# Genie: An interactive real-time simulation for teaching genetic drift

**DOI:** 10.1101/268672

**Authors:** Andreina I. Castillo, Ben H. Roos, Michael S. Rosenberg, Reed A. Cartwright, Melissa A. Wilson

## Abstract

Neutral evolution is a fundamental concept in evolutionary biology but teaching this and other non-adaptive concepts is specially challenging. Here we present Genie, a browser-based educational tool that facilitates demonstration of concepts such as genetic drift, population isolation, gene flow, and genetic mutation. Because it does not need to be downloaded and installed, Genie can scale to large groups of students and is useful for both in-person and online instruction. Genie was used to teach genetic drift to Evolution students at Arizona State University during Spring 2016 and Spring 2017. The effectiveness of Genie to teach key genetic drift concepts and misconceptions was assessed with the Genetic Drift Inventory developed by Price et al. (2014). Overall, Genie performed comparably to that of traditional static methods across all evaluated classes. We have empirically demonstrated that Genie can be successfully integrated with traditional instruction to reduce misconceptions about genetic drift.
