## Supplementary material for "Genie: An interactive real-time simulation for teaching genetic drift": Sfile3_BIO345_DEMOGRAPHICS_2016.txt

Participant	time	Gender	First_Gen	Bio340_at_ASU	Ethnicity	RecitationPair_Time	score
ST4	.pre_recitation	F	Y	Y	POC	Pair1_430	0.636363636
ST82	.pre_recitation	M	Y	Y	POC	Pair2_430	0.5
ST4	post_recitation	F	Y	Y	POC	Pair1_430	0.545454545
ST82	post_recitation	M	Y	Y	POC	Pair2_430	0.681818182
ST101	.pre_recitation	F	Y	Y	POC	Pair2_300	0.545454545
ST107	.pre_recitation	M	N	Y	POC	Pair2_430	0.545454545
ST109	.pre_recitation	F	N	Y	POC	Pair2_430	0.727272727
ST112	.pre_recitation	F	N	Y	POC	Pair2_300	0.681818182
ST114	.pre_recitation	M	N	Y	POC	Pair1_430	0.681818182
ST118	.pre_recitation	M	Y	Y	POC	Pair1_730	0.545454545
ST122	.pre_recitation	F	N	Y	POC	Pair1_300	0.454545455
ST134	.pre_recitation	M	N	Y	POC	Pair1_300	0.681818182
ST135	.pre_recitation	M	Y	Y	POC	Pair1_430	0.5
ST139	.pre_recitation	M	N	Y	POC	Pair2_300	0.772727273
ST142	.pre_recitation	M	Y	N	POC	Pair2_300	0.954545455
ST143	.pre_recitation	M	N	Y	POC	Pair1_600	0.636363636
ST16	.pre_recitation	F	N	Y	POC	Pair2_300	0.318181818
ST166	.pre_recitation	F	N	Y	POC	Pair2_430	0.681818182
ST17	.pre_recitation	F	Y	Y	POC	Pair2_300	0.5
ST192	.pre_recitation	F	Y	Y	POC	Pair2_730	0.590909091
ST197	.pre_recitation	M	Y	Y	POC	Pair2_430	1
ST20	.pre_recitation	F	Y	Y	POC	Pair2_430	0.545454545
ST202	.pre_recitation	M	Y	Y	POC	Pair1_300	1
ST25	.pre_recitation	M	N	Y	POC	Pair1_300	0.545454545
ST37	.pre_recitation	M	Y	Y	POC	Pair2_600	0.681818182
ST47	.pre_recitation	F	N	Y	POC	Pair1_600	0.5
ST49	.pre_recitation	F	N	Y	POC	Pair1_430	0.5
ST62	.pre_recitation	F	N	Y	POC	Pair1_430	0.454545455
ST7	.pre_recitation	M	Y	Y	POC	Pair2_300	0.363636364
ST70	.pre_recitation	F	N	N	POC	Pair1_300	0.681818182
ST76	.pre_recitation	F	Y	Y	POC	Pair1_430	0.545454545
ST80	.pre_recitation	F	N	Y	POC	Pair2_300	0.363636364
ST101	post_recitation	F	Y	Y	POC	Pair2_300	0.727272727
ST107	post_recitation	M	N	Y	POC	Pair2_430	0.727272727
ST109	post_recitation	F	N	Y	POC	Pair2_430	0.772727273
ST112	post_recitation	F	N	Y	POC	Pair2_300	0.772727273
ST114	post_recitation	M	N	Y	POC	Pair1_430	0.772727273
ST118	post_recitation	M	Y	Y	POC	Pair1_730	0.818181818
ST122	post_recitation	F	N	Y	POC	Pair1_300	0.818181818
ST134	post_recitation	M	N	Y	POC	Pair1_300	0.863636364
ST135	post_recitation	M	Y	Y	POC	Pair1_430	0.863636364
ST139	post_recitation	M	N	Y	POC	Pair2_300	0.863636364
ST142	post_recitation	M	Y	N	POC	Pair2_300	0.863636364
ST143	post_recitation	M	N	Y	POC	Pair1_600	0.863636364
ST16	post_recitation	F	N	Y	POC	Pair2_300	0.545454545
ST166	post_recitation	F	N	Y	POC	Pair2_430	0.954545455
ST17	post_recitation	F	Y	Y	POC	Pair2_300	0.590909091
ST192	post_recitation	F	Y	Y	POC	Pair2_730	1
ST197	post_recitation	M	Y	Y	POC	Pair2_430	1
ST20	post_recitation	F	Y	Y	POC	Pair2_430	0.636363636
ST202	post_recitation	M	Y	Y	POC	Pair1_300	1
ST25	post_recitation	M	N	Y	POC	Pair1_300	0.409090909
ST37	post_recitation	M	Y	Y	POC	Pair2_600	0.681818182
ST47	post_recitation	F	N	Y	POC	Pair1_600	0.363636364
ST49	post_recitation	F	N	Y	POC	Pair1_430	0.454545455
ST62	post_recitation	F	N	Y	POC	Pair1_430	0.545454545
ST7	post_recitation	M	Y	Y	POC	Pair2_300	0.636363636
ST70	post_recitation	F	N	N	POC	Pair1_300	0.590909091
ST76	post_recitation	F	Y	Y	POC	Pair1_430	0.636363636
ST80	post_recitation	F	N	Y	POC	Pair2_300	0.681818182
ST105	.pre_recitation	M	Y	N	POC	Pair2_430	0.363636364
ST163	.pre_recitation	M	N	Y	POC	Pair1_600	0.863636364
ST105	post_recitation	M	Y	N	POC	Pair2_430	0.727272727
ST163	post_recitation	M	N	Y	POC	Pair1_600	0.909090909
ST10	.pre_recitation	F	Y	Y	POC	Pair1_430	0.727272727
ST100	.pre_recitation	F	N	Y	POC	Pair2_600	0.772727273
ST103	.pre_recitation	F	Y	Y	POC	Pair1_300	0.590909091
ST108	.pre_recitation	M	Y	Y	POC	Pair2_600	0.454545455
ST126	.pre_recitation	F	Y	Y	POC	Pair1_300	0.772727273
ST129	.pre_recitation	M	Y	Y	POC	Pair2_430	0.863636364
ST130	.pre_recitation	M	Y	Y	POC	Pair2_600	0.590909091
ST133	.pre_recitation	F	N	Y	POC	Pair1_600	0.727272727
ST181	.pre_recitation	M	N	Y	POC	Pair2_730	0.818181818
ST183	.pre_recitation	M	N	Y	POC	Pair2_730	0.818181818
ST185	.pre_recitation	F	N	Y	POC	Pair2_430	0.409090909
ST203	.pre_recitation	M	N	Y	POC	Pair1_730	0.5
ST21	.pre_recitation	F	N	Y	POC	Pair2_430	0.5
ST28	.pre_recitation	F	Y	Y	POC	Pair2_730	0.590909091
ST29	.pre_recitation	M	Y	Y	POC	Pair2_730	0.409090909
ST31	.pre_recitation	F	Y	Y	POC	Pair2_430	0.454545455
ST33	.pre_recitation	M	Y	Y	POC	Pair1_730	0.636363636
ST41	.pre_recitation	F	Y	Y	POC	Pair2_430	0.272727273
ST42	.pre_recitation	M	Y	Y	POC	Pair1_300	0.454545455
ST5	.pre_recitation	M	Y	Y	POC	Pair1_300	0.636363636
ST61	.pre_recitation	F	N	Y	POC	Pair1_430	0.5
ST66	.pre_recitation	F	Y	Y	POC	Pair2_730	0.454545455
ST74	.pre_recitation	M	Y	Y	POC	Pair1_430	0.636363636
ST79	.pre_recitation	M	Y	Y	POC	Pair2_730	0.681818182
ST85	.pre_recitation	F	Y	Y	POC	Pair2_300	0.681818182
ST93	.pre_recitation	F	Y	Y	POC	Pair2_600	0.454545455
ST10	post_recitation	F	Y	Y	POC	Pair1_430	0.454545455
ST100	post_recitation	F	N	Y	POC	Pair2_600	0.727272727
ST103	post_recitation	F	Y	Y	POC	Pair1_300	0.727272727
ST108	post_recitation	M	Y	Y	POC	Pair2_600	0.772727273
ST126	post_recitation	F	Y	Y	POC	Pair1_300	0.818181818
ST129	post_recitation	M	Y	Y	POC	Pair2_430	0.818181818
ST130	post_recitation	M	Y	Y	POC	Pair2_600	0.818181818
ST133	post_recitation	F	N	Y	POC	Pair1_600	0.863636364
ST181	post_recitation	M	N	Y	POC	Pair2_730	0.954545455
ST183	post_recitation	M	N	Y	POC	Pair2_730	0.954545455
ST185	post_recitation	F	N	Y	POC	Pair2_430	1
ST203	post_recitation	M	N	Y	POC	Pair1_730	0.727272727
ST21	post_recitation	F	N	Y	POC	Pair2_430	0.681818182
ST28	post_recitation	F	Y	Y	POC	Pair2_730	0.545454545
ST29	post_recitation	M	Y	Y	POC	Pair2_730	0.545454545
ST31	post_recitation	F	Y	Y	POC	Pair2_430	0.590909091
ST33	post_recitation	M	Y	Y	POC	Pair1_730	0.590909091
ST41	post_recitation	F	Y	Y	POC	Pair2_430	0.818181818
ST42	post_recitation	M	Y	Y	POC	Pair1_300	0.818181818
ST5	post_recitation	M	Y	Y	POC	Pair1_300	0.590909091
ST61	post_recitation	F	N	Y	POC	Pair1_430	0.545454545
ST66	post_recitation	F	Y	Y	POC	Pair2_730	0.590909091
ST74	post_recitation	M	Y	Y	POC	Pair1_430	0.636363636
ST79	post_recitation	M	Y	Y	POC	Pair2_730	0.636363636
ST85	post_recitation	F	Y	Y	POC	Pair2_300	0.681818182
ST93	post_recitation	F	Y	Y	POC	Pair2_600	0.727272727
ST128	.pre_recitation	M	N	Y	POC	Pair1_430	0.545454545
ST51	.pre_recitation	F	Y	Y	POC	Pair2_300	0.454545455
ST128	post_recitation	M	N	Y	POC	Pair1_430	0.818181818
ST51	post_recitation	F	Y	Y	POC	Pair2_300	0.454545455
ST1	.pre_recitation	M	N	Y	W	Pair1_430	0.590909091
ST102	.pre_recitation	F	N	Y	W	Pair1_730	0.727272727
ST104	.pre_recitation	F	Y	Y	W	Pair1_600	0.727272727
ST106	.pre_recitation	M	N	Y	W	Pair2_600	0.727272727
ST11	.pre_recitation	F	Y	Y	W	Pair1_300	0.590909091
ST111	.pre_recitation	F	N	Y	W	Pair1_300	0.772727273
ST113	.pre_recitation	M	N	Y	W	Pair1_600	0.727272727
ST115	.pre_recitation	M	Y	Y	W	Pair2_430	0.727272727
ST116	.pre_recitation	M	Y	Y	W	Pair2_600	0.863636364
ST117	.pre_recitation	M	N	Y	W	Pair2_430	0.636363636
ST120	.pre_recitation	M	N	Y	W	Pair2_730	0.5
ST121	.pre_recitation	M	N	Y	W	Pair1_300	0.727272727
ST123	.pre_recitation	F	N	Y	W	Pair1_600	0.5
ST124	.pre_recitation	F	N	Y	W	Pair1_600	0.772727273
ST125	.pre_recitation	F	Y	Y	W	Pair2_300	0.727272727
ST127	.pre_recitation	F	Y	Y	W	Pair2_730	0.772727273
ST13	.pre_recitation	F	N	Y	W	Pair2_600	0.5
ST131	.pre_recitation	F	N	Y	W	Pair1_600	0.772727273
ST132	.pre_recitation	F	N	Y	W	Pair1_300	0.681818182
ST136	.pre_recitation	F	N	Y	W	Pair1_300	0.772727273
ST138	.pre_recitation	F	Y	Y	W	Pair2_430	0.909090909
ST140	.pre_recitation	M	N	Y	W	Pair1_600	0.727272727
ST141	.pre_recitation	M	N	Y	W	Pair1_430	0.545454545
ST144	.pre_recitation	M	N	Y	W	Pair1_430	0.727272727
ST145	.pre_recitation	F	N	Y	W	Pair2_430	0.727272727
ST147	.pre_recitation	F	N	Y	W	Pair1_430	0.909090909
ST148	.pre_recitation	M	Y	Y	W	Pair1_600	0.818181818
ST149	.pre_recitation	M	N	Y	W	Pair2_600	0.590909091
ST15	.pre_recitation	F	Y	Y	W	Pair1_300	0.363636364
ST150	.pre_recitation	F	N	Y	W	Pair2_600	0.590909091
ST151	.pre_recitation	F	N	Y	W	Pair1_600	0.772727273
ST152	.pre_recitation	F	Y	Y	W	Pair1_300	0.909090909
ST153	.pre_recitation	F	N	Y	W	Pair2_730	0.772727273
ST154	.pre_recitation	F	N	Y	W	Pair2_730	0.818181818
ST155	.pre_recitation	F	N	Y	W	Pair1_430	0.818181818
ST157	.pre_recitation	F	N	Y	W	Pair1_600	0.863636364
ST158	.pre_recitation	M	N	Y	W	Pair1_730	0.954545455
ST159	.pre_recitation	M	N	Y	W	Pair1_600	0.772727273
ST161	.pre_recitation	M	N	Y	W	Pair2_430	0.954545455
ST162	.pre_recitation	M	N	Y	W	Pair1_600	0.727272727
ST165	.pre_recitation	F	Y	Y	W	Pair1_600	0.727272727
ST167	.pre_recitation	M	N	Y	W	Pair2_430	0.954545455
ST168	.pre_recitation	M	N	Y	W	Pair2_430	1
ST169	.pre_recitation	M	N	Y	W	Pair1_730	1
ST170	.pre_recitation	M	N	Y	W	Pair2_300	0.363636364
ST171	.pre_recitation	M	N	Y	W	Pair1_300	0.954545455
ST173	.pre_recitation	F	N	Y	W	Pair1_600	0.954545455
ST175	.pre_recitation	F	N	Y	W	Pair1_300	0.772727273
ST176	.pre_recitation	F	N	Y	W	Pair2_300	0.727272727
ST177	.pre_recitation	F	N	Y	W	Pair2_730	0.863636364
ST178	.pre_recitation	F	Y	Y	W	Pair1_600	0.909090909
ST179	.pre_recitation	F	N	Y	W	Pair2_430	0.681818182
ST18	.pre_recitation	F	N	Y	W	Pair2_600	0.681818182
ST180	.pre_recitation	M	Y	Y	W	Pair1_300	0.636363636
ST182	.pre_recitation	M	N	Y	W	Pair2_430	0.863636364
ST186	.pre_recitation	F	N	Y	W	Pair1_300	0.772727273
ST187	.pre_recitation	F	N	Y	W	Pair2_300	0.681818182
ST188	.pre_recitation	M	N	Y	W	Pair1_430	0.818181818
ST189	.pre_recitation	M	N	Y	W	Pair1_300	0.454545455
ST19	.pre_recitation	F	N	Y	W	Pair1_430	0.409090909
ST190	.pre_recitation	F	N	Y	W	Pair2_430	0.909090909
ST193	.pre_recitation	F	N	Y	W	Pair2_300	0.818181818
ST194	.pre_recitation	F	N	Y	W	Pair2_300	1
ST195	.pre_recitation	F	Y	Y	W	Pair2_300	0.590909091
ST196	.pre_recitation	M	N	Y	W	Pair1_600	0.727272727
ST199	.pre_recitation	M	N	Y	W	Pair2_730	0.954545455
ST2	.pre_recitation	M	Y	Y	W	Pair2_600	0.545454545
ST200	.pre_recitation	M	N	Y	W	Pair2_600	0.863636364
ST201	.pre_recitation	M	N	Y	W	Pair2_300	0.5
ST22	.pre_recitation	F	N	Y	W	Pair2_430	0.772727273
ST23	.pre_recitation	M	N	Y	W	Pair1_300	0.545454545
ST24	.pre_recitation	F	N	Y	W	Pair2_430	0.454545455
ST3	.pre_recitation	M	N	Y	W	Pair2_430	0.5
ST30	.pre_recitation	M	N	Y	W	Pair2_300	0.454545455
ST32	.pre_recitation	F	N	Y	W	Pair1_730	0.409090909
ST34	.pre_recitation	F	N	Y	W	Pair1_300	0.590909091
ST35	.pre_recitation	M	N	Y	W	Pair1_430	0.318181818
ST36	.pre_recitation	F	N	Y	W	Pair2_430	0.454545455
ST39	.pre_recitation	F	N	Y	W	Pair2_300	0.590909091
ST40	.pre_recitation	F	N	Y	W	Pair2_600	0.454545455
ST43	.pre_recitation	M	N	Y	W	Pair2_730	0.590909091
ST44	.pre_recitation	M	N	Y	W	Pair1_300	0.636363636
ST46	.pre_recitation	M	Y	Y	W	Pair2_600	0.545454545
ST48	.pre_recitation	F	N	Y	W	Pair1_430	0.5
ST50	.pre_recitation	F	N	Y	W	Pair2_300	0.409090909
ST52	.pre_recitation	F	N	Y	W	Pair2_730	0.454545455
ST54	.pre_recitation	M	Y	Y	W	Pair2_430	0.545454545
ST55	.pre_recitation	F	Y	Y	W	Pair1_730	0.636363636
ST57	.pre_recitation	F	N	N	W	Pair2_430	0.590909091
ST6	.pre_recitation	F	N	Y	W	Pair2_430	0.590909091
ST60	.pre_recitation	F	N	Y	W	Pair1_600	0.681818182
ST63	.pre_recitation	F	N	Y	W	Pair1_430	0.454545455
ST64	.pre_recitation	M	N	Y	W	Pair1_430	0.363636364
ST65	.pre_recitation	F	N	Y	W	Pair2_300	0.727272727
ST67	.pre_recitation	F	N	Y	W	Pair2_300	0.681818182
ST68	.pre_recitation	F	Y	Y	W	Pair1_430	0.454545455
ST69	.pre_recitation	F	N	Y	W	Pair2_600	0.545454545
ST71	.pre_recitation	M	N	Y	W	Pair2_730	0.590909091
ST72	.pre_recitation	F	N	Y	W	Pair1_730	0.636363636
ST73	.pre_recitation	F	N	Y	W	Pair2_730	0.636363636
ST77	.pre_recitation	F	N	Y	W	Pair2_600	0.681818182
ST78	.pre_recitation	M	N	Y	W	Pair1_600	0.590909091
ST8	.pre_recitation	F	N	Y	W	Pair1_430	0.636363636
ST81	.pre_recitation	F	N	N	W	Pair2_300	0.636363636
ST83	.pre_recitation	M	N	Y	W	Pair1_730	0.727272727
ST84	.pre_recitation	M	N	Y	W	Pair1_430	0.454545455
ST86	.pre_recitation	F	N	Y	W	Pair1_300	0.545454545
ST87	.pre_recitation	M	N	Y	W	Pair2_430	0.681818182
ST88	.pre_recitation	M	Y	Y	W	Pair1_430	0.545454545
ST89	.pre_recitation	F	N	Y	W	Pair2_300	0.590909091
ST9	.pre_recitation	F	N	Y	W	Pair1_430	0.590909091
ST90	.pre_recitation	F	N	Y	W	Pair1_300	0.590909091
ST91	.pre_recitation	M	N	Y	W	Pair2_430	0.454545455
ST92	.pre_recitation	F	N	Y	W	Pair1_600	0.636363636
ST94	.pre_recitation	F	N	Y	W	Pair2_300	0.772727273
ST95	.pre_recitation	M	N	Y	W	Pair2_430	0.636363636
ST96	.pre_recitation	M	N	Y	W	Pair2_730	0.727272727
ST98	.pre_recitation	F	N	Y	W	Pair1_300	0.5
ST99	.pre_recitation	F	Y	Y	W	Pair1_600	0.681818182
ST1	post_recitation	M	N	Y	W	Pair1_430	0.454545455
ST102	post_recitation	F	N	Y	W	Pair1_730	0.727272727
ST104	post_recitation	F	Y	Y	W	Pair1_600	0.727272727
ST106	post_recitation	M	N	Y	W	Pair2_600	0.727272727
ST11	post_recitation	F	Y	Y	W	Pair1_300	0.545454545
ST111	post_recitation	F	N	Y	W	Pair1_300	0.772727273
ST113	post_recitation	M	N	Y	W	Pair1_600	0.772727273
ST115	post_recitation	M	Y	Y	W	Pair2_430	0.772727273
ST116	post_recitation	M	Y	Y	W	Pair2_600	0.772727273
ST117	post_recitation	M	N	Y	W	Pair2_430	0.818181818
ST120	post_recitation	M	N	Y	W	Pair2_730	0.818181818
ST121	post_recitation	M	N	Y	W	Pair1_300	0.818181818
ST123	post_recitation	F	N	Y	W	Pair1_600	0.818181818
ST124	post_recitation	F	N	Y	W	Pair1_600	0.818181818
ST125	post_recitation	F	Y	Y	W	Pair2_300	0.818181818
ST127	post_recitation	F	Y	Y	W	Pair2_730	0.818181818
ST13	post_recitation	F	N	Y	W	Pair2_600	0.545454545
ST131	post_recitation	F	N	Y	W	Pair1_600	0.863636364
ST132	post_recitation	F	N	Y	W	Pair1_300	0.863636364
ST136	post_recitation	F	N	Y	W	Pair1_300	0.863636364
ST138	post_recitation	F	Y	Y	W	Pair2_430	0.863636364
ST140	post_recitation	M	N	Y	W	Pair1_600	0.863636364
ST141	post_recitation	M	N	Y	W	Pair1_430	0.863636364
ST144	post_recitation	M	N	Y	W	Pair1_430	0.863636364
ST145	post_recitation	F	N	Y	W	Pair2_430	0.909090909
ST147	post_recitation	F	N	Y	W	Pair1_430	0.909090909
ST148	post_recitation	M	Y	Y	W	Pair1_600	0.909090909
ST149	post_recitation	M	N	Y	W	Pair2_600	0.909090909
ST15	post_recitation	F	Y	Y	W	Pair1_300	0.545454545
ST150	post_recitation	F	N	Y	W	Pair2_600	0.909090909
ST151	post_recitation	F	N	Y	W	Pair1_600	0.909090909
ST152	post_recitation	F	Y	Y	W	Pair1_300	0.909090909
ST153	post_recitation	F	N	Y	W	Pair2_730	0.909090909
ST154	post_recitation	F	N	Y	W	Pair2_730	0.909090909
ST155	post_recitation	F	N	Y	W	Pair1_430	0.909090909
ST157	post_recitation	F	N	Y	W	Pair1_600	0.909090909
ST158	post_recitation	M	N	Y	W	Pair1_730	0.909090909
ST159	post_recitation	M	N	Y	W	Pair1_600	0.909090909
ST161	post_recitation	M	N	Y	W	Pair2_430	0.909090909
ST162	post_recitation	M	N	Y	W	Pair1_600	0.909090909
ST165	post_recitation	F	Y	Y	W	Pair1_600	0.954545455
ST167	post_recitation	M	N	Y	W	Pair2_430	0.954545455
ST168	post_recitation	M	N	Y	W	Pair2_430	0.954545455
ST169	post_recitation	M	N	Y	W	Pair1_730	0.954545455
ST170	post_recitation	M	N	Y	W	Pair2_300	0.954545455
ST171	post_recitation	M	N	Y	W	Pair1_300	0.954545455
ST173	post_recitation	F	N	Y	W	Pair1_600	0.954545455
ST175	post_recitation	F	N	Y	W	Pair1_300	0.954545455
ST176	post_recitation	F	N	Y	W	Pair2_300	0.954545455
ST177	post_recitation	F	N	Y	W	Pair2_730	0.954545455
ST178	post_recitation	F	Y	Y	W	Pair1_600	0.954545455
ST179	post_recitation	F	N	Y	W	Pair2_430	0.954545455
ST18	post_recitation	F	N	Y	W	Pair2_600	0.636363636
ST180	post_recitation	M	Y	Y	W	Pair1_300	0.954545455
ST182	post_recitation	M	N	Y	W	Pair2_430	0.954545455
ST186	post_recitation	F	N	Y	W	Pair1_300	1
ST187	post_recitation	F	N	Y	W	Pair2_300	1
ST188	post_recitation	M	N	Y	W	Pair1_430	1
ST189	post_recitation	M	N	Y	W	Pair1_300	1
ST19	post_recitation	F	N	Y	W	Pair1_430	0.636363636
ST190	post_recitation	F	N	Y	W	Pair2_430	1
ST193	post_recitation	F	N	Y	W	Pair2_300	1
ST194	post_recitation	F	N	Y	W	Pair2_300	1
ST195	post_recitation	F	Y	Y	W	Pair2_300	1
ST196	post_recitation	M	N	Y	W	Pair1_600	1
ST199	post_recitation	M	N	Y	W	Pair2_730	1
ST2	post_recitation	M	Y	Y	W	Pair2_600	0.454545455
ST200	post_recitation	M	N	Y	W	Pair2_600	1
ST201	post_recitation	M	N	Y	W	Pair2_300	1
ST22	post_recitation	F	N	Y	W	Pair2_430	0.818181818
ST23	post_recitation	M	N	Y	W	Pair1_300	0.363636364
ST24	post_recitation	F	N	Y	W	Pair2_430	0.409090909
ST3	post_recitation	M	N	Y	W	Pair2_430	0.5
ST30	post_recitation	M	N	Y	W	Pair2_300	0.545454545
ST32	post_recitation	F	N	Y	W	Pair1_730	0.590909091
ST34	post_recitation	F	N	Y	W	Pair1_300	0.590909091
ST35	post_recitation	M	N	Y	W	Pair1_430	0.590909091
ST36	post_recitation	F	N	Y	W	Pair2_430	0.681818182
ST39	post_recitation	F	N	Y	W	Pair2_300	0.727272727
ST40	post_recitation	F	N	Y	W	Pair2_600	0.772727273
ST43	post_recitation	M	N	Y	W	Pair2_730	0.818181818
ST44	post_recitation	M	N	Y	W	Pair1_300	0.909090909
ST46	post_recitation	M	Y	Y	W	Pair2_600	0.363636364
ST48	post_recitation	F	N	Y	W	Pair1_430	0.409090909
ST50	post_recitation	F	N	Y	W	Pair2_300	0.454545455
ST52	post_recitation	F	N	Y	W	Pair2_730	0.454545455
ST54	post_recitation	M	Y	Y	W	Pair2_430	0.5
ST55	post_recitation	F	Y	Y	W	Pair1_730	0.5
ST57	post_recitation	F	N	N	W	Pair2_430	0.5
ST6	post_recitation	F	N	Y	W	Pair2_430	0.590909091
ST60	post_recitation	F	N	Y	W	Pair1_600	0.545454545
ST63	post_recitation	F	N	Y	W	Pair1_430	0.590909091
ST64	post_recitation	M	N	Y	W	Pair1_430	0.590909091
ST65	post_recitation	F	N	Y	W	Pair2_300	0.590909091
ST67	post_recitation	F	N	Y	W	Pair2_300	0.590909091
ST68	post_recitation	F	Y	Y	W	Pair1_430	0.590909091
ST69	post_recitation	F	N	Y	W	Pair2_600	0.590909091
ST71	post_recitation	M	N	Y	W	Pair2_730	0.590909091
ST72	post_recitation	F	N	Y	W	Pair1_730	0.636363636
ST73	post_recitation	F	N	Y	W	Pair2_730	0.636363636
ST77	post_recitation	F	N	Y	W	Pair2_600	0.636363636
ST78	post_recitation	M	N	Y	W	Pair1_600	0.636363636
ST8	post_recitation	F	N	Y	W	Pair1_430	0.818181818
ST81	post_recitation	F	N	N	W	Pair2_300	0.681818182
ST83	post_recitation	M	N	Y	W	Pair1_730	0.681818182
ST84	post_recitation	M	N	Y	W	Pair1_430	0.681818182
ST86	post_recitation	F	N	Y	W	Pair1_300	0.681818182
ST87	post_recitation	M	N	Y	W	Pair2_430	0.681818182
ST88	post_recitation	M	Y	Y	W	Pair1_430	0.681818182
ST89	post_recitation	F	N	Y	W	Pair2_300	0.727272727
ST9	post_recitation	F	N	Y	W	Pair1_430	0.454545455
ST90	post_recitation	F	N	Y	W	Pair1_300	0.727272727
ST91	post_recitation	M	N	Y	W	Pair2_430	0.727272727
ST92	post_recitation	F	N	Y	W	Pair1_600	0.727272727
ST94	post_recitation	F	N	Y	W	Pair2_300	0.727272727
ST95	post_recitation	M	N	Y	W	Pair2_430	0.727272727
ST96	post_recitation	M	N	Y	W	Pair2_730	0.727272727
ST98	post_recitation	F	N	Y	W	Pair1_300	0.727272727
ST99	post_recitation	F	Y	Y	W	Pair1_600	0.727272727
ST110	.pre_recitation	F	N	Y	POC	Pair2_430	0.636363636
ST119	.pre_recitation	F	N	Y	POC	Pair1_300	0.590909091
ST12	.pre_recitation	F	N	Y	POC	Pair2_600	0.545454545
ST137	.pre_recitation	F	N	Y	POC	Pair1_300	0.818181818
ST14	.pre_recitation	F	Y	Y	POC	Pair2_730	0.363636364
ST146	.pre_recitation	F	N	Y	POC	Pair1_300	0.818181818
ST156	.pre_recitation	F	N	Y	POC	Pair1_600	0.863636364
ST160	.pre_recitation	M	N	Y	POC	Pair2_430	0.636363636
ST164	.pre_recitation	M	Y	Y	POC	Pair2_600	0.772727273
ST172	.pre_recitation	F	N	Y	POC	Pair2_300	0.681818182
ST174	.pre_recitation	F	N	Y	POC	Pair1_300	0.954545455
ST184	.pre_recitation	M	N	Y	POC	Pair1_600	0.909090909
ST191	.pre_recitation	F	N	Y	POC	Pair2_300	0.818181818
ST198	.pre_recitation	M	N	Y	POC	Pair2_730	0.681818182
ST26	.pre_recitation	M	Y	Y	POC	Pair2_600	0.454545455
ST27	.pre_recitation	F	Y	Y	POC	Pair2_430	0.5
ST38	.pre_recitation	F	Y	Y	POC	Pair2_730	0.545454545
ST45	.pre_recitation	M	Y	Y	POC	Pair1_730	0.5
ST53	.pre_recitation	M	Y	Y	POC	Pair1_430	0.5
ST56	.pre_recitation	M	N	Y	POC	Pair2_430	0.5
ST58	.pre_recitation	M	N	Y	POC	Pair2_600	0.5
ST59	.pre_recitation	F	Y	Y	POC	Pair2_430	0.5
ST75	.pre_recitation	M	N	Y	POC	Pair2_430	0.590909091
ST97	.pre_recitation	F	N	Y	POC	Pair1_430	0.636363636
ST110	post_recitation	F	N	Y	POC	Pair2_430	0.772727273
ST119	post_recitation	F	N	Y	POC	Pair1_300	0.818181818
ST12	post_recitation	F	N	Y	POC	Pair2_600	0.545454545
ST137	post_recitation	F	N	Y	POC	Pair1_300	0.863636364
ST14	post_recitation	F	Y	Y	POC	Pair2_730	0.545454545
ST146	post_recitation	F	N	Y	POC	Pair1_300	0.909090909
ST156	post_recitation	F	N	Y	POC	Pair1_600	0.909090909
ST160	post_recitation	M	N	Y	POC	Pair2_430	0.909090909
ST164	post_recitation	M	Y	Y	POC	Pair2_600	0.954545455
ST172	post_recitation	F	N	Y	POC	Pair2_300	0.954545455
ST174	post_recitation	F	N	Y	POC	Pair1_300	0.954545455
ST184	post_recitation	M	N	Y	POC	Pair1_600	0.954545455
ST191	post_recitation	F	N	Y	POC	Pair2_300	1
ST198	post_recitation	M	N	Y	POC	Pair2_730	1
ST26	post_recitation	M	Y	Y	POC	Pair2_600	0.5
ST27	post_recitation	F	Y	Y	POC	Pair2_430	0.545454545
ST38	post_recitation	F	Y	Y	POC	Pair2_730	0.727272727
ST45	post_recitation	M	Y	Y	POC	Pair1_730	0.272727273
ST53	post_recitation	M	Y	Y	POC	Pair1_430	0.454545455
ST56	post_recitation	M	N	Y	POC	Pair2_430	0.5
ST58	post_recitation	M	N	Y	POC	Pair2_600	0.545454545
ST59	post_recitation	F	Y	Y	POC	Pair2_430	0.545454545
ST75	post_recitation	M	N	Y	POC	Pair2_430	0.636363636
ST97	post_recitation	F	N	Y	POC	Pair1_430	0.727272727
