## Supplementary material for "Genie: An interactive real-time simulation for teaching genetic drift": Sfile4_BIO345_DEMOGRAPHICS_2017_GENIE.txt

Participant	time	First_Gen	Gender	Ethnicity	Genie_used	RecitationPair_Time	score
ST23	.pre_recitation	N	M	POC	Genie	Pair2_700	0.590909091
ST24	.pre_recitation	N	F	POC	Genie	Pair2_130	0.909090909
ST76	.pre_recitation	N	F	POC	Genie	Pair1_130	1
ST84	.pre_recitation	N	M	POC	Genie	Pair1_700	0.590909091
ST88	.pre_recitation	N	M	POC	Genie	Pair2_700	0.636363636
ST89	.pre_recitation	N	F	POC	Genie	Pair2_130	0.818181818
ST117	.pre_recitation	N	M	POC	Genie	Pair1_130	0.636363636
ST133	.pre_recitation	N	M	POC	Genie	Pair1_130	1
ST138	.pre_recitation	N	M	POC	Genie	Pair1_130	1
ST151	.pre_recitation	Y	F	POC	Genie	Pair1_700	0.772727273
ST166	.pre_recitation	N	F	POC	Genie	Pair1_700	0.545454545
ST173	.pre_recitation	N	M	POC	Genie	Pair2_700	1
ST175	.pre_recitation	N	F	POC	Genie	Pair2_130	0.772727273
ST187	.pre_recitation	N	F	POC	Genie	Pair2_130	1
ST201	.pre_recitation	N	M	POC	Genie	Pair2_130	0.636363636
ST202	.pre_recitation	N	F	POC	Genie	Pair2_700	0.909090909
ST203	.pre_recitation	N	F	POC	Genie	Pair2_700	0.590909091
ST208	.pre_recitation	N	F	POC	Genie	Pair2_700	0.590909091
ST232	.pre_recitation	N	M	POC	Genie	Pair1_130	0.772727273
ST238	.pre_recitation	Y	M	POC	Genie	Pair1_700	0.454545455
ST252	.pre_recitation	Y	F	POC	Genie	Pair2_700	1
ST23	post_recitation	N	M	POC	Genie	Pair2_700	0.772727273
ST24	post_recitation	N	F	POC	Genie	Pair2_130	1
ST76	post_recitation	N	F	POC	Genie	Pair1_130	1
ST84	post_recitation	N	M	POC	Genie	Pair1_700	0.681818182
ST88	post_recitation	N	M	POC	Genie	Pair2_700	0.181818182
ST89	post_recitation	N	F	POC	Genie	Pair2_130	1
ST117	post_recitation	N	M	POC	Genie	Pair1_130	0.727272727
ST133	post_recitation	N	M	POC	Genie	Pair1_130	1
ST138	post_recitation	N	M	POC	Genie	Pair1_130	1
ST151	post_recitation	Y	F	POC	Genie	Pair1_700	0.818181818
ST166	post_recitation	N	F	POC	Genie	Pair1_700	0.545454545
ST173	post_recitation	N	M	POC	Genie	Pair2_700	1
ST175	post_recitation	N	F	POC	Genie	Pair2_130	1
ST187	post_recitation	N	F	POC	Genie	Pair2_130	0.954545455
ST201	post_recitation	N	M	POC	Genie	Pair2_130	0.727272727
ST202	post_recitation	N	F	POC	Genie	Pair2_700	1
ST203	post_recitation	N	F	POC	Genie	Pair2_700	0.772727273
ST208	post_recitation	N	F	POC	Genie	Pair2_700	0.454545455
ST232	post_recitation	N	M	POC	Genie	Pair1_130	0.909090909
ST238	post_recitation	Y	M	POC	Genie	Pair1_700	0.727272727
ST252	post_recitation	Y	F	POC	Genie	Pair2_700	1
ST66	.pre_recitation	N	F	POC	Genie	Pair1_130	1
ST113	.pre_recitation	N	M	POC	Genie	Pair1_130	0.318181818
ST66	post_recitation	N	F	POC	Genie	Pair1_130	1
ST113	post_recitation	N	M	POC	Genie	Pair1_130	0.818181818
ST176	.pre_recitation	Y	F	POC	Genie	Pair2_700	0.590909091
ST242	.pre_recitation	N	M	POC	Genie	Pair1_130	0.454545455
ST176	post_recitation	Y	F	POC	Genie	Pair2_700	0.909090909
ST242	post_recitation	N	M	POC	Genie	Pair1_130	1
ST3	.pre_recitation	N	M	POC	Genie	Pair1_700	0.409090909
ST50	.pre_recitation	N	F	POC	Genie	Pair1_700	1
ST51	.pre_recitation	Y	F	POC	Genie	Pair2_700	0.409090909
ST69	.pre_recitation	N	F	POC	Genie	Pair1_700	1
ST121	.pre_recitation	Y	F	POC	Genie	Pair2_130	0.772727273
ST125	.pre_recitation	Y	F	POC	Genie	Pair1_700	0.590909091
ST126	.pre_recitation	N	F	POC	Genie	Pair2_130	0.818181818
ST145	.pre_recitation	Y	F	POC	Genie	Pair2_700	0.636363636
ST149	.pre_recitation	Y	F	POC	Genie	Pair1_700	0.681818182
ST155	.pre_recitation	N	M	POC	Genie	Pair2_130	0.636363636
ST178	.pre_recitation	Y	F	POC	Genie	Pair2_130	0.590909091
ST199	.pre_recitation	Y	F	POC	Genie	Pair1_700	0.818181818
ST225	.pre_recitation	Y	F	POC	Genie	Pair1_130	1
ST239	.pre_recitation	N	M	POC	Genie	Pair2_700	0.454545455
ST3	post_recitation	N	M	POC	Genie	Pair1_700	0.590909091
ST50	post_recitation	N	F	POC	Genie	Pair1_700	1
ST51	post_recitation	Y	F	POC	Genie	Pair2_700	0.772727273
ST69	post_recitation	N	F	POC	Genie	Pair1_700	1
ST121	post_recitation	Y	F	POC	Genie	Pair2_130	0.818181818
ST125	post_recitation	Y	F	POC	Genie	Pair1_700	0.772727273
ST126	post_recitation	N	F	POC	Genie	Pair2_130	0.909090909
ST145	post_recitation	Y	F	POC	Genie	Pair2_700	0.909090909
ST149	post_recitation	Y	F	POC	Genie	Pair1_700	0.863636364
ST155	post_recitation	N	M	POC	Genie	Pair2_130	0.954545455
ST178	post_recitation	Y	F	POC	Genie	Pair2_130	0.772727273
ST199	post_recitation	Y	F	POC	Genie	Pair1_700	1
ST225	post_recitation	Y	F	POC	Genie	Pair1_130	0.954545455
ST239	post_recitation	N	M	POC	Genie	Pair2_700	0.818181818
ST1	.pre_recitation	N	F	W	Genie	Pair1_130	0.954545455
ST5	.pre_recitation	N	M	W	Genie	Pair2_700	0.727272727
ST11	.pre_recitation	N	F	W	Genie	Pair2_130	1
ST12	.pre_recitation	N	F	W	Genie	Pair2_130	0.863636364
ST13	.pre_recitation	N	F	W	Genie	Pair2_130	0.772727273
ST16	.pre_recitation	N	F	W	Genie	Pair1_700	0.454545455
ST26	.pre_recitation	N	F	W	Genie	Pair2_130	0.636363636
ST30	.pre_recitation	Y	F	W	Genie	Pair2_130	0.727272727
ST31	.pre_recitation	N	F	W	Genie	Pair1_130	0.772727273
ST33	.pre_recitation	N	M	W	Genie	Pair1_130	1
ST35	.pre_recitation	N	F	W	Genie	Pair1_700	1
ST36	.pre_recitation	N	F	W	Genie	Pair2_130	0.818181818
ST37	.pre_recitation	N	M	W	Genie	Pair2_700	0.727272727
ST44	.pre_recitation	N	F	W	Genie	Pair1_700	0.5
ST46	.pre_recitation	N	F	W	Genie	Pair2_130	0.818181818
ST48	.pre_recitation	N	M	W	Genie	Pair2_700	0.818181818
ST57	.pre_recitation	N	M	W	Genie	Pair2_130	0.818181818
ST58	.pre_recitation	Y	M	W	Genie	Pair2_130	0.772727273
ST60	.pre_recitation	N	F	W	Genie	Pair1_700	1
ST62	.pre_recitation	N	F	W	Genie	Pair1_130	1
ST64	.pre_recitation	N	M	W	Genie	Pair1_700	0.909090909
ST70	.pre_recitation	N	M	W	Genie	Pair2_130	0.909090909
ST72	.pre_recitation	N	F	W	Genie	Pair1_700	0.818181818
ST75	.pre_recitation	N	F	W	Genie	Pair2_700	0.636363636
ST77	.pre_recitation	N	F	W	Genie	Pair1_130	1
ST79	.pre_recitation	N	F	W	Genie	Pair2_130	1
ST80	.pre_recitation	N	F	W	Genie	Pair1_700	0.863636364
ST85	.pre_recitation	N	M	W	Genie	Pair1_700	0.818181818
ST94	.pre_recitation	N	F	W	Genie	Pair1_130	0.909090909
ST98	.pre_recitation	N	M	W	Genie	Pair2_700	0.681818182
ST101	.pre_recitation	N	F	W	Genie	Pair2_130	0.863636364
ST104	.pre_recitation	N	M	W	Genie	Pair2_130	1
ST109	.pre_recitation	Y	F	W	Genie	Pair1_700	0.590909091
ST112	.pre_recitation	N	M	W	Genie	Pair2_700	0.5
ST114	.pre_recitation	N	F	W	Genie	Pair1_130	1
ST119	.pre_recitation	N	F	W	Genie	Pair2_130	0.772727273
ST122	.pre_recitation	N	F	W	Genie	Pair1_700	0.590909091
ST127	.pre_recitation	N	F	W	Genie	Pair1_700	0.636363636
ST135	.pre_recitation	N	F	W	Genie	Pair1_700	0.590909091
ST136	.pre_recitation	N	F	W	Genie	Pair1_700	1
ST141	.pre_recitation	N	F	W	Genie	Pair2_130	0.772727273
ST143	.pre_recitation	N	F	W	Genie	Pair2_700	0.545454545
ST146	.pre_recitation	N	F	W	Genie	Pair2_130	0.863636364
ST152	.pre_recitation	N	M	W	Genie	Pair2_700	0.590909091
ST159	.pre_recitation	N	M	W	Genie	Pair1_700	0.909090909
ST160	.pre_recitation	N	M	W	Genie	Pair2_700	0.681818182
ST161	.pre_recitation	N	M	W	Genie	Pair2_130	0.954545455
ST168	.pre_recitation	N	F	W	Genie	Pair2_700	0.590909091
ST179	.pre_recitation	N	M	W	Genie	Pair2_130	0.681818182
ST180	.pre_recitation	N	M	W	Genie	Pair1_130	1
ST181	.pre_recitation	N	M	W	Genie	Pair1_130	0.772727273
ST185	.pre_recitation	Y	F	W	Genie	Pair2_700	0.454545455
ST190	.pre_recitation	N	F	W	Genie	Pair2_130	0.772727273
ST193	.pre_recitation	N	M	W	Genie	Pair1_130	0.681818182
ST194	.pre_recitation	N	M	W	Genie	Pair1_700	0.772727273
ST200	.pre_recitation	N	M	W	Genie	Pair1_130	0.863636364
ST204	.pre_recitation	N	M	W	Genie	Pair1_130	0.590909091
ST211	.pre_recitation	N	F	W	Genie	Pair1_130	0.909090909
ST215	.pre_recitation	N	F	W	Genie	Pair1_130	0.863636364
ST218	.pre_recitation	N	F	W	Genie	Pair1_130	0.681818182
ST220	.pre_recitation	N	F	W	Genie	Pair2_700	0.636363636
ST221	.pre_recitation	N	F	W	Genie	Pair2_700	0.772727273
ST226	.pre_recitation	N	F	W	Genie	Pair1_130	1
ST231	.pre_recitation	N	F	W	Genie	Pair2_700	1
ST234	.pre_recitation	N	F	W	Genie	Pair1_700	0.545454545
ST235	.pre_recitation	N	F	W	Genie	Pair2_130	0.681818182
ST236	.pre_recitation	N	F	W	Genie	Pair1_130	1
ST237	.pre_recitation	N	F	W	Genie	Pair1_700	0.681818182
ST244	.pre_recitation	N	F	W	Genie	Pair1_130	0.727272727
ST245	.pre_recitation	N	F	W	Genie	Pair1_700	0.681818182
ST249	.pre_recitation	N	F	W	Genie	Pair1_130	1
ST256	.pre_recitation	Y	M	W	Genie	Pair2_700	0.909090909
ST1	post_recitation	N	F	W	Genie	Pair1_130	0.954545455
ST5	post_recitation	N	M	W	Genie	Pair2_700	1
ST11	post_recitation	N	F	W	Genie	Pair2_130	1
ST12	post_recitation	N	F	W	Genie	Pair2_130	0.863636364
ST13	post_recitation	N	F	W	Genie	Pair2_130	1
ST16	post_recitation	N	F	W	Genie	Pair1_700	0.590909091
ST26	post_recitation	N	F	W	Genie	Pair2_130	0.863636364
ST30	post_recitation	Y	F	W	Genie	Pair2_130	0.818181818
ST31	post_recitation	N	F	W	Genie	Pair1_130	0.818181818
ST33	post_recitation	N	M	W	Genie	Pair1_130	1
ST35	post_recitation	N	F	W	Genie	Pair1_700	1
ST36	post_recitation	N	F	W	Genie	Pair2_130	0.909090909
ST37	post_recitation	N	M	W	Genie	Pair2_700	0.909090909
ST44	post_recitation	N	F	W	Genie	Pair1_700	0.545454545
ST46	post_recitation	N	F	W	Genie	Pair2_130	1
ST48	post_recitation	N	M	W	Genie	Pair2_700	1
ST57	post_recitation	N	M	W	Genie	Pair2_130	1
ST58	post_recitation	Y	M	W	Genie	Pair2_130	0.909090909
ST60	post_recitation	N	F	W	Genie	Pair1_700	1
ST62	post_recitation	N	F	W	Genie	Pair1_130	1
ST64	post_recitation	N	M	W	Genie	Pair1_700	0.909090909
ST70	post_recitation	N	M	W	Genie	Pair2_130	0.954545455
ST72	post_recitation	N	F	W	Genie	Pair1_700	1
ST75	post_recitation	N	F	W	Genie	Pair2_700	0.818181818
ST77	post_recitation	N	F	W	Genie	Pair1_130	0.954545455
ST79	post_recitation	N	F	W	Genie	Pair2_130	1
ST80	post_recitation	N	F	W	Genie	Pair1_700	0.954545455
ST85	post_recitation	N	M	W	Genie	Pair1_700	0.909090909
ST94	post_recitation	N	F	W	Genie	Pair1_130	0.954545455
ST98	post_recitation	N	M	W	Genie	Pair2_700	0.863636364
ST101	post_recitation	N	F	W	Genie	Pair2_130	0.863636364
ST104	post_recitation	N	M	W	Genie	Pair2_130	1
ST109	post_recitation	Y	F	W	Genie	Pair1_700	0.818181818
ST112	post_recitation	N	M	W	Genie	Pair2_700	0.409090909
ST114	post_recitation	N	F	W	Genie	Pair1_130	0.636363636
ST119	post_recitation	N	F	W	Genie	Pair2_130	1
ST122	post_recitation	N	F	W	Genie	Pair1_700	0.636363636
ST127	post_recitation	N	F	W	Genie	Pair1_700	1
ST135	post_recitation	N	F	W	Genie	Pair1_700	0.727272727
ST136	post_recitation	N	F	W	Genie	Pair1_700	1
ST141	post_recitation	N	F	W	Genie	Pair2_130	0.954545455
ST143	post_recitation	N	F	W	Genie	Pair2_700	1
ST146	post_recitation	N	F	W	Genie	Pair2_130	0.954545455
ST152	post_recitation	N	M	W	Genie	Pair2_700	0.727272727
ST159	post_recitation	N	M	W	Genie	Pair1_700	1
ST160	post_recitation	N	M	W	Genie	Pair2_700	1
ST161	post_recitation	N	M	W	Genie	Pair2_130	0.954545455
ST168	post_recitation	N	F	W	Genie	Pair2_700	1
ST179	post_recitation	N	M	W	Genie	Pair2_130	1
ST180	post_recitation	N	M	W	Genie	Pair1_130	1
ST181	post_recitation	N	M	W	Genie	Pair1_130	1
ST185	post_recitation	Y	F	W	Genie	Pair2_700	0.636363636
ST190	post_recitation	N	F	W	Genie	Pair2_130	0.727272727
ST193	post_recitation	N	M	W	Genie	Pair1_130	0.954545455
ST194	post_recitation	N	M	W	Genie	Pair1_700	0.818181818
ST200	post_recitation	N	M	W	Genie	Pair1_130	1
ST204	post_recitation	N	M	W	Genie	Pair1_130	0.909090909
ST211	post_recitation	N	F	W	Genie	Pair1_130	0.863636364
ST215	post_recitation	N	F	W	Genie	Pair1_130	1
ST218	post_recitation	N	F	W	Genie	Pair1_130	0.772727273
ST220	post_recitation	N	F	W	Genie	Pair2_700	1
ST221	post_recitation	N	F	W	Genie	Pair2_700	0.818181818
ST226	post_recitation	N	F	W	Genie	Pair1_130	1
ST231	post_recitation	N	F	W	Genie	Pair2_700	1
ST234	post_recitation	N	F	W	Genie	Pair1_700	0.909090909
ST235	post_recitation	N	F	W	Genie	Pair2_130	0.954545455
ST236	post_recitation	N	F	W	Genie	Pair1_130	1
ST237	post_recitation	N	F	W	Genie	Pair1_700	0.909090909
ST244	post_recitation	N	F	W	Genie	Pair1_130	1
ST245	post_recitation	N	F	W	Genie	Pair1_700	0.909090909
ST249	post_recitation	N	F	W	Genie	Pair1_130	1
ST256	post_recitation	Y	M	W	Genie	Pair2_700	1
ST7	.pre_recitation	N	F	POC	Genie	Pair2_130	0.5
ST14	.pre_recitation	N	F	POC	Genie	Pair1_130	0.863636364
ST19	.pre_recitation	N	F	POC	Genie	Pair2_130	0.818181818
ST43	.pre_recitation	N	M	POC	Genie	Pair1_130	0.818181818
ST52	.pre_recitation	N	F	POC	Genie	Pair1_130	1
ST53	.pre_recitation	N	F	POC	Genie	Pair2_130	1
ST56	.pre_recitation	N	F	POC	Genie	Pair1_130	1
ST63	.pre_recitation	N	M	POC	Genie	Pair2_130	0.636363636
ST65	.pre_recitation	N	F	POC	Genie	Pair1_700	0.863636364
ST74	.pre_recitation	Y	M	POC	Genie	Pair1_700	0.863636364
ST81	.pre_recitation	Y	F	POC	Genie	Pair2_700	0.636363636
ST95	.pre_recitation	Y	F	POC	Genie	Pair2_700	0.863636364
ST106	.pre_recitation	N	F	POC	Genie	Pair2_130	1
ST116	.pre_recitation	Y	F	POC	Genie	Pair2_130	1
ST134	.pre_recitation	N	F	POC	Genie	Pair2_130	0.727272727
ST137	.pre_recitation	N	M	POC	Genie	Pair1_130	1
ST148	.pre_recitation	N	F	POC	Genie	Pair2_130	0.954545455
ST158	.pre_recitation	N	F	POC	Genie	Pair1_700	0.590909091
ST162	.pre_recitation	Y	F	POC	Genie	Pair2_130	1
ST163	.pre_recitation	N	F	POC	Genie	Pair1_700	0.863636364
ST164	.pre_recitation	N	M	POC	Genie	Pair2_130	0.772727273
ST167	.pre_recitation	N	F	POC	Genie	Pair1_700	0.681818182
ST184	.pre_recitation	N	F	POC	Genie	Pair1_130	0.909090909
ST214	.pre_recitation	Y	F	POC	Genie	Pair1_700	1
ST230	.pre_recitation	N	F	POC	Genie	Pair1_700	0.909090909
ST241	.pre_recitation	N	F	POC	Genie	Pair2_130	0.818181818
ST7	post_recitation	N	F	POC	Genie	Pair2_130	0.590909091
ST14	post_recitation	N	F	POC	Genie	Pair1_130	0.772727273
ST19	post_recitation	N	F	POC	Genie	Pair2_130	0.863636364
ST43	post_recitation	N	M	POC	Genie	Pair1_130	0.863636364
ST52	post_recitation	N	F	POC	Genie	Pair1_130	1
ST53	post_recitation	N	F	POC	Genie	Pair2_130	1
ST56	post_recitation	N	F	POC	Genie	Pair1_130	1
ST63	post_recitation	N	M	POC	Genie	Pair2_130	0.681818182
ST65	post_recitation	N	F	POC	Genie	Pair1_700	1
ST74	post_recitation	Y	M	POC	Genie	Pair1_700	1
ST81	post_recitation	Y	F	POC	Genie	Pair2_700	0.363636364
ST95	post_recitation	Y	F	POC	Genie	Pair2_700	0.954545455
ST106	post_recitation	N	F	POC	Genie	Pair2_130	1
ST116	post_recitation	Y	F	POC	Genie	Pair2_130	1
ST134	post_recitation	N	F	POC	Genie	Pair2_130	0.954545455
ST137	post_recitation	N	M	POC	Genie	Pair1_130	1
ST148	post_recitation	N	F	POC	Genie	Pair2_130	0.954545455
ST158	post_recitation	N	F	POC	Genie	Pair1_700	0.772727273
ST162	post_recitation	Y	F	POC	Genie	Pair2_130	1
ST163	post_recitation	N	F	POC	Genie	Pair1_700	0.863636364
ST164	post_recitation	N	M	POC	Genie	Pair2_130	0.954545455
ST167	post_recitation	N	F	POC	Genie	Pair1_700	0.909090909
ST184	post_recitation	N	F	POC	Genie	Pair1_130	0.772727273
ST214	post_recitation	Y	F	POC	Genie	Pair1_700	1
ST230	post_recitation	N	F	POC	Genie	Pair1_700	1
ST241	post_recitation	N	F	POC	Genie	Pair2_130	0.909090909
ST250	.pre_recitation	N	F	POC	Genie	Pair2_700	1
ST250	post_recitation	N	F	POC	Genie	Pair2_700	1
ST169	.pre_recitation	N	M	POC	Genie	Pair1_130	0.818181818
ST196	.pre_recitation	N	F	POC	Genie	Pair2_130	0.954545455
ST169	post_recitation	N	M	POC	Genie	Pair1_130	0.909090909
ST196	post_recitation	N	F	POC	Genie	Pair2_130	0.954545455
