## Supplementary material for "Genie: An interactive real-time simulation for teaching genetic drift": Sfile5_BIO345_DEMOGRAPHICS_2017_NOGENIE.txt

Participant	time	First_Gen	Gender	Ethnicity	Genie_used	RecitationPair_Time	score
ST20	.pre_recitation	Y	F	POC	No_Genie	Pair1_430	0.818181818
ST21	.pre_recitation	N	F	POC	No_Genie	Pair1_430	1
ST28	.pre_recitation	N	F	POC	No_Genie	Pair1_430	1
ST34	.pre_recitation	N	M	POC	No_Genie	Pair1_300	0.818181818
ST59	.pre_recitation	N	M	POC	No_Genie	Pair2_300	0.590909091
ST87	.pre_recitation	N	M	POC	No_Genie	Pair2_300	0.954545455
ST90	.pre_recitation	N	F	POC	No_Genie	Pair2_300	0.954545455
ST91	.pre_recitation	Y	F	POC	No_Genie	Pair2_300	0.954545455
ST107	.pre_recitation	N	F	POC	No_Genie	Pair2_300	0.409090909
ST128	.pre_recitation	N	F	POC	No_Genie	Pair1_300	0.727272727
ST130	.pre_recitation	Y	F	POC	No_Genie	Pair1_430	0.545454545
ST150	.pre_recitation	N	F	POC	No_Genie	Pair1_300	0.636363636
ST170	.pre_recitation	N	F	POC	No_Genie	Pair2_300	0.681818182
ST198	.pre_recitation	N	F	POC	No_Genie	Pair2_300	0.272727273
ST206	.pre_recitation	N	F	POC	No_Genie	Pair2_430	0.545454545
ST223	.pre_recitation	N	M	POC	No_Genie	Pair2_300	0.954545455
ST228	.pre_recitation	N	F	POC	No_Genie	Pair2_430	0.590909091
ST233	.pre_recitation	N	M	POC	No_Genie	Pair2_430	0.681818182
ST247	.pre_recitation	N	M	POC	No_Genie	Pair2_430	1
ST255	.pre_recitation	N	M	POC	No_Genie	Pair2_300	0.454545455
ST20	post_recitation	Y	F	POC	No_Genie	Pair1_430	0.863636364
ST21	post_recitation	N	F	POC	No_Genie	Pair1_430	1
ST28	post_recitation	N	F	POC	No_Genie	Pair1_430	1
ST34	post_recitation	N	M	POC	No_Genie	Pair1_300	1
ST59	post_recitation	N	M	POC	No_Genie	Pair2_300	1
ST87	post_recitation	N	M	POC	No_Genie	Pair2_300	1
ST90	post_recitation	N	F	POC	No_Genie	Pair2_300	1
ST91	post_recitation	Y	F	POC	No_Genie	Pair2_300	1
ST107	post_recitation	N	F	POC	No_Genie	Pair2_300	0.545454545
ST128	post_recitation	N	F	POC	No_Genie	Pair1_300	0.954545455
ST130	post_recitation	Y	F	POC	No_Genie	Pair1_430	0.909090909
ST150	post_recitation	N	F	POC	No_Genie	Pair1_300	1
ST170	post_recitation	N	F	POC	No_Genie	Pair2_300	0.772727273
ST198	post_recitation	N	F	POC	No_Genie	Pair2_300	0.863636364
ST206	post_recitation	N	F	POC	No_Genie	Pair2_430	0.454545455
ST223	post_recitation	N	M	POC	No_Genie	Pair2_300	0.909090909
ST228	post_recitation	N	F	POC	No_Genie	Pair2_430	1
ST233	post_recitation	N	M	POC	No_Genie	Pair2_430	0.727272727
ST247	post_recitation	N	M	POC	No_Genie	Pair2_430	0.863636364
ST255	post_recitation	N	M	POC	No_Genie	Pair2_300	0.909090909
ST222	.pre_recitation	Y	F	POC	No_Genie	Pair1_300	0.454545455
ST222	post_recitation	Y	F	POC	No_Genie	Pair1_300	0.954545455
ST100	.pre_recitation	Y	F	POC	No_Genie	Pair1_430	0.454545455
ST153	.pre_recitation	N	F	POC	No_Genie	Pair2_300	0.5
ST100	post_recitation	Y	F	POC	No_Genie	Pair1_430	0.681818182
ST153	post_recitation	N	F	POC	No_Genie	Pair2_300	0.590909091
ST17	.pre_recitation	N	M	POC	No_Genie	Pair2_300	1
ST22	.pre_recitation	N	M	POC	No_Genie	Pair2_430	0.727272727
ST29	.pre_recitation	Y	M	POC	No_Genie	Pair1_430	1
ST82	.pre_recitation	Y	M	POC	No_Genie	Pair1_300	0.727272727
ST86	.pre_recitation	Y	F	POC	No_Genie	Pair1_300	0.772727273
ST111	.pre_recitation	Y	M	POC	No_Genie	Pair2_430	0.636363636
ST120	.pre_recitation	Y	M	POC	No_Genie	Pair2_430	0.909090909
ST156	.pre_recitation	N	F	POC	No_Genie	Pair1_300	0.727272727
ST189	.pre_recitation	N	M	POC	No_Genie	Pair1_300	0.772727273
ST212	.pre_recitation	N	F	POC	No_Genie	Pair1_300	0.954545455
ST219	.pre_recitation	N	F	POC	No_Genie	Pair1_300	0.636363636
ST248	.pre_recitation	N	F	POC	No_Genie	Pair1_430	0.909090909
ST251	.pre_recitation	Y	F	POC	No_Genie	Pair2_300	0.454545455
ST17	post_recitation	N	M	POC	No_Genie	Pair2_300	1
ST22	post_recitation	N	M	POC	No_Genie	Pair2_430	0.909090909
ST29	post_recitation	Y	M	POC	No_Genie	Pair1_430	1
ST82	post_recitation	Y	M	POC	No_Genie	Pair1_300	0.772727273
ST86	post_recitation	Y	F	POC	No_Genie	Pair1_300	0.863636364
ST111	post_recitation	Y	M	POC	No_Genie	Pair2_430	0.818181818
ST120	post_recitation	Y	M	POC	No_Genie	Pair2_430	0.909090909
ST156	post_recitation	N	F	POC	No_Genie	Pair1_300	0.954545455
ST189	post_recitation	N	M	POC	No_Genie	Pair1_300	0.863636364
ST212	post_recitation	N	F	POC	No_Genie	Pair1_300	1
ST219	post_recitation	N	F	POC	No_Genie	Pair1_300	0.909090909
ST248	post_recitation	N	F	POC	No_Genie	Pair1_430	1
ST251	post_recitation	Y	F	POC	No_Genie	Pair2_300	0.590909091
ST2	.pre_recitation	N	F	W	No_Genie	Pair2_300	0.636363636
ST8	.pre_recitation	N	F	W	No_Genie	Pair2_300	0.454545455
ST9	.pre_recitation	N	M	W	No_Genie	Pair2_300	0.909090909
ST15	.pre_recitation	N	F	W	No_Genie	Pair2_430	0.681818182
ST32	.pre_recitation	N	F	W	No_Genie	Pair2_300	0.954545455
ST39	.pre_recitation	N	F	W	No_Genie	Pair1_430	0.727272727
ST40	.pre_recitation	N	M	W	No_Genie	Pair1_430	0.636363636
ST41	.pre_recitation	N	M	W	No_Genie	Pair1_430	0.909090909
ST45	.pre_recitation	Y	F	W	No_Genie	Pair2_430	0.772727273
ST54	.pre_recitation	N	F	W	No_Genie	Pair2_300	0.545454545
ST55	.pre_recitation	N	F	W	No_Genie	Pair1_430	0.5
ST67	.pre_recitation	N	F	W	No_Genie	Pair1_430	0.863636364
ST68	.pre_recitation	N	M	W	No_Genie	Pair1_300	0.772727273
ST71	.pre_recitation	N	M	W	No_Genie	Pair2_300	0.727272727
ST73	.pre_recitation	N	M	W	No_Genie	Pair1_300	0.909090909
ST78	.pre_recitation	N	F	W	No_Genie	Pair2_300	0.545454545
ST92	.pre_recitation	N	F	W	No_Genie	Pair2_430	0.590909091
ST93	.pre_recitation	N	F	W	No_Genie	Pair2_430	0.545454545
ST96	.pre_recitation	N	F	W	No_Genie	Pair1_430	0.545454545
ST97	.pre_recitation	N	M	W	No_Genie	Pair2_430	0.590909091
ST103	.pre_recitation	Y	F	W	No_Genie	Pair1_300	0.545454545
ST105	.pre_recitation	N	M	W	No_Genie	Pair1_300	0.772727273
ST108	.pre_recitation	N	M	W	No_Genie	Pair2_300	0.954545455
ST115	.pre_recitation	N	F	W	No_Genie	Pair1_430	0.954545455
ST118	.pre_recitation	N	F	W	No_Genie	Pair2_430	0.772727273
ST123	.pre_recitation	N	M	W	No_Genie	Pair1_430	0.727272727
ST124	.pre_recitation	N	F	W	No_Genie	Pair1_430	0.318181818
ST129	.pre_recitation	N	F	W	No_Genie	Pair1_300	0.909090909
ST131	.pre_recitation	N	F	W	No_Genie	Pair1_430	0.909090909
ST132	.pre_recitation	N	M	W	No_Genie	Pair1_300	0.863636364
ST139	.pre_recitation	N	F	W	No_Genie	Pair2_300	0.409090909
ST140	.pre_recitation	N	F	W	No_Genie	Pair1_430	1
ST142	.pre_recitation	N	F	W	No_Genie	Pair2_300	0.727272727
ST144	.pre_recitation	Y	F	W	No_Genie	Pair1_300	1
ST147	.pre_recitation	N	M	W	No_Genie	Pair2_300	1
ST154	.pre_recitation	N	M	W	No_Genie	Pair1_300	0.863636364
ST157	.pre_recitation	N	M	W	No_Genie	Pair2_300	0.863636364
ST172	.pre_recitation	N	F	W	No_Genie	Pair1_300	0.636363636
ST182	.pre_recitation	N	M	W	No_Genie	Pair1_430	0.909090909
ST188	.pre_recitation	N	F	W	No_Genie	Pair2_430	0.772727273
ST192	.pre_recitation	N	M	W	No_Genie	Pair1_300	0.909090909
ST195	.pre_recitation	N	F	W	No_Genie	Pair1_430	0.454545455
ST197	.pre_recitation	Y	F	W	No_Genie	Pair2_300	0.818181818
ST205	.pre_recitation	N	F	W	No_Genie	Pair2_300	0.818181818
ST207	.pre_recitation	N	F	W	No_Genie	Pair1_300	0.772727273
ST209	.pre_recitation	N	M	W	No_Genie	Pair1_430	0.681818182
ST210	.pre_recitation	N	M	W	No_Genie	Pair2_430	0.772727273
ST216	.pre_recitation	N	F	W	No_Genie	Pair2_300	0.863636364
ST224	.pre_recitation	N	F	W	No_Genie	Pair1_300	0.409090909
ST227	.pre_recitation	N	F	W	No_Genie	Pair2_430	0.5
ST229	.pre_recitation	Y	F	W	No_Genie	Pair2_430	0.954545455
ST240	.pre_recitation	N	F	W	No_Genie	Pair1_300	0.863636364
ST243	.pre_recitation	N	M	W	No_Genie	Pair2_430	0.590909091
ST246	.pre_recitation	N	M	W	No_Genie	Pair1_300	0.863636364
ST253	.pre_recitation	N	M	W	No_Genie	Pair1_300	0.681818182
ST254	.pre_recitation	N	M	W	No_Genie	Pair1_300	0.681818182
ST2	post_recitation	N	F	W	No_Genie	Pair2_300	0.954545455
ST8	post_recitation	N	F	W	No_Genie	Pair2_300	0.954545455
ST9	post_recitation	N	M	W	No_Genie	Pair2_300	0.909090909
ST15	post_recitation	N	F	W	No_Genie	Pair2_430	1
ST32	post_recitation	N	F	W	No_Genie	Pair2_300	1
ST39	post_recitation	N	F	W	No_Genie	Pair1_430	0.954545455
ST40	post_recitation	N	M	W	No_Genie	Pair1_430	0.818181818
ST41	post_recitation	N	M	W	No_Genie	Pair1_430	0.863636364
ST45	post_recitation	Y	F	W	No_Genie	Pair2_430	0.772727273
ST54	post_recitation	N	F	W	No_Genie	Pair2_300	0.636363636
ST55	post_recitation	N	F	W	No_Genie	Pair1_430	0.909090909
ST67	post_recitation	N	F	W	No_Genie	Pair1_430	0.909090909
ST68	post_recitation	N	M	W	No_Genie	Pair1_300	0.909090909
ST71	post_recitation	N	M	W	No_Genie	Pair2_300	1
ST73	post_recitation	N	M	W	No_Genie	Pair1_300	0.954545455
ST78	post_recitation	N	F	W	No_Genie	Pair2_300	1
ST92	post_recitation	N	F	W	No_Genie	Pair2_430	0.772727273
ST93	post_recitation	N	F	W	No_Genie	Pair2_430	0.681818182
ST96	post_recitation	N	F	W	No_Genie	Pair1_430	0.818181818
ST97	post_recitation	N	M	W	No_Genie	Pair2_430	0.772727273
ST103	post_recitation	Y	F	W	No_Genie	Pair1_300	0.909090909
ST105	post_recitation	N	M	W	No_Genie	Pair1_300	0.909090909
ST108	post_recitation	N	M	W	No_Genie	Pair2_300	0.954545455
ST115	post_recitation	N	F	W	No_Genie	Pair1_430	0.954545455
ST118	post_recitation	N	F	W	No_Genie	Pair2_430	0.909090909
ST123	post_recitation	N	M	W	No_Genie	Pair1_430	1
ST124	post_recitation	N	F	W	No_Genie	Pair1_430	0.5
ST129	post_recitation	N	F	W	No_Genie	Pair1_300	0.954545455
ST131	post_recitation	N	F	W	No_Genie	Pair1_430	1
ST132	post_recitation	N	M	W	No_Genie	Pair1_300	0.909090909
ST139	post_recitation	N	F	W	No_Genie	Pair2_300	0.909090909
ST140	post_recitation	N	F	W	No_Genie	Pair1_430	0.954545455
ST142	post_recitation	N	F	W	No_Genie	Pair2_300	0.909090909
ST144	post_recitation	Y	F	W	No_Genie	Pair1_300	1
ST147	post_recitation	N	M	W	No_Genie	Pair2_300	0.954545455
ST154	post_recitation	N	M	W	No_Genie	Pair1_300	0.909090909
ST157	post_recitation	N	M	W	No_Genie	Pair2_300	0.954545455
ST172	post_recitation	N	F	W	No_Genie	Pair1_300	0.545454545
ST182	post_recitation	N	M	W	No_Genie	Pair1_430	0.954545455
ST188	post_recitation	N	F	W	No_Genie	Pair2_430	0.727272727
ST192	post_recitation	N	M	W	No_Genie	Pair1_300	0.863636364
ST195	post_recitation	N	F	W	No_Genie	Pair1_430	0.727272727
ST197	post_recitation	Y	F	W	No_Genie	Pair2_300	1
ST205	post_recitation	N	F	W	No_Genie	Pair2_300	0.954545455
ST207	post_recitation	N	F	W	No_Genie	Pair1_300	0.909090909
ST209	post_recitation	N	M	W	No_Genie	Pair1_430	0.863636364
ST210	post_recitation	N	M	W	No_Genie	Pair2_430	0.818181818
ST216	post_recitation	N	F	W	No_Genie	Pair2_300	0.909090909
ST224	post_recitation	N	F	W	No_Genie	Pair1_300	0.545454545
ST227	post_recitation	N	F	W	No_Genie	Pair2_430	0.681818182
ST229	post_recitation	Y	F	W	No_Genie	Pair2_430	1
ST240	post_recitation	N	F	W	No_Genie	Pair1_300	0.954545455
ST243	post_recitation	N	M	W	No_Genie	Pair2_430	0.590909091
ST246	post_recitation	N	M	W	No_Genie	Pair1_300	0.954545455
ST253	post_recitation	N	M	W	No_Genie	Pair1_300	0.681818182
ST254	post_recitation	N	M	W	No_Genie	Pair1_300	0.863636364
ST4	.pre_recitation	N	F	POC	No_Genie	Pair2_430	0.772727273
ST6	.pre_recitation	N	F	POC	No_Genie	Pair1_300	1
ST10	.pre_recitation	Y	F	POC	No_Genie	Pair1_430	1
ST18	.pre_recitation	N	F	POC	No_Genie	Pair1_430	0.863636364
ST25	.pre_recitation	N	F	POC	No_Genie	Pair2_430	0.681818182
ST27	.pre_recitation	N	F	POC	No_Genie	Pair1_430	0.727272727
ST38	.pre_recitation	N	F	POC	No_Genie	Pair2_300	0.636363636
ST42	.pre_recitation	N	M	POC	No_Genie	Pair2_430	0.954545455
ST47	.pre_recitation	Y	F	POC	No_Genie	Pair1_300	0.590909091
ST49	.pre_recitation	N	F	POC	No_Genie	Pair1_430	0.272727273
ST61	.pre_recitation	N	M	POC	No_Genie	Pair1_430	0.727272727
ST83	.pre_recitation	N	M	POC	No_Genie	Pair1_430	0.727272727
ST99	.pre_recitation	N	M	POC	No_Genie	Pair2_300	0.5
ST102	.pre_recitation	N	M	POC	No_Genie	Pair1_430	1
ST110	.pre_recitation	N	F	POC	No_Genie	Pair1_300	0.5
ST165	.pre_recitation	N	F	POC	No_Genie	Pair2_300	0.909090909
ST174	.pre_recitation	N	M	POC	No_Genie	Pair2_300	0.363636364
ST177	.pre_recitation	N	F	POC	No_Genie	Pair2_300	0.590909091
ST183	.pre_recitation	N	M	POC	No_Genie	Pair1_430	0.818181818
ST186	.pre_recitation	N	M	POC	No_Genie	Pair2_300	0.727272727
ST191	.pre_recitation	N	M	POC	No_Genie	Pair1_300	0.772727273
ST213	.pre_recitation	N	F	POC	No_Genie	Pair2_300	0.818181818
ST217	.pre_recitation	N	F	POC	No_Genie	Pair2_430	0.909090909
ST4	post_recitation	N	F	POC	No_Genie	Pair2_430	0.772727273
ST6	post_recitation	N	F	POC	No_Genie	Pair1_300	1
ST10	post_recitation	Y	F	POC	No_Genie	Pair1_430	1
ST18	post_recitation	N	F	POC	No_Genie	Pair1_430	0.818181818
ST25	post_recitation	N	F	POC	No_Genie	Pair2_430	0.909090909
ST27	post_recitation	N	F	POC	No_Genie	Pair1_430	0.772727273
ST38	post_recitation	N	F	POC	No_Genie	Pair2_300	0.863636364
ST42	post_recitation	N	M	POC	No_Genie	Pair2_430	0.954545455
ST47	post_recitation	Y	F	POC	No_Genie	Pair1_300	0.590909091
ST49	post_recitation	N	F	POC	No_Genie	Pair1_430	0.409090909
ST61	post_recitation	N	M	POC	No_Genie	Pair1_430	0.863636364
ST83	post_recitation	N	M	POC	No_Genie	Pair1_430	0.818181818
ST99	post_recitation	N	M	POC	No_Genie	Pair2_300	0.818181818
ST102	post_recitation	N	M	POC	No_Genie	Pair1_430	1
ST110	post_recitation	N	F	POC	No_Genie	Pair1_300	0.818181818
ST165	post_recitation	N	F	POC	No_Genie	Pair2_300	0.909090909
ST174	post_recitation	N	M	POC	No_Genie	Pair2_300	0.272727273
ST177	post_recitation	N	F	POC	No_Genie	Pair2_300	0.818181818
ST183	post_recitation	N	M	POC	No_Genie	Pair1_430	0.818181818
ST186	post_recitation	N	M	POC	No_Genie	Pair2_300	0.954545455
ST191	post_recitation	N	M	POC	No_Genie	Pair1_300	0.954545455
ST213	post_recitation	N	F	POC	No_Genie	Pair2_300	0.727272727
ST217	post_recitation	N	F	POC	No_Genie	Pair2_430	1
ST171	.pre_recitation	N	M	POC	No_Genie	Pair2_430	0.454545455
ST171	post_recitation	N	M	POC	No_Genie	Pair2_430	0.454545455
