## Supplementary material for "Genie: An interactive real-time simulation for teaching genetic drift": Sfile6_BIO345_DEMOGRAPHICS_2016.txt

Participant	Gender	First_Gen	Bio340_at_ASU	Ethnicity	RecitationPair_Time	score_pre	score_post	diff
ST1	M	N	Y	F	Pair1_430	0.590909091	0.454545455	-0.136363636
ST10	F	Y	Y	D	Pair1_430	0.727272727	0.454545455	-0.272727273
ST100	F	N	Y	D	Pair2_600	0.772727273	0.727272727	-0.045454545
ST101	F	Y	Y	B	Pair2_300	0.545454545	0.727272727	0.181818182
ST102	F	N	Y	F	Pair1_730	0.727272727	0.727272727	0
ST103	F	Y	Y	D	Pair1_300	0.590909091	0.727272727	0.136363636
ST104	F	Y	Y	F	Pair1_600	0.727272727	0.727272727	0
ST105	M	Y	N	C	Pair2_430	0.363636364	0.727272727	0.363636364
ST106	M	N	Y	F	Pair2_600	0.727272727	0.727272727	0
ST107	M	N	Y	B	Pair2_430	0.545454545	0.727272727	0.181818182
ST108	M	Y	Y	D	Pair2_600	0.454545455	0.772727273	0.318181818
ST109	F	N	Y	B	Pair2_430	0.727272727	0.772727273	0.045454545
ST11	F	Y	Y	F	Pair1_300	0.590909091	0.545454545	-0.045454545
ST110	F	N	Y	G	Pair2_430	0.636363636	0.772727273	0.136363636
ST111	F	N	Y	F	Pair1_300	0.772727273	0.772727273	0
ST112	F	N	Y	B	Pair2_300	0.681818182	0.772727273	0.090909091
ST113	M	N	Y	F	Pair1_600	0.727272727	0.772727273	0.045454545
ST114	M	N	Y	B	Pair1_430	0.681818182	0.772727273	0.090909091
ST115	M	Y	Y	F	Pair2_430	0.727272727	0.772727273	0.045454545
ST116	M	Y	Y	F	Pair2_600	0.863636364	0.772727273	-0.090909091
ST117	M	N	Y	F	Pair2_430	0.636363636	0.818181818	0.181818182
ST118	M	Y	Y	B	Pair1_730	0.545454545	0.818181818	0.272727273
ST119	F	N	Y	G	Pair1_300	0.590909091	0.818181818	0.227272727
ST12	F	N	Y	G	Pair2_600	0.545454545	0.545454545	0
ST120	M	N	Y	F	Pair2_730	0.5	0.818181818	0.318181818
ST121	M	N	Y	F	Pair1_300	0.727272727	0.818181818	0.090909091
ST122	F	N	Y	B	Pair1_300	0.454545455	0.818181818	0.363636364
ST123	F	N	Y	F	Pair1_600	0.5	0.818181818	0.318181818
ST124	F	N	Y	F	Pair1_600	0.772727273	0.818181818	0.045454545
ST125	F	Y	Y	F	Pair2_300	0.727272727	0.818181818	0.090909091
ST126	F	Y	Y	D	Pair1_300	0.772727273	0.818181818	0.045454545
ST127	F	Y	Y	F	Pair2_730	0.772727273	0.818181818	0.045454545
ST128	M	N	Y	E	Pair1_430	0.545454545	0.818181818	0.272727273
ST129	M	Y	Y	D	Pair2_430	0.863636364	0.818181818	-0.045454545
ST13	F	N	Y	F	Pair2_600	0.5	0.545454545	0.045454545
ST130	M	Y	Y	D	Pair2_600	0.590909091	0.818181818	0.227272727
ST131	F	N	Y	F	Pair1_600	0.772727273	0.863636364	0.090909091
ST132	F	N	Y	F	Pair1_300	0.681818182	0.863636364	0.181818182
ST133	F	N	Y	D	Pair1_600	0.727272727	0.863636364	0.136363636
ST134	M	N	Y	B	Pair1_300	0.681818182	0.863636364	0.181818182
ST135	M	Y	Y	B	Pair1_430	0.5	0.863636364	0.363636364
ST136	F	N	Y	F	Pair1_300	0.772727273	0.863636364	0.090909091
ST137	F	N	Y	G	Pair1_300	0.818181818	0.863636364	0.045454545
ST138	F	Y	Y	F	Pair2_430	0.909090909	0.863636364	-0.045454545
ST139	M	N	Y	B	Pair2_300	0.772727273	0.863636364	0.090909091
ST14	F	Y	Y	G	Pair2_730	0.363636364	0.545454545	0.181818182
ST140	M	N	Y	F	Pair1_600	0.727272727	0.863636364	0.136363636
ST141	M	N	Y	F	Pair1_430	0.545454545	0.863636364	0.318181818
ST142	M	Y	N	B	Pair2_300	0.954545455	0.863636364	-0.090909091
ST143	M	N	Y	B	Pair1_600	0.636363636	0.863636364	0.227272727
ST144	M	N	Y	F	Pair1_430	0.727272727	0.863636364	0.136363636
ST145	F	N	Y	F	Pair2_430	0.727272727	0.909090909	0.181818182
ST146	F	N	Y	G	Pair1_300	0.818181818	0.909090909	0.090909091
ST147	F	N	Y	F	Pair1_430	0.909090909	0.909090909	0
ST148	M	Y	Y	F	Pair1_600	0.818181818	0.909090909	0.090909091
ST149	M	N	Y	F	Pair2_600	0.590909091	0.909090909	0.318181818
ST15	F	Y	Y	F	Pair1_300	0.363636364	0.545454545	0.181818182
ST150	F	N	Y	F	Pair2_600	0.590909091	0.909090909	0.318181818
ST151	F	N	Y	F	Pair1_600	0.772727273	0.909090909	0.136363636
ST152	F	Y	Y	F	Pair1_300	0.909090909	0.909090909	0
ST153	F	N	Y	F	Pair2_730	0.772727273	0.909090909	0.136363636
ST154	F	N	Y	F	Pair2_730	0.818181818	0.909090909	0.090909091
ST155	F	N	Y	F	Pair1_430	0.818181818	0.909090909	0.090909091
ST156	F	N	Y	G	Pair1_600	0.863636364	0.909090909	0.045454545
ST157	F	N	Y	F	Pair1_600	0.863636364	0.909090909	0.045454545
ST158	M	N	Y	F	Pair1_730	0.954545455	0.909090909	-0.045454545
ST159	M	N	Y	F	Pair1_600	0.772727273	0.909090909	0.136363636
ST16	F	N	Y	B	Pair2_300	0.318181818	0.545454545	0.227272727
ST160	M	N	Y	G	Pair2_430	0.636363636	0.909090909	0.272727273
ST161	M	N	Y	F	Pair2_430	0.954545455	0.909090909	-0.045454545
ST162	M	N	Y	F	Pair1_600	0.727272727	0.909090909	0.181818182
ST163	M	N	Y	C	Pair1_600	0.863636364	0.909090909	0.045454545
ST164	M	Y	Y	G	Pair2_600	0.772727273	0.954545455	0.181818182
ST165	F	Y	Y	F	Pair1_600	0.727272727	0.954545455	0.227272727
ST166	F	N	Y	B	Pair2_430	0.681818182	0.954545455	0.272727273
ST167	M	N	Y	F	Pair2_430	0.954545455	0.954545455	0
ST168	M	N	Y	F	Pair2_430	1	0.954545455	-0.045454545
ST169	M	N	Y	F	Pair1_730	1	0.954545455	-0.045454545
ST17	F	Y	Y	B	Pair2_300	0.5	0.590909091	0.090909091
ST170	M	N	Y	F	Pair2_300	0.363636364	0.954545455	0.590909091
ST171	M	N	Y	F	Pair1_300	0.954545455	0.954545455	0
ST172	F	N	Y	G	Pair2_300	0.681818182	0.954545455	0.272727273
ST173	F	N	Y	F	Pair1_600	0.954545455	0.954545455	0
ST174	F	N	Y	G	Pair1_300	0.954545455	0.954545455	0
ST175	F	N	Y	F	Pair1_300	0.772727273	0.954545455	0.181818182
ST176	F	N	Y	F	Pair2_300	0.727272727	0.954545455	0.227272727
ST177	F	N	Y	F	Pair2_730	0.863636364	0.954545455	0.090909091
ST178	F	Y	Y	F	Pair1_600	0.909090909	0.954545455	0.045454545
ST179	F	N	Y	F	Pair2_430	0.681818182	0.954545455	0.272727273
ST18	F	N	Y	F	Pair2_600	0.681818182	0.636363636	-0.045454545
ST180	M	Y	Y	F	Pair1_300	0.636363636	0.954545455	0.318181818
ST181	M	N	Y	D	Pair2_730	0.818181818	0.954545455	0.136363636
ST182	M	N	Y	F	Pair2_430	0.863636364	0.954545455	0.090909091
ST183	M	N	Y	D	Pair2_730	0.818181818	0.954545455	0.136363636
ST184	M	N	Y	G	Pair1_600	0.909090909	0.954545455	0.045454545
ST185	F	N	Y	D	Pair2_430	0.409090909	1	0.590909091
ST186	F	N	Y	F	Pair1_300	0.772727273	1	0.227272727
ST187	F	N	Y	F	Pair2_300	0.681818182	1	0.318181818
ST188	M	N	Y	F	Pair1_430	0.818181818	1	0.181818182
ST189	M	N	Y	F	Pair1_300	0.454545455	1	0.545454545
ST19	F	N	Y	F	Pair1_430	0.409090909	0.636363636	0.227272727
ST190	F	N	Y	F	Pair2_430	0.909090909	1	0.090909091
ST191	F	N	Y	G	Pair2_300	0.818181818	1	0.181818182
ST192	F	Y	Y	B	Pair2_730	0.590909091	1	0.409090909
ST193	F	N	Y	F	Pair2_300	0.818181818	1	0.181818182
ST194	F	N	Y	F	Pair2_300	1	1	0
ST195	F	Y	Y	F	Pair2_300	0.590909091	1	0.409090909
ST196	M	N	Y	F	Pair1_600	0.727272727	1	0.272727273
ST197	M	Y	Y	B	Pair2_430	1	1	0
ST198	M	N	Y	G	Pair2_730	0.681818182	1	0.318181818
ST199	M	N	Y	F	Pair2_730	0.954545455	1	0.045454545
ST2	M	Y	Y	F	Pair2_600	0.545454545	0.454545455	-0.090909091
ST20	F	Y	Y	B	Pair2_430	0.545454545	0.636363636	0.090909091
ST200	M	N	Y	F	Pair2_600	0.863636364	1	0.136363636
ST201	M	N	Y	F	Pair2_300	0.5	1	0.5
ST202	M	Y	Y	B	Pair1_300	1	1	0
ST203	M	N	Y	D	Pair1_730	0.5	0.727272727	0.227272727
ST21	F	N	Y	D	Pair2_430	0.5	0.681818182	0.181818182
ST22	F	N	Y	F	Pair2_430	0.772727273	0.818181818	0.045454545
ST23	M	N	Y	F	Pair1_300	0.545454545	0.363636364	-0.181818182
ST24	F	N	Y	F	Pair2_430	0.454545455	0.409090909	-0.045454545
ST25	M	N	Y	B	Pair1_300	0.545454545	0.409090909	-0.136363636
ST26	M	Y	Y	G	Pair2_600	0.454545455	0.5	0.045454545
ST27	F	Y	Y	G	Pair2_430	0.5	0.545454545	0.045454545
ST28	F	Y	Y	D	Pair2_730	0.590909091	0.545454545	-0.045454545
ST29	M	Y	Y	D	Pair2_730	0.409090909	0.545454545	0.136363636
ST3	M	N	Y	F	Pair2_430	0.5	0.5	0
ST30	M	N	Y	F	Pair2_300	0.454545455	0.545454545	0.090909091
ST31	F	Y	Y	D	Pair2_430	0.454545455	0.590909091	0.136363636
ST32	F	N	Y	F	Pair1_730	0.409090909	0.590909091	0.181818182
ST33	M	Y	Y	D	Pair1_730	0.636363636	0.590909091	-0.045454545
ST34	F	N	Y	F	Pair1_300	0.590909091	0.590909091	0
ST35	M	N	Y	F	Pair1_430	0.318181818	0.590909091	0.272727273
ST36	F	N	Y	F	Pair2_430	0.454545455	0.681818182	0.227272727
ST37	M	Y	Y	B	Pair2_600	0.681818182	0.681818182	0
ST38	F	Y	Y	G	Pair2_730	0.545454545	0.727272727	0.181818182
ST39	F	N	Y	F	Pair2_300	0.590909091	0.727272727	0.136363636
ST4	F	Y	Y	A	Pair1_430	0.636363636	0.545454545	-0.090909091
ST40	F	N	Y	F	Pair2_600	0.454545455	0.772727273	0.318181818
ST41	F	Y	Y	D	Pair2_430	0.272727273	0.818181818	0.545454545
ST42	M	Y	Y	D	Pair1_300	0.454545455	0.818181818	0.363636364
ST43	M	N	Y	F	Pair2_730	0.590909091	0.818181818	0.227272727
ST44	M	N	Y	F	Pair1_300	0.636363636	0.909090909	0.272727273
ST45	M	Y	Y	G	Pair1_730	0.5	0.272727273	-0.227272727
ST46	M	Y	Y	F	Pair2_600	0.545454545	0.363636364	-0.181818182
ST47	F	N	Y	B	Pair1_600	0.5	0.363636364	-0.136363636
ST48	F	N	Y	F	Pair1_430	0.5	0.409090909	-0.090909091
ST49	F	N	Y	B	Pair1_430	0.5	0.454545455	-0.045454545
ST5	M	Y	Y	D	Pair1_300	0.636363636	0.590909091	-0.045454545
ST50	F	N	Y	F	Pair2_300	0.409090909	0.454545455	0.045454545
ST51	F	Y	Y	E	Pair2_300	0.454545455	0.454545455	0
ST52	F	N	Y	F	Pair2_730	0.454545455	0.454545455	0
ST53	M	Y	Y	G	Pair1_430	0.5	0.454545455	-0.045454545
ST54	M	Y	Y	F	Pair2_430	0.545454545	0.5	-0.045454545
ST55	F	Y	Y	F	Pair1_730	0.636363636	0.5	-0.136363636
ST56	M	N	Y	G	Pair2_430	0.5	0.5	0
ST57	F	N	N	F	Pair2_430	0.590909091	0.5	-0.090909091
ST58	M	N	Y	G	Pair2_600	0.5	0.545454545	0.045454545
ST59	F	Y	Y	G	Pair2_430	0.5	0.545454545	0.045454545
ST6	F	N	Y	F	Pair2_430	0.590909091	0.590909091	0
ST60	F	N	Y	F	Pair1_600	0.681818182	0.545454545	-0.136363636
ST61	F	N	Y	D	Pair1_430	0.5	0.545454545	0.045454545
ST62	F	N	Y	B	Pair1_430	0.454545455	0.545454545	0.090909091
ST63	F	N	Y	F	Pair1_430	0.454545455	0.590909091	0.136363636
ST64	M	N	Y	F	Pair1_430	0.363636364	0.590909091	0.227272727
ST65	F	N	Y	F	Pair2_300	0.727272727	0.590909091	-0.136363636
ST66	F	Y	Y	D	Pair2_730	0.454545455	0.590909091	0.136363636
ST67	F	N	Y	F	Pair2_300	0.681818182	0.590909091	-0.090909091
ST68	F	Y	Y	F	Pair1_430	0.454545455	0.590909091	0.136363636
ST69	F	N	Y	F	Pair2_600	0.545454545	0.590909091	0.045454545
ST7	M	Y	Y	B	Pair2_300	0.363636364	0.636363636	0.272727273
ST70	F	N	N	B	Pair1_300	0.681818182	0.590909091	-0.090909091
ST71	M	N	Y	F	Pair2_730	0.590909091	0.590909091	0
ST72	F	N	Y	F	Pair1_730	0.636363636	0.636363636	0
ST73	F	N	Y	F	Pair2_730	0.636363636	0.636363636	0
ST74	M	Y	Y	D	Pair1_430	0.636363636	0.636363636	0
ST75	M	N	Y	G	Pair2_430	0.590909091	0.636363636	0.045454545
ST76	F	Y	Y	B	Pair1_430	0.545454545	0.636363636	0.090909091
ST77	F	N	Y	F	Pair2_600	0.681818182	0.636363636	-0.045454545
ST78	M	N	Y	F	Pair1_600	0.590909091	0.636363636	0.045454545
ST79	M	Y	Y	D	Pair2_730	0.681818182	0.636363636	-0.045454545
ST8	F	N	Y	F	Pair1_430	0.636363636	0.818181818	0.181818182
ST80	F	N	Y	B	Pair2_300	0.363636364	0.681818182	0.318181818
ST81	F	N	N	F	Pair2_300	0.636363636	0.681818182	0.045454545
ST82	M	Y	Y	A	Pair2_430	0.5	0.681818182	0.181818182
ST83	M	N	Y	F	Pair1_730	0.727272727	0.681818182	-0.045454545
ST84	M	N	Y	F	Pair1_430	0.454545455	0.681818182	0.227272727
ST85	F	Y	Y	D	Pair2_300	0.681818182	0.681818182	0
ST86	F	N	Y	F	Pair1_300	0.545454545	0.681818182	0.136363636
ST87	M	N	Y	F	Pair2_430	0.681818182	0.681818182	0
ST88	M	Y	Y	F	Pair1_430	0.545454545	0.681818182	0.136363636
ST89	F	N	Y	F	Pair2_300	0.590909091	0.727272727	0.136363636
ST9	F	N	Y	F	Pair1_430	0.590909091	0.454545455	-0.136363636
ST90	F	N	Y	F	Pair1_300	0.590909091	0.727272727	0.136363636
ST91	M	N	Y	F	Pair2_430	0.454545455	0.727272727	0.272727273
ST92	F	N	Y	F	Pair1_600	0.636363636	0.727272727	0.090909091
ST93	F	Y	Y	D	Pair2_600	0.454545455	0.727272727	0.272727273
ST94	F	N	Y	F	Pair2_300	0.772727273	0.727272727	-0.045454545
ST95	M	N	Y	F	Pair2_430	0.636363636	0.727272727	0.090909091
ST96	M	N	Y	F	Pair2_730	0.727272727	0.727272727	0
ST97	F	N	Y	G	Pair1_430	0.636363636	0.727272727	0.090909091
ST98	F	N	Y	F	Pair1_300	0.5	0.727272727	0.227272727
ST99	F	Y	Y	F	Pair1_600	0.681818182	0.727272727	0.045454545
