## Supplementary material for "Genie: An interactive real-time simulation for teaching genetic drift": Sfile7_BIO345_DEMOGRAPHICS_2017.txt

Participant	First_Gen	Gender	Ethnicity	Genie_used	RecitationPair_Time	score_pre	score_post	diff
ST20	Y	F	A	No_Genie	Pair1_430	0.818181818	0.863636364	0.045454545
ST21	N	F	A	No_Genie	Pair1_430	1	1	0
ST23	N	M	A	Genie	Pair2_700	0.590909091	0.772727273	0.181818182
ST24	N	F	A	Genie	Pair2_130	0.909090909	1	0.090909091
ST28	N	F	A	No_Genie	Pair1_430	1	1	0
ST34	N	M	A	No_Genie	Pair1_300	0.818181818	1	0.181818182
ST59	N	M	A	No_Genie	Pair2_300	0.590909091	1	0.409090909
ST76	N	F	A	Genie	Pair1_130	1	1	0
ST84	N	M	A	Genie	Pair1_700	0.590909091	0.681818182	0.090909091
ST87	N	M	A	No_Genie	Pair2_300	0.954545455	1	0.045454545
ST88	N	M	A	Genie	Pair2_700	0.636363636	0.181818182	-0.454545455
ST89	N	F	A	Genie	Pair2_130	0.818181818	1	0.181818182
ST90	N	F	A	No_Genie	Pair2_300	0.954545455	1	0.045454545
ST91	Y	F	A	No_Genie	Pair2_300	0.954545455	1	0.045454545
ST107	N	F	A	No_Genie	Pair2_300	0.409090909	0.545454545	0.136363636
ST117	N	M	A	Genie	Pair1_130	0.636363636	0.727272727	0.090909091
ST128	N	F	A	No_Genie	Pair1_300	0.727272727	0.954545455	0.227272727
ST130	Y	F	A	No_Genie	Pair1_430	0.545454545	0.909090909	0.363636364
ST133	N	M	A	Genie	Pair1_130	1	1	0
ST138	N	M	A	Genie	Pair1_130	1	1	0
ST150	N	F	A	No_Genie	Pair1_300	0.636363636	1	0.363636364
ST151	Y	F	A	Genie	Pair1_700	0.772727273	0.818181818	0.045454545
ST166	N	F	A	Genie	Pair1_700	0.545454545	0.545454545	0
ST170	N	F	A	No_Genie	Pair2_300	0.681818182	0.772727273	0.090909091
ST173	N	M	A	Genie	Pair2_700	1	1	0
ST175	N	F	A	Genie	Pair2_130	0.772727273	1	0.227272727
ST187	N	F	A	Genie	Pair2_130	1	0.954545455	-0.045454545
ST198	N	F	A	No_Genie	Pair2_300	0.272727273	0.863636364	0.590909091
ST201	N	M	A	Genie	Pair2_130	0.636363636	0.727272727	0.090909091
ST202	N	F	A	Genie	Pair2_700	0.909090909	1	0.090909091
ST203	N	F	A	Genie	Pair2_700	0.590909091	0.772727273	0.181818182
ST206	N	F	A	No_Genie	Pair2_430	0.545454545	0.454545455	-0.090909091
ST208	N	F	A	Genie	Pair2_700	0.590909091	0.454545455	-0.136363636
ST223	N	M	A	No_Genie	Pair2_300	0.954545455	0.909090909	-0.045454545
ST228	N	F	A	No_Genie	Pair2_430	0.590909091	1	0.409090909
ST232	N	M	A	Genie	Pair1_130	0.772727273	0.909090909	0.136363636
ST233	N	M	A	No_Genie	Pair2_430	0.681818182	0.727272727	0.045454545
ST238	Y	M	A	Genie	Pair1_700	0.454545455	0.727272727	0.272727273
ST247	N	M	A	No_Genie	Pair2_430	1	0.863636364	-0.136363636
ST252	Y	F	A	Genie	Pair2_700	1	1	0
ST255	N	M	A	No_Genie	Pair2_300	0.454545455	0.909090909	0.454545455
ST66	N	F	B	Genie	Pair1_130	1	1	0
ST113	N	M	B	Genie	Pair1_130	0.318181818	0.818181818	0.5
ST222	Y	F	B	No_Genie	Pair1_300	0.454545455	0.954545455	0.5
ST100	Y	F	C	No_Genie	Pair1_430	0.454545455	0.681818182	0.227272727
ST153	N	F	C	No_Genie	Pair2_300	0.5	0.590909091	0.090909091
ST176	Y	F	C	Genie	Pair2_700	0.590909091	0.909090909	0.318181818
ST242	N	M	C	Genie	Pair1_130	0.454545455	1	0.545454545
ST3	N	M	D	Genie	Pair1_700	0.409090909	0.590909091	0.181818182
ST17	N	M	D	No_Genie	Pair2_300	1	1	0
ST22	N	M	D	No_Genie	Pair2_430	0.727272727	0.909090909	0.181818182
ST29	Y	M	D	No_Genie	Pair1_430	1	1	0
ST50	N	F	D	Genie	Pair1_700	1	1	0
ST51	Y	F	D	Genie	Pair2_700	0.409090909	0.772727273	0.363636364
ST69	N	F	D	Genie	Pair1_700	1	1	0
ST82	Y	M	D	No_Genie	Pair1_300	0.727272727	0.772727273	0.045454545
ST86	Y	F	D	No_Genie	Pair1_300	0.772727273	0.863636364	0.090909091
ST111	Y	M	D	No_Genie	Pair2_430	0.636363636	0.818181818	0.181818182
ST120	Y	M	D	No_Genie	Pair2_430	0.909090909	0.909090909	0
ST121	Y	F	D	Genie	Pair2_130	0.772727273	0.818181818	0.045454545
ST125	Y	F	D	Genie	Pair1_700	0.590909091	0.772727273	0.181818182
ST126	N	F	D	Genie	Pair2_130	0.818181818	0.909090909	0.090909091
ST145	Y	F	D	Genie	Pair2_700	0.636363636	0.909090909	0.272727273
ST149	Y	F	D	Genie	Pair1_700	0.681818182	0.863636364	0.181818182
ST155	N	M	D	Genie	Pair2_130	0.636363636	0.954545455	0.318181818
ST156	N	F	D	No_Genie	Pair1_300	0.727272727	0.954545455	0.227272727
ST178	Y	F	D	Genie	Pair2_130	0.590909091	0.772727273	0.181818182
ST189	N	M	D	No_Genie	Pair1_300	0.772727273	0.863636364	0.090909091
ST199	Y	F	D	Genie	Pair1_700	0.818181818	1	0.181818182
ST212	N	F	D	No_Genie	Pair1_300	0.954545455	1	0.045454545
ST219	N	F	D	No_Genie	Pair1_300	0.636363636	0.909090909	0.272727273
ST225	Y	F	D	Genie	Pair1_130	1	0.954545455	-0.045454545
ST239	N	M	D	Genie	Pair2_700	0.454545455	0.818181818	0.363636364
ST248	N	F	D	No_Genie	Pair1_430	0.909090909	1	0.090909091
ST251	Y	F	D	No_Genie	Pair2_300	0.454545455	0.590909091	0.136363636
ST1	N	F	E	Genie	Pair1_130	0.954545455	0.954545455	0
ST2	N	F	E	No_Genie	Pair2_300	0.636363636	0.954545455	0.318181818
ST5	N	M	E	Genie	Pair2_700	0.727272727	1	0.272727273
ST8	N	F	E	No_Genie	Pair2_300	0.454545455	0.954545455	0.5
ST9	N	M	E	No_Genie	Pair2_300	0.909090909	0.909090909	0
ST11	N	F	E	Genie	Pair2_130	1	1	0
ST12	N	F	E	Genie	Pair2_130	0.863636364	0.863636364	0
ST13	N	F	E	Genie	Pair2_130	0.772727273	1	0.227272727
ST15	N	F	E	No_Genie	Pair2_430	0.681818182	1	0.318181818
ST16	N	F	E	Genie	Pair1_700	0.454545455	0.590909091	0.136363636
ST26	N	F	E	Genie	Pair2_130	0.636363636	0.863636364	0.227272727
ST30	Y	F	E	Genie	Pair2_130	0.727272727	0.818181818	0.090909091
ST31	N	F	E	Genie	Pair1_130	0.772727273	0.818181818	0.045454545
ST32	N	F	E	No_Genie	Pair2_300	0.954545455	1	0.045454545
ST33	N	M	E	Genie	Pair1_130	1	1	0
ST35	N	F	E	Genie	Pair1_700	1	1	0
ST36	N	F	E	Genie	Pair2_130	0.818181818	0.909090909	0.090909091
ST37	N	M	E	Genie	Pair2_700	0.727272727	0.909090909	0.181818182
ST39	N	F	E	No_Genie	Pair1_430	0.727272727	0.954545455	0.227272727
ST40	N	M	E	No_Genie	Pair1_430	0.636363636	0.818181818	0.181818182
ST41	N	M	E	No_Genie	Pair1_430	0.909090909	0.863636364	-0.045454545
ST44	N	F	E	Genie	Pair1_700	0.5	0.545454545	0.045454545
ST45	Y	F	E	No_Genie	Pair2_430	0.772727273	0.772727273	0
ST46	N	F	E	Genie	Pair2_130	0.818181818	1	0.181818182
ST48	N	M	E	Genie	Pair2_700	0.818181818	1	0.181818182
ST54	N	F	E	No_Genie	Pair2_300	0.545454545	0.636363636	0.090909091
ST55	N	F	E	No_Genie	Pair1_430	0.5	0.909090909	0.409090909
ST57	N	M	E	Genie	Pair2_130	0.818181818	1	0.181818182
ST58	Y	M	E	Genie	Pair2_130	0.772727273	0.909090909	0.136363636
ST60	N	F	E	Genie	Pair1_700	1	1	0
ST62	N	F	E	Genie	Pair1_130	1	1	0
ST64	N	M	E	Genie	Pair1_700	0.909090909	0.909090909	0
ST67	N	F	E	No_Genie	Pair1_430	0.863636364	0.909090909	0.045454545
ST68	N	M	E	No_Genie	Pair1_300	0.772727273	0.909090909	0.136363636
ST70	N	M	E	Genie	Pair2_130	0.909090909	0.954545455	0.045454545
ST71	N	M	E	No_Genie	Pair2_300	0.727272727	1	0.272727273
ST72	N	F	E	Genie	Pair1_700	0.818181818	1	0.181818182
ST73	N	M	E	No_Genie	Pair1_300	0.909090909	0.954545455	0.045454545
ST75	N	F	E	Genie	Pair2_700	0.636363636	0.818181818	0.181818182
ST77	N	F	E	Genie	Pair1_130	1	0.954545455	-0.045454545
ST78	N	F	E	No_Genie	Pair2_300	0.545454545	1	0.454545455
ST79	N	F	E	Genie	Pair2_130	1	1	0
ST80	N	F	E	Genie	Pair1_700	0.863636364	0.954545455	0.090909091
ST85	N	M	E	Genie	Pair1_700	0.818181818	0.909090909	0.090909091
ST92	N	F	E	No_Genie	Pair2_430	0.590909091	0.772727273	0.181818182
ST93	N	F	E	No_Genie	Pair2_430	0.545454545	0.681818182	0.136363636
ST94	N	F	E	Genie	Pair1_130	0.909090909	0.954545455	0.045454545
ST96	N	F	E	No_Genie	Pair1_430	0.545454545	0.818181818	0.272727273
ST97	N	M	E	No_Genie	Pair2_430	0.590909091	0.772727273	0.181818182
ST98	N	M	E	Genie	Pair2_700	0.681818182	0.863636364	0.181818182
ST101	N	F	E	Genie	Pair2_130	0.863636364	0.863636364	0
ST103	Y	F	E	No_Genie	Pair1_300	0.545454545	0.909090909	0.363636364
ST104	N	M	E	Genie	Pair2_130	1	1	0
ST105	N	M	E	No_Genie	Pair1_300	0.772727273	0.909090909	0.136363636
ST108	N	M	E	No_Genie	Pair2_300	0.954545455	0.954545455	0
ST109	Y	F	E	Genie	Pair1_700	0.590909091	0.818181818	0.227272727
ST112	N	M	E	Genie	Pair2_700	0.5	0.409090909	-0.090909091
ST114	N	F	E	Genie	Pair1_130	1	0.636363636	-0.363636364
ST115	N	F	E	No_Genie	Pair1_430	0.954545455	0.954545455	0
ST118	N	F	E	No_Genie	Pair2_430	0.772727273	0.909090909	0.136363636
ST119	N	F	E	Genie	Pair2_130	0.772727273	1	0.227272727
ST122	N	F	E	Genie	Pair1_700	0.590909091	0.636363636	0.045454545
ST123	N	M	E	No_Genie	Pair1_430	0.727272727	1	0.272727273
ST124	N	F	E	No_Genie	Pair1_430	0.318181818	0.5	0.181818182
ST127	N	F	E	Genie	Pair1_700	0.636363636	1	0.363636364
ST129	N	F	E	No_Genie	Pair1_300	0.909090909	0.954545455	0.045454545
ST131	N	F	E	No_Genie	Pair1_430	0.909090909	1	0.090909091
ST132	N	M	E	No_Genie	Pair1_300	0.863636364	0.909090909	0.045454545
ST135	N	F	E	Genie	Pair1_700	0.590909091	0.727272727	0.136363636
ST136	N	F	E	Genie	Pair1_700	1	1	0
ST139	N	F	E	No_Genie	Pair2_300	0.409090909	0.909090909	0.5
ST140	N	F	E	No_Genie	Pair1_430	1	0.954545455	-0.045454545
ST141	N	F	E	Genie	Pair2_130	0.772727273	0.954545455	0.181818182
ST142	N	F	E	No_Genie	Pair2_300	0.727272727	0.909090909	0.181818182
ST143	N	F	E	Genie	Pair2_700	0.545454545	1	0.454545455
ST144	Y	F	E	No_Genie	Pair1_300	1	1	0
ST146	N	F	E	Genie	Pair2_130	0.863636364	0.954545455	0.090909091
ST147	N	M	E	No_Genie	Pair2_300	1	0.954545455	-0.045454545
ST152	N	M	E	Genie	Pair2_700	0.590909091	0.727272727	0.136363636
ST154	N	M	E	No_Genie	Pair1_300	0.863636364	0.909090909	0.045454545
ST157	N	M	E	No_Genie	Pair2_300	0.863636364	0.954545455	0.090909091
ST159	N	M	E	Genie	Pair1_700	0.909090909	1	0.090909091
ST160	N	M	E	Genie	Pair2_700	0.681818182	1	0.318181818
ST161	N	M	E	Genie	Pair2_130	0.954545455	0.954545455	0
ST168	N	F	E	Genie	Pair2_700	0.590909091	1	0.409090909
ST172	N	F	E	No_Genie	Pair1_300	0.636363636	0.545454545	-0.090909091
ST179	N	M	E	Genie	Pair2_130	0.681818182	1	0.318181818
ST180	N	M	E	Genie	Pair1_130	1	1	0
ST181	N	M	E	Genie	Pair1_130	0.772727273	1	0.227272727
ST182	N	M	E	No_Genie	Pair1_430	0.909090909	0.954545455	0.045454545
ST185	Y	F	E	Genie	Pair2_700	0.454545455	0.636363636	0.181818182
ST188	N	F	E	No_Genie	Pair2_430	0.772727273	0.727272727	-0.045454545
ST190	N	F	E	Genie	Pair2_130	0.772727273	0.727272727	-0.045454545
ST192	N	M	E	No_Genie	Pair1_300	0.909090909	0.863636364	-0.045454545
ST193	N	M	E	Genie	Pair1_130	0.681818182	0.954545455	0.272727273
ST194	N	M	E	Genie	Pair1_700	0.772727273	0.818181818	0.045454545
ST195	N	F	E	No_Genie	Pair1_430	0.454545455	0.727272727	0.272727273
ST197	Y	F	E	No_Genie	Pair2_300	0.818181818	1	0.181818182
ST200	N	M	E	Genie	Pair1_130	0.863636364	1	0.136363636
ST204	N	M	E	Genie	Pair1_130	0.590909091	0.909090909	0.318181818
ST205	N	F	E	No_Genie	Pair2_300	0.818181818	0.954545455	0.136363636
ST207	N	F	E	No_Genie	Pair1_300	0.772727273	0.909090909	0.136363636
ST209	N	M	E	No_Genie	Pair1_430	0.681818182	0.863636364	0.181818182
ST210	N	M	E	No_Genie	Pair2_430	0.772727273	0.818181818	0.045454545
ST211	N	F	E	Genie	Pair1_130	0.909090909	0.863636364	-0.045454545
ST215	N	F	E	Genie	Pair1_130	0.863636364	1	0.136363636
ST216	N	F	E	No_Genie	Pair2_300	0.863636364	0.909090909	0.045454545
ST218	N	F	E	Genie	Pair1_130	0.681818182	0.772727273	0.090909091
ST220	N	F	E	Genie	Pair2_700	0.636363636	1	0.363636364
ST221	N	F	E	Genie	Pair2_700	0.772727273	0.818181818	0.045454545
ST224	N	F	E	No_Genie	Pair1_300	0.409090909	0.545454545	0.136363636
ST226	N	F	E	Genie	Pair1_130	1	1	0
ST227	N	F	E	No_Genie	Pair2_430	0.5	0.681818182	0.181818182
ST229	Y	F	E	No_Genie	Pair2_430	0.954545455	1	0.045454545
ST231	N	F	E	Genie	Pair2_700	1	1	0
ST234	N	F	E	Genie	Pair1_700	0.545454545	0.909090909	0.363636364
ST235	N	F	E	Genie	Pair2_130	0.681818182	0.954545455	0.272727273
ST236	N	F	E	Genie	Pair1_130	1	1	0
ST237	N	F	E	Genie	Pair1_700	0.681818182	0.909090909	0.227272727
ST240	N	F	E	No_Genie	Pair1_300	0.863636364	0.954545455	0.090909091
ST243	N	M	E	No_Genie	Pair2_430	0.590909091	0.590909091	0
ST244	N	F	E	Genie	Pair1_130	0.727272727	1	0.272727273
ST245	N	F	E	Genie	Pair1_700	0.681818182	0.909090909	0.227272727
ST246	N	M	E	No_Genie	Pair1_300	0.863636364	0.954545455	0.090909091
ST249	N	F	E	Genie	Pair1_130	1	1	0
ST253	N	M	E	No_Genie	Pair1_300	0.681818182	0.681818182	0
ST254	N	M	E	No_Genie	Pair1_300	0.681818182	0.863636364	0.181818182
ST256	Y	M	E	Genie	Pair2_700	0.909090909	1	0.090909091
ST4	N	F	F	No_Genie	Pair2_430	0.772727273	0.772727273	0
ST6	N	F	F	No_Genie	Pair1_300	1	1	0
ST7	N	F	F	Genie	Pair2_130	0.5	0.590909091	0.090909091
ST10	Y	F	F	No_Genie	Pair1_430	1	1	0
ST14	N	F	F	Genie	Pair1_130	0.863636364	0.772727273	-0.090909091
ST18	N	F	F	No_Genie	Pair1_430	0.863636364	0.818181818	-0.045454545
ST19	N	F	F	Genie	Pair2_130	0.818181818	0.863636364	0.045454545
ST25	N	F	F	No_Genie	Pair2_430	0.681818182	0.909090909	0.227272727
ST27	N	F	F	No_Genie	Pair1_430	0.727272727	0.772727273	0.045454545
ST38	N	F	F	No_Genie	Pair2_300	0.636363636	0.863636364	0.227272727
ST42	N	M	F	No_Genie	Pair2_430	0.954545455	0.954545455	0
ST43	N	M	F	Genie	Pair1_130	0.818181818	0.863636364	0.045454545
ST47	Y	F	F	No_Genie	Pair1_300	0.590909091	0.590909091	0
ST49	N	F	F	No_Genie	Pair1_430	0.272727273	0.409090909	0.136363636
ST52	N	F	F	Genie	Pair1_130	1	1	0
ST53	N	F	F	Genie	Pair2_130	1	1	0
ST56	N	F	F	Genie	Pair1_130	1	1	0
ST61	N	M	F	No_Genie	Pair1_430	0.727272727	0.863636364	0.136363636
ST63	N	M	F	Genie	Pair2_130	0.636363636	0.681818182	0.045454545
ST65	N	F	F	Genie	Pair1_700	0.863636364	1	0.136363636
ST74	Y	M	F	Genie	Pair1_700	0.863636364	1	0.136363636
ST81	Y	F	F	Genie	Pair2_700	0.636363636	0.363636364	-0.272727273
ST83	N	M	F	No_Genie	Pair1_430	0.727272727	0.818181818	0.090909091
ST95	Y	F	F	Genie	Pair2_700	0.863636364	0.954545455	0.090909091
ST99	N	M	F	No_Genie	Pair2_300	0.5	0.818181818	0.318181818
ST102	N	M	F	No_Genie	Pair1_430	1	1	0
ST106	N	F	F	Genie	Pair2_130	1	1	0
ST110	N	F	F	No_Genie	Pair1_300	0.5	0.818181818	0.318181818
ST116	Y	F	F	Genie	Pair2_130	1	1	0
ST134	N	F	F	Genie	Pair2_130	0.727272727	0.954545455	0.227272727
ST137	N	M	F	Genie	Pair1_130	1	1	0
ST148	N	F	F	Genie	Pair2_130	0.954545455	0.954545455	0
ST158	N	F	F	Genie	Pair1_700	0.590909091	0.772727273	0.181818182
ST162	Y	F	F	Genie	Pair2_130	1	1	0
ST163	N	F	F	Genie	Pair1_700	0.863636364	0.863636364	0
ST164	N	M	F	Genie	Pair2_130	0.772727273	0.954545455	0.181818182
ST165	N	F	F	No_Genie	Pair2_300	0.909090909	0.909090909	0
ST167	N	F	F	Genie	Pair1_700	0.681818182	0.909090909	0.227272727
ST174	N	M	F	No_Genie	Pair2_300	0.363636364	0.272727273	-0.090909091
ST177	N	F	F	No_Genie	Pair2_300	0.590909091	0.818181818	0.227272727
ST183	N	M	F	No_Genie	Pair1_430	0.818181818	0.818181818	0
ST184	N	F	F	Genie	Pair1_130	0.909090909	0.772727273	-0.136363636
ST186	N	M	F	No_Genie	Pair2_300	0.727272727	0.954545455	0.227272727
ST191	N	M	F	No_Genie	Pair1_300	0.772727273	0.954545455	0.181818182
ST213	N	F	F	No_Genie	Pair2_300	0.818181818	0.727272727	-0.090909091
ST214	Y	F	F	Genie	Pair1_700	1	1	0
ST217	N	F	F	No_Genie	Pair2_430	0.909090909	1	0.090909091
ST230	N	F	F	Genie	Pair1_700	0.909090909	1	0.090909091
ST241	N	F	F	Genie	Pair2_130	0.818181818	0.909090909	0.090909091
ST250	N	F	G	Genie	Pair2_700	1	1	0
ST169	N	M	H	Genie	Pair1_130	0.818181818	0.909090909	0.090909091
ST171	N	M	H	No_Genie	Pair2_430	0.454545455	0.454545455	0
ST196	N	F	H	Genie	Pair2_130	0.954545455	0.954545455	0
