## Supplementary material for "Genie: An interactive real-time simulation for teaching genetic drift": Sfile8_COMBINED_TABLE_FOR_DF.txt

year	class	student	score_pre	score_post	diff
2016_Genie	Pair1_430	ST1	0.590909091	0.454545455	-0.136363636
2016_Genie	Pair2_600	ST2	0.545454545	0.454545455	-0.090909091
2016_Genie	Pair2_430	ST3	0.5	0.5	0
2016_Genie	Pair1_430	ST4	0.636363636	0.545454545	-0.090909091
2016_Genie	Pair1_300	ST5	0.636363636	0.590909091	-0.045454545
2016_Genie	Pair2_430	ST6	0.590909091	0.590909091	0
2016_Genie	Pair2_300	ST7	0.363636364	0.636363636	0.272727273
2016_Genie	Pair1_430	ST8	0.636363636	0.818181818	0.181818182
2016_Genie	Pair1_430	ST9	0.590909091	0.454545455	-0.136363636
2016_Genie	Pair1_430	ST10	0.727272727	0.454545455	-0.272727273
2016_Genie	Pair1_300	ST11	0.590909091	0.545454545	-0.045454545
2016_Genie	Pair2_600	ST12	0.545454545	0.545454545	0
2016_Genie	Pair2_600	ST13	0.5	0.545454545	0.045454545
2016_Genie	Pair2_730	ST14	0.363636364	0.545454545	0.181818182
2016_Genie	Pair1_300	ST15	0.363636364	0.545454545	0.181818182
2016_Genie	Pair2_300	ST16	0.318181818	0.545454545	0.227272727
2016_Genie	Pair2_300	ST17	0.5	0.590909091	0.090909091
2016_Genie	Pair2_600	ST18	0.681818182	0.636363636	-0.045454545
2016_Genie	Pair1_430	ST19	0.409090909	0.636363636	0.227272727
2016_Genie	Pair2_430	ST20	0.545454545	0.636363636	0.090909091
2016_Genie	Pair2_430	ST21	0.5	0.681818182	0.181818182
2016_Genie	Pair2_430	ST22	0.772727273	0.818181818	0.045454545
2016_Genie	Pair1_300	ST23	0.545454545	0.363636364	-0.181818182
2016_Genie	Pair2_430	ST24	0.454545455	0.409090909	-0.045454545
2016_Genie	Pair1_300	ST25	0.545454545	0.409090909	-0.136363636
2016_Genie	Pair2_600	ST26	0.454545455	0.5	0.045454545
2016_Genie	Pair2_430	ST27	0.5	0.545454545	0.045454545
2016_Genie	Pair2_730	ST28	0.590909091	0.545454545	-0.045454545
2016_Genie	Pair2_730	ST29	0.409090909	0.545454545	0.136363636
2016_Genie	Pair2_300	ST30	0.454545455	0.545454545	0.090909091
2016_Genie	Pair2_430	ST31	0.454545455	0.590909091	0.136363636
2016_Genie	Pair1_730	ST32	0.409090909	0.590909091	0.181818182
2016_Genie	Pair1_730	ST33	0.636363636	0.590909091	-0.045454545
2016_Genie	Pair1_300	ST34	0.590909091	0.590909091	0
2016_Genie	Pair1_430	ST35	0.318181818	0.590909091	0.272727273
2016_Genie	Pair2_430	ST36	0.454545455	0.681818182	0.227272727
2016_Genie	Pair2_600	ST37	0.681818182	0.681818182	0
2016_Genie	Pair2_730	ST38	0.545454545	0.727272727	0.181818182
2016_Genie	Pair2_300	ST39	0.590909091	0.727272727	0.136363636
2016_Genie	Pair2_600	ST40	0.454545455	0.772727273	0.318181818
2016_Genie	Pair2_430	ST41	0.272727273	0.818181818	0.545454545
2016_Genie	Pair1_300	ST42	0.454545455	0.818181818	0.363636364
2016_Genie	Pair2_730	ST43	0.590909091	0.818181818	0.227272727
2016_Genie	Pair1_300	ST44	0.636363636	0.909090909	0.272727273
2016_Genie	Pair1_730	ST45	0.5	0.272727273	-0.227272727
2016_Genie	Pair2_600	ST46	0.545454545	0.363636364	-0.181818182
2016_Genie	Pair1_600	ST47	0.5	0.363636364	-0.136363636
2016_Genie	Pair1_430	ST48	0.5	0.409090909	-0.090909091
2016_Genie	Pair1_430	ST49	0.5	0.454545455	-0.045454545
2016_Genie	Pair2_300	ST50	0.409090909	0.454545455	0.045454545
2016_Genie	Pair2_300	ST51	0.454545455	0.454545455	0
2016_Genie	Pair2_730	ST52	0.454545455	0.454545455	0
2016_Genie	Pair1_430	ST53	0.5	0.454545455	-0.045454545
2016_Genie	Pair2_430	ST54	0.545454545	0.5	-0.045454545
2016_Genie	Pair1_730	ST55	0.636363636	0.5	-0.136363636
2016_Genie	Pair2_430	ST56	0.5	0.5	0
2016_Genie	Pair2_430	ST57	0.590909091	0.5	-0.090909091
2016_Genie	Pair2_600	ST58	0.5	0.545454545	0.045454545
2016_Genie	Pair2_430	ST59	0.5	0.545454545	0.045454545
2016_Genie	Pair1_600	ST60	0.681818182	0.545454545	-0.136363636
2016_Genie	Pair1_430	ST61	0.5	0.545454545	0.045454545
2016_Genie	Pair1_430	ST62	0.454545455	0.545454545	0.090909091
2016_Genie	Pair1_430	ST63	0.454545455	0.590909091	0.136363636
2016_Genie	Pair1_430	ST64	0.363636364	0.590909091	0.227272727
2016_Genie	Pair2_300	ST65	0.727272727	0.590909091	-0.136363636
2016_Genie	Pair2_730	ST66	0.454545455	0.590909091	0.136363636
2016_Genie	Pair2_300	ST67	0.681818182	0.590909091	-0.090909091
2016_Genie	Pair1_430	ST68	0.454545455	0.590909091	0.136363636
2016_Genie	Pair2_600	ST69	0.545454545	0.590909091	0.045454545
2016_Genie	Pair1_300	ST70	0.681818182	0.590909091	-0.090909091
2016_Genie	Pair2_730	ST71	0.590909091	0.590909091	0
2016_Genie	Pair1_730	ST72	0.636363636	0.636363636	0
2016_Genie	Pair2_730	ST73	0.636363636	0.636363636	0
2016_Genie	Pair1_430	ST74	0.636363636	0.636363636	0
2016_Genie	Pair2_430	ST75	0.590909091	0.636363636	0.045454545
2016_Genie	Pair1_430	ST76	0.545454545	0.636363636	0.090909091
2016_Genie	Pair2_600	ST77	0.681818182	0.636363636	-0.045454545
2016_Genie	Pair1_600	ST78	0.590909091	0.636363636	0.045454545
2016_Genie	Pair2_730	ST79	0.681818182	0.636363636	-0.045454545
2016_Genie	Pair2_300	ST80	0.363636364	0.681818182	0.318181818
2016_Genie	Pair2_300	ST81	0.636363636	0.681818182	0.045454545
2016_Genie	Pair2_430	ST82	0.5	0.681818182	0.181818182
2016_Genie	Pair1_730	ST83	0.727272727	0.681818182	-0.045454545
2016_Genie	Pair1_430	ST84	0.454545455	0.681818182	0.227272727
2016_Genie	Pair2_300	ST85	0.681818182	0.681818182	0
2016_Genie	Pair1_300	ST86	0.545454545	0.681818182	0.136363636
2016_Genie	Pair2_430	ST87	0.681818182	0.681818182	0
2016_Genie	Pair1_430	ST88	0.545454545	0.681818182	0.136363636
2016_Genie	Pair2_300	ST89	0.590909091	0.727272727	0.136363636
2016_Genie	Pair1_300	ST90	0.590909091	0.727272727	0.136363636
2016_Genie	Pair2_430	ST91	0.454545455	0.727272727	0.272727273
2016_Genie	Pair1_600	ST92	0.636363636	0.727272727	0.090909091
2016_Genie	Pair2_600	ST93	0.454545455	0.727272727	0.272727273
2016_Genie	Pair2_300	ST94	0.772727273	0.727272727	-0.045454545
2016_Genie	Pair2_430	ST95	0.636363636	0.727272727	0.090909091
2016_Genie	Pair2_730	ST96	0.727272727	0.727272727	0
2016_Genie	Pair1_430	ST97	0.636363636	0.727272727	0.090909091
2016_Genie	Pair1_300	ST98	0.5	0.727272727	0.227272727
2016_Genie	Pair1_600	ST99	0.681818182	0.727272727	0.045454545
2016_Genie	Pair2_600	ST100	0.772727273	0.727272727	-0.045454545
2016_Genie	Pair2_300	ST101	0.545454545	0.727272727	0.181818182
2016_Genie	Pair1_730	ST102	0.727272727	0.727272727	0
2016_Genie	Pair1_300	ST103	0.590909091	0.727272727	0.136363636
2016_Genie	Pair1_600	ST104	0.727272727	0.727272727	0
2016_Genie	Pair2_430	ST105	0.363636364	0.727272727	0.363636364
2016_Genie	Pair2_600	ST106	0.727272727	0.727272727	0
2016_Genie	Pair2_430	ST107	0.545454545	0.727272727	0.181818182
2016_Genie	Pair2_600	ST108	0.454545455	0.772727273	0.318181818
2016_Genie	Pair2_430	ST109	0.727272727	0.772727273	0.045454545
2016_Genie	Pair2_430	ST110	0.636363636	0.772727273	0.136363636
2016_Genie	Pair1_300	ST111	0.772727273	0.772727273	0
2016_Genie	Pair2_300	ST112	0.681818182	0.772727273	0.090909091
2016_Genie	Pair1_600	ST113	0.727272727	0.772727273	0.045454545
2016_Genie	Pair1_430	ST114	0.681818182	0.772727273	0.090909091
2016_Genie	Pair2_430	ST115	0.727272727	0.772727273	0.045454545
2016_Genie	Pair2_600	ST116	0.863636364	0.772727273	-0.090909091
2016_Genie	Pair2_430	ST117	0.636363636	0.818181818	0.181818182
2016_Genie	Pair1_730	ST118	0.545454545	0.818181818	0.272727273
2016_Genie	Pair1_300	ST119	0.590909091	0.818181818	0.227272727
2016_Genie	Pair2_730	ST120	0.5	0.818181818	0.318181818
2016_Genie	Pair1_300	ST121	0.727272727	0.818181818	0.090909091
2016_Genie	Pair1_300	ST122	0.454545455	0.818181818	0.363636364
2016_Genie	Pair1_600	ST123	0.5	0.818181818	0.318181818
2016_Genie	Pair1_600	ST124	0.772727273	0.818181818	0.045454545
2016_Genie	Pair2_300	ST125	0.727272727	0.818181818	0.090909091
2016_Genie	Pair1_300	ST126	0.772727273	0.818181818	0.045454545
2016_Genie	Pair2_730	ST127	0.772727273	0.818181818	0.045454545
2016_Genie	Pair1_430	ST128	0.545454545	0.818181818	0.272727273
2016_Genie	Pair2_430	ST129	0.863636364	0.818181818	-0.045454545
2016_Genie	Pair2_600	ST130	0.590909091	0.818181818	0.227272727
2016_Genie	Pair1_600	ST131	0.772727273	0.863636364	0.090909091
2016_Genie	Pair1_300	ST132	0.681818182	0.863636364	0.181818182
2016_Genie	Pair1_600	ST133	0.727272727	0.863636364	0.136363636
2016_Genie	Pair1_300	ST134	0.681818182	0.863636364	0.181818182
2016_Genie	Pair1_430	ST135	0.5	0.863636364	0.363636364
2016_Genie	Pair1_300	ST136	0.772727273	0.863636364	0.090909091
2016_Genie	Pair1_300	ST137	0.818181818	0.863636364	0.045454545
2016_Genie	Pair2_430	ST138	0.909090909	0.863636364	-0.045454545
2016_Genie	Pair2_300	ST139	0.772727273	0.863636364	0.090909091
2016_Genie	Pair1_600	ST140	0.727272727	0.863636364	0.136363636
2016_Genie	Pair1_430	ST141	0.545454545	0.863636364	0.318181818
2016_Genie	Pair2_300	ST142	0.954545455	0.863636364	-0.090909091
2016_Genie	Pair1_600	ST143	0.636363636	0.863636364	0.227272727
2016_Genie	Pair1_430	ST144	0.727272727	0.863636364	0.136363636
2016_Genie	Pair2_430	ST145	0.727272727	0.909090909	0.181818182
2016_Genie	Pair1_300	ST146	0.818181818	0.909090909	0.090909091
2016_Genie	Pair1_430	ST147	0.909090909	0.909090909	0
2016_Genie	Pair1_600	ST148	0.818181818	0.909090909	0.090909091
2016_Genie	Pair2_600	ST149	0.590909091	0.909090909	0.318181818
2016_Genie	Pair2_600	ST150	0.590909091	0.909090909	0.318181818
2016_Genie	Pair1_600	ST151	0.772727273	0.909090909	0.136363636
2016_Genie	Pair1_300	ST152	0.909090909	0.909090909	0
2016_Genie	Pair2_730	ST153	0.772727273	0.909090909	0.136363636
2016_Genie	Pair2_730	ST154	0.818181818	0.909090909	0.090909091
2016_Genie	Pair1_430	ST155	0.818181818	0.909090909	0.090909091
2016_Genie	Pair1_600	ST156	0.863636364	0.909090909	0.045454545
2016_Genie	Pair1_600	ST157	0.863636364	0.909090909	0.045454545
2016_Genie	Pair1_730	ST158	0.954545455	0.909090909	-0.045454545
2016_Genie	Pair1_600	ST159	0.772727273	0.909090909	0.136363636
2016_Genie	Pair2_430	ST160	0.636363636	0.909090909	0.272727273
2016_Genie	Pair2_430	ST161	0.954545455	0.909090909	-0.045454545
2016_Genie	Pair1_600	ST162	0.727272727	0.909090909	0.181818182
2016_Genie	Pair1_600	ST163	0.863636364	0.909090909	0.045454545
2016_Genie	Pair2_600	ST164	0.772727273	0.954545455	0.181818182
2016_Genie	Pair1_600	ST165	0.727272727	0.954545455	0.227272727
2016_Genie	Pair2_430	ST166	0.681818182	0.954545455	0.272727273
2016_Genie	Pair2_430	ST167	0.954545455	0.954545455	0
2016_Genie	Pair2_430	ST168	1	0.954545455	-0.045454545
2016_Genie	Pair1_730	ST169	1	0.954545455	-0.045454545
2016_Genie	Pair2_300	ST170	0.363636364	0.954545455	0.590909091
2016_Genie	Pair1_300	ST171	0.954545455	0.954545455	0
2016_Genie	Pair2_300	ST172	0.681818182	0.954545455	0.272727273
2016_Genie	Pair1_600	ST173	0.954545455	0.954545455	0
2016_Genie	Pair1_300	ST174	0.954545455	0.954545455	0
2016_Genie	Pair1_300	ST175	0.772727273	0.954545455	0.181818182
2016_Genie	Pair2_300	ST176	0.727272727	0.954545455	0.227272727
2016_Genie	Pair2_730	ST177	0.863636364	0.954545455	0.090909091
2016_Genie	Pair1_600	ST178	0.909090909	0.954545455	0.045454545
2016_Genie	Pair2_430	ST179	0.681818182	0.954545455	0.272727273
2016_Genie	Pair1_300	ST180	0.636363636	0.954545455	0.318181818
2016_Genie	Pair2_730	ST181	0.818181818	0.954545455	0.136363636
2016_Genie	Pair2_430	ST182	0.863636364	0.954545455	0.090909091
2016_Genie	Pair2_730	ST183	0.818181818	0.954545455	0.136363636
2016_Genie	Pair1_600	ST184	0.909090909	0.954545455	0.045454545
2016_Genie	Pair2_430	ST185	0.409090909	1	0.590909091
2016_Genie	Pair1_300	ST186	0.772727273	1	0.227272727
2016_Genie	Pair2_300	ST187	0.681818182	1	0.318181818
2016_Genie	Pair1_430	ST188	0.818181818	1	0.181818182
2016_Genie	Pair1_300	ST189	0.454545455	1	0.545454545
2016_Genie	Pair2_430	ST190	0.909090909	1	0.090909091
2016_Genie	Pair2_300	ST191	0.818181818	1	0.181818182
2016_Genie	Pair2_730	ST192	0.590909091	1	0.409090909
2016_Genie	Pair2_300	ST193	0.818181818	1	0.181818182
2016_Genie	Pair2_300	ST194	1	1	0
2016_Genie	Pair2_300	ST195	0.590909091	1	0.409090909
2016_Genie	Pair1_600	ST196	0.727272727	1	0.272727273
2016_Genie	Pair2_430	ST197	1	1	0
2016_Genie	Pair2_730	ST198	0.681818182	1	0.318181818
2016_Genie	Pair2_730	ST199	0.954545455	1	0.045454545
2016_Genie	Pair2_600	ST200	0.863636364	1	0.136363636
2016_Genie	Pair2_300	ST201	0.5	1	0.5
2016_Genie	Pair1_300	ST202	1	1	0
2016_Genie	Pair1_730	ST203	0.5	0.727272727	0.227272727
2017_Genie	Pair1_130	ST1	0.863636364	0.772727273	-0.090909091
2017_Genie	Pair1_130	ST2	0.772727273	0.818181818	0.045454545
2017_Genie	Pair1_130	ST3	1	1	0
2017_Genie	Pair1_130	ST4	0.818181818	0.863636364	0.045454545
2017_Genie	Pair1_130	ST5	1	1	0
2017_Genie	Pair1_130	ST6	1	1	0
2017_Genie	Pair1_130	ST7	1	1	0
2017_Genie	Pair1_130	ST8	1	1	0
2017_Genie	Pair1_130	ST9	1	1	0
2017_Genie	Pair1_130	ST10	1	0.954545455	-0.045454545
2017_Genie	Pair1_130	ST11	0.909090909	0.954545455	0.045454545
2017_Genie	Pair1_130	ST12	0.318181818	0.818181818	0.5
2017_Genie	Pair1_130	ST13	1	0.636363636	-0.363636364
2017_Genie	Pair1_130	ST14	0.636363636	0.727272727	0.090909091
2017_Genie	Pair1_130	ST15	0.590909091	0.727272727	0.136363636
2017_Genie	Pair1_130	ST16	0.863636364	0.818181818	-0.045454545
2017_Genie	Pair1_130	ST17	1	1	0
2017_Genie	Pair1_130	ST18	1	1	0
2017_Genie	Pair1_130	ST19	1	1	0
2017_Genie	Pair1_130	ST20	0.863636364	0.954545455	0.090909091
2017_Genie	Pair1_130	ST21	0.818181818	0.909090909	0.090909091
2017_Genie	Pair1_130	ST22	1	1	0
2017_Genie	Pair1_130	ST23	0.772727273	1	0.227272727
2017_Genie	Pair1_130	ST24	0.909090909	0.772727273	-0.136363636
2017_Genie	Pair1_130	ST25	1	1	0
2017_Genie	Pair1_130	ST26	0.681818182	0.954545455	0.272727273
2017_Genie	Pair1_130	ST27	0.863636364	1	0.136363636
2017_Genie	Pair1_130	ST28	0.590909091	0.909090909	0.318181818
2017_Genie	Pair1_130	ST29	0.909090909	0.863636364	-0.045454545
2017_Genie	Pair1_130	ST30	0.863636364	1	0.136363636
2017_Genie	Pair1_130	ST31	0.681818182	0.772727273	0.090909091
2017_Genie	Pair1_130	ST32	1	1	0
2017_Genie	Pair1_130	ST33	1	1	0
2017_Genie	Pair1_130	ST34	1	0.954545455	-0.045454545
2017_Genie	Pair1_130	ST35	0.863636364	0.863636364	0
2017_Genie	Pair1_130	ST36	0.772727273	0.909090909	0.136363636
2017_Genie	Pair1_130	ST37	1	1	0
2017_Genie	Pair1_130	ST38	0.454545455	1	0.545454545
2017_Genie	Pair1_130	ST39	0.727272727	1	0.272727273
2017_Genie	Pair1_130	ST40	1	1	0
2017_No_Genie	Pair1_300	ST41	1	1	0
2017_No_Genie	Pair1_300	ST42	0.727272727	0.772727273	0.045454545
2017_No_Genie	Pair1_300	ST43	0.818181818	1	0.181818182
2017_No_Genie	Pair1_300	ST44	0.363636364	0.590909091	0.227272727
2017_No_Genie	Pair1_300	ST45	0.590909091	0.590909091	0
2017_No_Genie	Pair1_300	ST46	0.545454545	0.909090909	0.363636364
2017_No_Genie	Pair1_300	ST47	0.772727273	0.909090909	0.136363636
2017_No_Genie	Pair1_300	ST48	0.727272727	0.954545455	0.227272727
2017_No_Genie	Pair1_300	ST49	0.909090909	0.954545455	0.045454545
2017_No_Genie	Pair1_300	ST50	0.727272727	0.772727273	0.045454545
2017_No_Genie	Pair1_300	ST51	0.363636364	0.409090909	0.045454545
2017_No_Genie	Pair1_300	ST52	0.772727273	0.863636364	0.090909091
2017_No_Genie	Pair1_300	ST53	0.545454545	0.909090909	0.363636364
2017_No_Genie	Pair1_300	ST54	0.772727273	0.909090909	0.136363636
2017_No_Genie	Pair1_300	ST55	0.5	0.818181818	0.318181818
2017_No_Genie	Pair1_300	ST56	0.727272727	0.954545455	0.227272727
2017_No_Genie	Pair1_300	ST57	0.909090909	0.954545455	0.045454545
2017_No_Genie	Pair1_300	ST58	0.863636364	0.909090909	0.045454545
2017_No_Genie	Pair1_300	ST59	1	1	0
2017_No_Genie	Pair1_300	ST60	0.636363636	1	0.363636364
2017_No_Genie	Pair1_300	ST61	0.863636364	0.909090909	0.045454545
2017_No_Genie	Pair1_300	ST62	0.727272727	0.954545455	0.227272727
2017_No_Genie	Pair1_300	ST63	0.636363636	0.818181818	0.181818182
2017_No_Genie	Pair1_300	ST64	0.636363636	0.545454545	-0.090909091
2017_No_Genie	Pair1_300	ST65	0.772727273	0.863636364	0.090909091
2017_No_Genie	Pair1_300	ST66	0.772727273	0.954545455	0.181818182
2017_No_Genie	Pair1_300	ST67	0.909090909	0.863636364	-0.045454545
2017_No_Genie	Pair1_300	ST68	0.772727273	0.818181818	0.045454545
2017_No_Genie	Pair1_300	ST69	0.772727273	0.909090909	0.136363636
2017_No_Genie	Pair1_300	ST70	0.772727273	0.545454545	-0.227272727
2017_No_Genie	Pair1_300	ST71	0.954545455	1	0.045454545
2017_No_Genie	Pair1_300	ST72	0.636363636	0.909090909	0.272727273
2017_No_Genie	Pair1_300	ST73	0.454545455	0.954545455	0.5
2017_No_Genie	Pair1_300	ST74	0.409090909	0.545454545	0.136363636
2017_No_Genie	Pair1_300	ST75	0.863636364	0.954545455	0.090909091
2017_No_Genie	Pair1_300	ST76	0.636363636	0.590909091	-0.045454545
2017_No_Genie	Pair1_300	ST77	0.863636364	0.954545455	0.090909091
2017_No_Genie	Pair1_300	ST78	0.681818182	0.681818182	0
2017_No_Genie	Pair1_300	ST79	0.681818182	0.863636364	0.181818182
2017_No_Genie	Pair1_430	ST80	1	1	0
2017_No_Genie	Pair1_430	ST81	0.909090909	0.772727273	-0.136363636
2017_No_Genie	Pair1_430	ST82	0.863636364	0.818181818	-0.045454545
2017_No_Genie	Pair1_430	ST83	0.818181818	0.863636364	0.045454545
2017_No_Genie	Pair1_430	ST84	1	1	0
2017_No_Genie	Pair1_430	ST85	0.727272727	0.772727273	0.045454545
2017_No_Genie	Pair1_430	ST86	1	1	0
2017_No_Genie	Pair1_430	ST87	1	1	0
2017_No_Genie	Pair1_430	ST88	0.727272727	0.954545455	0.227272727
2017_No_Genie	Pair1_430	ST89	0.636363636	0.818181818	0.181818182
2017_No_Genie	Pair1_430	ST90	0.909090909	0.863636364	-0.045454545
2017_No_Genie	Pair1_430	ST91	0.272727273	0.409090909	0.136363636
2017_No_Genie	Pair1_430	ST92	0.5	0.909090909	0.409090909
2017_No_Genie	Pair1_430	ST93	0.727272727	0.863636364	0.136363636
2017_No_Genie	Pair1_430	ST94	0.954545455	1	0.045454545
2017_No_Genie	Pair1_430	ST95	0.863636364	0.909090909	0.045454545
2017_No_Genie	Pair1_430	ST96	0.727272727	0.818181818	0.090909091
2017_No_Genie	Pair1_430	ST97	0.681818182	0.818181818	0.136363636
2017_No_Genie	Pair1_430	ST98	0.545454545	0.818181818	0.272727273
2017_No_Genie	Pair1_430	ST99	0.454545455	0.681818182	0.227272727
2017_No_Genie	Pair1_430	ST100	1	1	0
2017_No_Genie	Pair1_430	ST101	0.954545455	0.954545455	0
2017_No_Genie	Pair1_430	ST102	0.954545455	1	0.045454545
2017_No_Genie	Pair1_430	ST103	0.727272727	1	0.272727273
2017_No_Genie	Pair1_430	ST104	0.318181818	0.5	0.181818182
2017_No_Genie	Pair1_430	ST105	0.545454545	0.545454545	0
2017_No_Genie	Pair1_430	ST106	0.909090909	1	0.090909091
2017_No_Genie	Pair1_430	ST107	1	0.954545455	-0.045454545
2017_No_Genie	Pair1_430	ST108	0.772727273	0.863636364	0.090909091
2017_No_Genie	Pair1_430	ST109	0.954545455	0.954545455	0
2017_No_Genie	Pair1_430	ST110	0.772727273	0.636363636	-0.136363636
2017_No_Genie	Pair1_430	ST111	0.818181818	0.818181818	0
2017_No_Genie	Pair1_430	ST112	0.909090909	0.954545455	0.045454545
2017_No_Genie	Pair1_430	ST113	0.454545455	0.727272727	0.272727273
2017_No_Genie	Pair1_430	ST114	0.681818182	0.863636364	0.181818182
2017_No_Genie	Pair1_430	ST115	0.772727273	0.954545455	0.181818182
2017_No_Genie	Pair1_430	ST116	0.818181818	0.954545455	0.136363636
2017_No_Genie	Pair1_430	ST117	0.909090909	1	0.090909091
2017_Genie	Pair1_700	ST118	0.409090909	0.590909091	0.181818182
2017_Genie	Pair1_700	ST119	0.590909091	0.727272727	0.136363636
2017_Genie	Pair1_700	ST120	0.454545455	0.590909091	0.136363636
2017_Genie	Pair1_700	ST121	0.818181818	0.863636364	0.045454545
2017_Genie	Pair1_700	ST122	0.727272727	0.727272727	0
2017_Genie	Pair1_700	ST123	1	1	0
2017_Genie	Pair1_700	ST124	0.5	0.545454545	0.045454545
2017_Genie	Pair1_700	ST125	0.590909091	0.727272727	0.136363636
2017_Genie	Pair1_700	ST126	1	1	0
2017_Genie	Pair1_700	ST127	1	1	0
2017_Genie	Pair1_700	ST128	0.727272727	0.727272727	0
2017_Genie	Pair1_700	ST129	0.909090909	0.909090909	0
2017_Genie	Pair1_700	ST130	0.863636364	1	0.136363636
2017_Genie	Pair1_700	ST131	1	1	0
2017_Genie	Pair1_700	ST132	0.818181818	1	0.181818182
2017_Genie	Pair1_700	ST133	0.863636364	1	0.136363636
2017_Genie	Pair1_700	ST134	0.863636364	0.954545455	0.090909091
2017_Genie	Pair1_700	ST135	0.590909091	0.681818182	0.090909091
2017_Genie	Pair1_700	ST136	0.818181818	0.909090909	0.090909091
2017_Genie	Pair1_700	ST137	0.590909091	0.818181818	0.227272727
2017_Genie	Pair1_700	ST138	0.590909091	0.636363636	0.045454545
2017_Genie	Pair1_700	ST139	0.590909091	0.772727273	0.181818182
2017_Genie	Pair1_700	ST140	0.636363636	1	0.363636364
2017_Genie	Pair1_700	ST141	0.590909091	0.727272727	0.136363636
2017_Genie	Pair1_700	ST142	1	1	0
2017_Genie	Pair1_700	ST143	0.681818182	0.863636364	0.181818182
2017_Genie	Pair1_700	ST144	0.772727273	0.818181818	0.045454545
2017_Genie	Pair1_700	ST145	0.863636364	0.818181818	-0.045454545
2017_Genie	Pair1_700	ST146	0.590909091	0.772727273	0.181818182
2017_Genie	Pair1_700	ST147	0.909090909	1	0.090909091
2017_Genie	Pair1_700	ST148	0.863636364	0.863636364	0
2017_Genie	Pair1_700	ST149	0.545454545	0.545454545	0
2017_Genie	Pair1_700	ST150	0.681818182	0.909090909	0.227272727
2017_Genie	Pair1_700	ST151	0.772727273	0.818181818	0.045454545
2017_Genie	Pair1_700	ST152	0.818181818	1	0.181818182
2017_Genie	Pair1_700	ST153	1	1	0
2017_Genie	Pair1_700	ST154	0.454545455	0.863636364	0.409090909
2017_Genie	Pair1_700	ST155	1	1	0
2017_Genie	Pair1_700	ST156	0.909090909	1	0.090909091
2017_Genie	Pair1_700	ST157	0.545454545	0.909090909	0.363636364
2017_Genie	Pair1_700	ST158	0.681818182	0.909090909	0.227272727
2017_Genie	Pair1_700	ST159	0.454545455	0.727272727	0.272727273
2017_Genie	Pair1_700	ST160	0.772727273	0.954545455	0.181818182
2017_Genie	Pair1_700	ST161	0.681818182	0.909090909	0.227272727
2017_Genie	Pair1_700	ST162	1	1	0
2017_Genie	Pair2_130	ST163	0.954545455	0.954545455	0
2017_Genie	Pair2_130	ST164	0.5	0.590909091	0.090909091
2017_Genie	Pair2_130	ST165	1	1	0
2017_Genie	Pair2_130	ST166	0.863636364	0.863636364	0
2017_Genie	Pair2_130	ST167	0.772727273	1	0.227272727
2017_Genie	Pair2_130	ST168	0.954545455	1	0.045454545
2017_Genie	Pair2_130	ST169	0.909090909	1	0.090909091
2017_Genie	Pair2_130	ST170	0.636363636	0.863636364	0.227272727
2017_Genie	Pair2_130	ST171	0.727272727	0.818181818	0.090909091
2017_Genie	Pair2_130	ST172	0.818181818	0.909090909	0.090909091
2017_Genie	Pair2_130	ST173	0.818181818	1	0.181818182
2017_Genie	Pair2_130	ST174	1	1	0
2017_Genie	Pair2_130	ST175	0.818181818	1	0.181818182
2017_Genie	Pair2_130	ST176	0.772727273	0.909090909	0.136363636
2017_Genie	Pair2_130	ST177	0.636363636	0.681818182	0.045454545
2017_Genie	Pair2_130	ST178	0.545454545	0.818181818	0.272727273
2017_Genie	Pair2_130	ST179	0.909090909	0.954545455	0.045454545
2017_Genie	Pair2_130	ST180	1	1	0
2017_Genie	Pair2_130	ST181	0.818181818	1	0.181818182
2017_Genie	Pair2_130	ST182	0.863636364	0.863636364	0
2017_Genie	Pair2_130	ST183	1	1	0
2017_Genie	Pair2_130	ST184	1	1	0
2017_Genie	Pair2_130	ST185	1	1	0
2017_Genie	Pair2_130	ST186	0.772727273	1	0.227272727
2017_Genie	Pair2_130	ST187	0.772727273	0.818181818	0.045454545
2017_Genie	Pair2_130	ST188	0.818181818	0.909090909	0.090909091
2017_Genie	Pair2_130	ST189	0.545454545	0.909090909	0.363636364
2017_Genie	Pair2_130	ST190	0.727272727	0.954545455	0.227272727
2017_Genie	Pair2_130	ST191	0.772727273	0.954545455	0.181818182
2017_Genie	Pair2_130	ST192	0.863636364	0.954545455	0.090909091
2017_Genie	Pair2_130	ST193	0.954545455	0.954545455	0
2017_Genie	Pair2_130	ST194	0.636363636	0.954545455	0.318181818
2017_Genie	Pair2_130	ST195	0.954545455	0.954545455	0
2017_Genie	Pair2_130	ST196	1	1	0
2017_Genie	Pair2_130	ST197	0.772727273	0.954545455	0.181818182
2017_Genie	Pair2_130	ST198	0.772727273	1	0.227272727
2017_Genie	Pair2_130	ST199	0.590909091	0.772727273	0.181818182
2017_Genie	Pair2_130	ST200	0.681818182	1	0.318181818
2017_Genie	Pair2_130	ST201	1	0.954545455	-0.045454545
2017_Genie	Pair2_130	ST202	0.772727273	0.727272727	-0.045454545
2017_Genie	Pair2_130	ST203	0.954545455	0.954545455	0
2017_Genie	Pair2_130	ST204	0.636363636	0.727272727	0.090909091
2017_Genie	Pair2_130	ST205	0.681818182	0.954545455	0.272727273
2017_Genie	Pair2_130	ST206	0.818181818	0.909090909	0.090909091
2017_No_Genie	Pair2_300	ST207	0.636363636	0.954545455	0.318181818
2017_No_Genie	Pair2_300	ST208	0.454545455	0.954545455	0.5
2017_No_Genie	Pair2_300	ST209	0.909090909	0.909090909	0
2017_No_Genie	Pair2_300	ST210	1	1	0
2017_No_Genie	Pair2_300	ST211	0.954545455	1	0.045454545
2017_No_Genie	Pair2_300	ST212	0.636363636	0.590909091	-0.045454545
2017_No_Genie	Pair2_300	ST213	0.636363636	0.863636364	0.227272727
2017_No_Genie	Pair2_300	ST214	0.409090909	0.727272727	0.318181818
2017_No_Genie	Pair2_300	ST215	0.545454545	0.636363636	0.090909091
2017_No_Genie	Pair2_300	ST216	0.954545455	0.954545455	0
2017_No_Genie	Pair2_300	ST217	0.590909091	1	0.409090909
2017_No_Genie	Pair2_300	ST218	0.727272727	1	0.272727273
2017_No_Genie	Pair2_300	ST219	0.545454545	1	0.454545455
2017_No_Genie	Pair2_300	ST220	0.818181818	0.909090909	0.090909091
2017_No_Genie	Pair2_300	ST221	0.954545455	1	0.045454545
2017_No_Genie	Pair2_300	ST222	0.954545455	1	0.045454545
2017_No_Genie	Pair2_300	ST223	0.954545455	1	0.045454545
2017_No_Genie	Pair2_300	ST224	0.5	0.818181818	0.318181818
2017_No_Genie	Pair2_300	ST225	0.409090909	0.545454545	0.136363636
2017_No_Genie	Pair2_300	ST226	0.954545455	0.954545455	0
2017_No_Genie	Pair2_300	ST227	1	1	0
2017_No_Genie	Pair2_300	ST228	0.409090909	0.909090909	0.5
2017_No_Genie	Pair2_300	ST229	0.727272727	0.909090909	0.181818182
2017_No_Genie	Pair2_300	ST230	1	0.954545455	-0.045454545
2017_No_Genie	Pair2_300	ST231	0.909090909	0.863636364	-0.045454545
2017_No_Genie	Pair2_300	ST232	0.5	0.590909091	0.090909091
2017_No_Genie	Pair2_300	ST233	0.954545455	0.954545455	0
2017_No_Genie	Pair2_300	ST234	0.863636364	0.954545455	0.090909091
2017_No_Genie	Pair2_300	ST235	0.909090909	0.909090909	0
2017_No_Genie	Pair2_300	ST236	0.681818182	0.772727273	0.090909091
2017_No_Genie	Pair2_300	ST237	0.363636364	0.272727273	-0.090909091
2017_No_Genie	Pair2_300	ST238	0.590909091	0.818181818	0.227272727
2017_No_Genie	Pair2_300	ST239	0.727272727	0.954545455	0.227272727
2017_No_Genie	Pair2_300	ST240	0.863636364	0.909090909	0.045454545
2017_No_Genie	Pair2_300	ST241	0.818181818	1	0.181818182
2017_No_Genie	Pair2_300	ST242	0.272727273	0.863636364	0.590909091
2017_No_Genie	Pair2_300	ST243	0.818181818	0.954545455	0.136363636
2017_No_Genie	Pair2_300	ST244	0.909090909	1	0.090909091
2017_No_Genie	Pair2_300	ST245	0.409090909	0.590909091	0.181818182
2017_No_Genie	Pair2_300	ST246	0.818181818	0.727272727	-0.090909091
2017_No_Genie	Pair2_300	ST247	0.863636364	0.909090909	0.045454545
2017_No_Genie	Pair2_300	ST248	0.954545455	0.909090909	-0.045454545
2017_No_Genie	Pair2_300	ST249	1	1	0
2017_No_Genie	Pair2_300	ST250	0.454545455	0.909090909	0.454545455
2017_No_Genie	Pair2_430	ST251	0.772727273	0.772727273	0
2017_No_Genie	Pair2_430	ST252	0.545454545	0.5	-0.045454545
2017_No_Genie	Pair2_430	ST253	0.681818182	1	0.318181818
2017_No_Genie	Pair2_430	ST254	1	1	0
2017_No_Genie	Pair2_430	ST255	0.727272727	0.909090909	0.181818182
2017_No_Genie	Pair2_430	ST256	0.681818182	0.909090909	0.227272727
2017_No_Genie	Pair2_430	ST257	0.909090909	0.954545455	0.045454545
2017_No_Genie	Pair2_430	ST258	0.954545455	0.954545455	0
2017_No_Genie	Pair2_430	ST259	0.772727273	0.772727273	0
2017_No_Genie	Pair2_430	ST260	0.590909091	0.727272727	0.136363636
2017_No_Genie	Pair2_430	ST261	0.636363636	0.863636364	0.227272727
2017_No_Genie	Pair2_430	ST262	0.772727273	0.909090909	0.136363636
2017_No_Genie	Pair2_430	ST263	0.590909091	0.772727273	0.181818182
2017_No_Genie	Pair2_430	ST264	0.545454545	0.681818182	0.136363636
2017_No_Genie	Pair2_430	ST265	0.590909091	0.772727273	0.181818182
2017_No_Genie	Pair2_430	ST266	0.636363636	0.818181818	0.181818182
2017_No_Genie	Pair2_430	ST267	0.772727273	0.909090909	0.136363636
2017_No_Genie	Pair2_430	ST268	0.909090909	0.909090909	0
2017_No_Genie	Pair2_430	ST269	0.681818182	0.863636364	0.181818182
2017_No_Genie	Pair2_430	ST270	0.454545455	0.454545455	0
2017_No_Genie	Pair2_430	ST271	0.590909091	0.909090909	0.318181818
2017_No_Genie	Pair2_430	ST272	0.772727273	0.727272727	-0.045454545
2017_No_Genie	Pair2_430	ST273	0.545454545	0.772727273	0.227272727
2017_No_Genie	Pair2_430	ST274	0.454545455	0.590909091	0.136363636
2017_No_Genie	Pair2_430	ST275	0.636363636	0.909090909	0.272727273
2017_No_Genie	Pair2_430	ST276	0.545454545	0.454545455	-0.090909091
2017_No_Genie	Pair2_430	ST277	0.772727273	0.818181818	0.045454545
2017_No_Genie	Pair2_430	ST278	0.909090909	1	0.090909091
2017_No_Genie	Pair2_430	ST279	0.590909091	0.5	-0.090909091
2017_No_Genie	Pair2_430	ST280	0.5	0.681818182	0.181818182
2017_No_Genie	Pair2_430	ST281	0.409090909	0.772727273	0.363636364
2017_No_Genie	Pair2_430	ST282	0.590909091	1	0.409090909
2017_No_Genie	Pair2_430	ST283	0.954545455	1	0.045454545
2017_No_Genie	Pair2_430	ST284	0.681818182	0.727272727	0.045454545
2017_No_Genie	Pair2_430	ST285	0.590909091	0.590909091	0
2017_No_Genie	Pair2_430	ST286	1	0.863636364	-0.136363636
2017_Genie	Pair2_700	ST287	0.727272727	1	0.272727273
2017_Genie	Pair2_700	ST288	0.590909091	0.772727273	0.181818182
2017_Genie	Pair2_700	ST289	0.590909091	0.818181818	0.227272727
2017_Genie	Pair2_700	ST290	0.727272727	0.909090909	0.181818182
2017_Genie	Pair2_700	ST291	0.818181818	1	0.181818182
2017_Genie	Pair2_700	ST292	0.409090909	0.772727273	0.363636364
2017_Genie	Pair2_700	ST293	0.636363636	1	0.363636364
2017_Genie	Pair2_700	ST294	0.636363636	0.818181818	0.181818182
2017_Genie	Pair2_700	ST295	0.636363636	0.363636364	-0.272727273
2017_Genie	Pair2_700	ST296	0.636363636	0.181818182	-0.454545455
2017_Genie	Pair2_700	ST297	0.863636364	0.954545455	0.090909091
2017_Genie	Pair2_700	ST298	0.818181818	0.909090909	0.090909091
2017_Genie	Pair2_700	ST299	0.681818182	0.863636364	0.181818182
2017_Genie	Pair2_700	ST300	0.5	0.409090909	-0.090909091
2017_Genie	Pair2_700	ST301	0.545454545	1	0.454545455
2017_Genie	Pair2_700	ST302	0.636363636	0.909090909	0.272727273
2017_Genie	Pair2_700	ST303	0.590909091	0.727272727	0.136363636
2017_Genie	Pair2_700	ST304	0.772727273	0.954545455	0.181818182
2017_Genie	Pair2_700	ST305	0.681818182	1	0.318181818
2017_Genie	Pair2_700	ST306	0.590909091	1	0.409090909
2017_Genie	Pair2_700	ST307	1	1	0
2017_Genie	Pair2_700	ST308	0.863636364	0.818181818	-0.045454545
2017_Genie	Pair2_700	ST309	0.454545455	0.636363636	0.181818182
2017_Genie	Pair2_700	ST310	0.909090909	1	0.090909091
2017_Genie	Pair2_700	ST311	0.590909091	0.772727273	0.181818182
2017_Genie	Pair2_700	ST312	0.590909091	0.454545455	-0.136363636
2017_Genie	Pair2_700	ST313	0.636363636	1	0.363636364
2017_Genie	Pair2_700	ST314	0.772727273	0.818181818	0.045454545
2017_Genie	Pair2_700	ST315	1	1	0
2017_Genie	Pair2_700	ST316	0.454545455	0.818181818	0.363636364
2017_Genie	Pair2_700	ST317	0.681818182	0.818181818	0.136363636
2017_Genie	Pair2_700	ST318	0.727272727	0.590909091	-0.136363636
2017_Genie	Pair2_700	ST319	0.454545455	0.590909091	0.136363636
2017_Genie	Pair2_700	ST320	1	1	0
2017_Genie	Pair2_700	ST321	0.909090909	1	0.090909091
