## Supplementary material for "Genie: An interactive real-time simulation for teaching genetic drift": Sfile10_VIOLINPLOT_2016_PRE_POST.txt

year	instruction	class	student	score
.Pre-recitation_score_2016	Genie	Pair1_430	ST1	0.590909091
.Pre-recitation_score_2016	Genie	Pair2_600	ST2	0.545454545
.Pre-recitation_score_2016	Genie	Pair2_430	ST3	0.5
.Pre-recitation_score_2016	Genie	Pair1_430	ST4	0.636363636
.Pre-recitation_score_2016	Genie	Pair1_300	ST5	0.636363636
.Pre-recitation_score_2016	Genie	Pair2_430	ST6	0.590909091
.Pre-recitation_score_2016	Genie	Pair2_300	ST7	0.363636364
.Pre-recitation_score_2016	Genie	Pair1_430	ST8	0.636363636
.Pre-recitation_score_2016	Genie	Pair1_430	ST9	0.590909091
.Pre-recitation_score_2016	Genie	Pair1_430	ST10	0.727272727
.Pre-recitation_score_2016	Genie	Pair1_300	ST11	0.590909091
.Pre-recitation_score_2016	Genie	Pair2_600	ST12	0.545454545
.Pre-recitation_score_2016	Genie	Pair2_600	ST13	0.5
.Pre-recitation_score_2016	Genie	Pair2_730	ST14	0.363636364
.Pre-recitation_score_2016	Genie	Pair1_300	ST15	0.363636364
.Pre-recitation_score_2016	Genie	Pair2_300	ST16	0.318181818
.Pre-recitation_score_2016	Genie	Pair2_300	ST17	0.5
.Pre-recitation_score_2016	Genie	Pair2_600	ST18	0.681818182
.Pre-recitation_score_2016	Genie	Pair1_430	ST19	0.409090909
.Pre-recitation_score_2016	Genie	Pair2_430	ST20	0.545454545
.Pre-recitation_score_2016	Genie	Pair2_430	ST21	0.5
.Pre-recitation_score_2016	Genie	Pair2_430	ST22	0.772727273
.Pre-recitation_score_2016	Genie	Pair1_300	ST23	0.545454545
.Pre-recitation_score_2016	Genie	Pair2_430	ST24	0.454545455
.Pre-recitation_score_2016	Genie	Pair1_300	ST25	0.545454545
.Pre-recitation_score_2016	Genie	Pair2_600	ST26	0.454545455
.Pre-recitation_score_2016	Genie	Pair2_430	ST27	0.5
.Pre-recitation_score_2016	Genie	Pair2_730	ST28	0.590909091
.Pre-recitation_score_2016	Genie	Pair2_730	ST29	0.409090909
.Pre-recitation_score_2016	Genie	Pair2_300	ST30	0.454545455
.Pre-recitation_score_2016	Genie	Pair2_430	ST31	0.454545455
.Pre-recitation_score_2016	Genie	Pair1_730	ST32	0.409090909
.Pre-recitation_score_2016	Genie	Pair1_730	ST33	0.636363636
.Pre-recitation_score_2016	Genie	Pair1_300	ST34	0.590909091
.Pre-recitation_score_2016	Genie	Pair1_430	ST35	0.318181818
.Pre-recitation_score_2016	Genie	Pair2_430	ST36	0.454545455
.Pre-recitation_score_2016	Genie	Pair2_600	ST37	0.681818182
.Pre-recitation_score_2016	Genie	Pair2_730	ST38	0.545454545
.Pre-recitation_score_2016	Genie	Pair2_300	ST39	0.590909091
.Pre-recitation_score_2016	Genie	Pair2_600	ST40	0.454545455
.Pre-recitation_score_2016	Genie	Pair2_430	ST41	0.272727273
.Pre-recitation_score_2016	Genie	Pair1_300	ST42	0.454545455
.Pre-recitation_score_2016	Genie	Pair2_730	ST43	0.590909091
.Pre-recitation_score_2016	Genie	Pair1_300	ST44	0.636363636
.Pre-recitation_score_2016	Genie	Pair1_730	ST45	0.5
.Pre-recitation_score_2016	Genie	Pair2_600	ST46	0.545454545
.Pre-recitation_score_2016	Genie	Pair1_600	ST47	0.5
.Pre-recitation_score_2016	Genie	Pair1_430	ST48	0.5
.Pre-recitation_score_2016	Genie	Pair1_430	ST49	0.5
.Pre-recitation_score_2016	Genie	Pair2_300	ST50	0.409090909
.Pre-recitation_score_2016	Genie	Pair2_300	ST51	0.454545455
.Pre-recitation_score_2016	Genie	Pair2_730	ST52	0.454545455
.Pre-recitation_score_2016	Genie	Pair1_430	ST53	0.5
.Pre-recitation_score_2016	Genie	Pair2_430	ST54	0.545454545
.Pre-recitation_score_2016	Genie	Pair1_730	ST55	0.636363636
.Pre-recitation_score_2016	Genie	Pair2_430	ST56	0.5
.Pre-recitation_score_2016	Genie	Pair2_430	ST57	0.590909091
.Pre-recitation_score_2016	Genie	Pair2_600	ST58	0.5
.Pre-recitation_score_2016	Genie	Pair2_430	ST59	0.5
.Pre-recitation_score_2016	Genie	Pair1_600	ST60	0.681818182
.Pre-recitation_score_2016	Genie	Pair1_430	ST61	0.5
.Pre-recitation_score_2016	Genie	Pair1_430	ST62	0.454545455
.Pre-recitation_score_2016	Genie	Pair1_430	ST63	0.454545455
.Pre-recitation_score_2016	Genie	Pair1_430	ST64	0.363636364
.Pre-recitation_score_2016	Genie	Pair2_300	ST65	0.727272727
.Pre-recitation_score_2016	Genie	Pair2_730	ST66	0.454545455
.Pre-recitation_score_2016	Genie	Pair2_300	ST67	0.681818182
.Pre-recitation_score_2016	Genie	Pair1_430	ST68	0.454545455
.Pre-recitation_score_2016	Genie	Pair2_600	ST69	0.545454545
.Pre-recitation_score_2016	Genie	Pair1_300	ST70	0.681818182
.Pre-recitation_score_2016	Genie	Pair2_730	ST71	0.590909091
.Pre-recitation_score_2016	Genie	Pair1_730	ST72	0.636363636
.Pre-recitation_score_2016	Genie	Pair2_730	ST73	0.636363636
.Pre-recitation_score_2016	Genie	Pair1_430	ST74	0.636363636
.Pre-recitation_score_2016	Genie	Pair2_430	ST75	0.590909091
.Pre-recitation_score_2016	Genie	Pair1_430	ST76	0.545454545
.Pre-recitation_score_2016	Genie	Pair2_600	ST77	0.681818182
.Pre-recitation_score_2016	Genie	Pair1_600	ST78	0.590909091
.Pre-recitation_score_2016	Genie	Pair2_730	ST79	0.681818182
.Pre-recitation_score_2016	Genie	Pair2_300	ST80	0.363636364
.Pre-recitation_score_2016	Genie	Pair2_300	ST81	0.636363636
.Pre-recitation_score_2016	Genie	Pair2_430	ST82	0.5
.Pre-recitation_score_2016	Genie	Pair1_730	ST83	0.727272727
.Pre-recitation_score_2016	Genie	Pair1_430	ST84	0.454545455
.Pre-recitation_score_2016	Genie	Pair2_300	ST85	0.681818182
.Pre-recitation_score_2016	Genie	Pair1_300	ST86	0.545454545
.Pre-recitation_score_2016	Genie	Pair2_430	ST87	0.681818182
.Pre-recitation_score_2016	Genie	Pair1_430	ST88	0.545454545
.Pre-recitation_score_2016	Genie	Pair2_300	ST89	0.590909091
.Pre-recitation_score_2016	Genie	Pair1_300	ST90	0.590909091
.Pre-recitation_score_2016	Genie	Pair2_430	ST91	0.454545455
.Pre-recitation_score_2016	Genie	Pair1_600	ST92	0.636363636
.Pre-recitation_score_2016	Genie	Pair2_600	ST93	0.454545455
.Pre-recitation_score_2016	Genie	Pair2_300	ST94	0.772727273
.Pre-recitation_score_2016	Genie	Pair2_430	ST95	0.636363636
.Pre-recitation_score_2016	Genie	Pair2_730	ST96	0.727272727
.Pre-recitation_score_2016	Genie	Pair1_430	ST97	0.636363636
.Pre-recitation_score_2016	Genie	Pair1_300	ST98	0.5
.Pre-recitation_score_2016	Genie	Pair1_600	ST99	0.681818182
.Pre-recitation_score_2016	Genie	Pair2_600	ST100	0.772727273
.Pre-recitation_score_2016	Genie	Pair2_300	ST101	0.545454545
.Pre-recitation_score_2016	Genie	Pair1_730	ST102	0.727272727
.Pre-recitation_score_2016	Genie	Pair1_300	ST103	0.590909091
.Pre-recitation_score_2016	Genie	Pair1_600	ST104	0.727272727
.Pre-recitation_score_2016	Genie	Pair2_430	ST105	0.363636364
.Pre-recitation_score_2016	Genie	Pair2_600	ST106	0.727272727
.Pre-recitation_score_2016	Genie	Pair2_430	ST107	0.545454545
.Pre-recitation_score_2016	Genie	Pair2_600	ST108	0.454545455
.Pre-recitation_score_2016	Genie	Pair2_430	ST109	0.727272727
.Pre-recitation_score_2016	Genie	Pair2_430	ST110	0.636363636
.Pre-recitation_score_2016	Genie	Pair1_300	ST111	0.772727273
.Pre-recitation_score_2016	Genie	Pair2_300	ST112	0.681818182
.Pre-recitation_score_2016	Genie	Pair1_600	ST113	0.727272727
.Pre-recitation_score_2016	Genie	Pair1_430	ST114	0.681818182
.Pre-recitation_score_2016	Genie	Pair2_430	ST115	0.727272727
.Pre-recitation_score_2016	Genie	Pair2_600	ST116	0.863636364
.Pre-recitation_score_2016	Genie	Pair2_430	ST117	0.636363636
.Pre-recitation_score_2016	Genie	Pair1_730	ST118	0.545454545
.Pre-recitation_score_2016	Genie	Pair1_300	ST119	0.590909091
.Pre-recitation_score_2016	Genie	Pair2_730	ST120	0.5
.Pre-recitation_score_2016	Genie	Pair1_300	ST121	0.727272727
.Pre-recitation_score_2016	Genie	Pair1_300	ST122	0.454545455
.Pre-recitation_score_2016	Genie	Pair1_600	ST123	0.5
.Pre-recitation_score_2016	Genie	Pair1_600	ST124	0.772727273
.Pre-recitation_score_2016	Genie	Pair2_300	ST125	0.727272727
.Pre-recitation_score_2016	Genie	Pair1_300	ST126	0.772727273
.Pre-recitation_score_2016	Genie	Pair2_730	ST127	0.772727273
.Pre-recitation_score_2016	Genie	Pair1_430	ST128	0.545454545
.Pre-recitation_score_2016	Genie	Pair2_430	ST129	0.863636364
.Pre-recitation_score_2016	Genie	Pair2_600	ST130	0.590909091
.Pre-recitation_score_2016	Genie	Pair1_600	ST131	0.772727273
.Pre-recitation_score_2016	Genie	Pair1_300	ST132	0.681818182
.Pre-recitation_score_2016	Genie	Pair1_600	ST133	0.727272727
.Pre-recitation_score_2016	Genie	Pair1_300	ST134	0.681818182
.Pre-recitation_score_2016	Genie	Pair1_430	ST135	0.5
.Pre-recitation_score_2016	Genie	Pair1_300	ST136	0.772727273
.Pre-recitation_score_2016	Genie	Pair1_300	ST137	0.818181818
.Pre-recitation_score_2016	Genie	Pair2_430	ST138	0.909090909
.Pre-recitation_score_2016	Genie	Pair2_300	ST139	0.772727273
.Pre-recitation_score_2016	Genie	Pair1_600	ST140	0.727272727
.Pre-recitation_score_2016	Genie	Pair1_430	ST141	0.545454545
.Pre-recitation_score_2016	Genie	Pair2_300	ST142	0.954545455
.Pre-recitation_score_2016	Genie	Pair1_600	ST143	0.636363636
.Pre-recitation_score_2016	Genie	Pair1_430	ST144	0.727272727
.Pre-recitation_score_2016	Genie	Pair2_430	ST145	0.727272727
.Pre-recitation_score_2016	Genie	Pair1_300	ST146	0.818181818
.Pre-recitation_score_2016	Genie	Pair1_430	ST147	0.909090909
.Pre-recitation_score_2016	Genie	Pair1_600	ST148	0.818181818
.Pre-recitation_score_2016	Genie	Pair2_600	ST149	0.590909091
.Pre-recitation_score_2016	Genie	Pair2_600	ST150	0.590909091
.Pre-recitation_score_2016	Genie	Pair1_600	ST151	0.772727273
.Pre-recitation_score_2016	Genie	Pair1_300	ST152	0.909090909
.Pre-recitation_score_2016	Genie	Pair2_730	ST153	0.772727273
.Pre-recitation_score_2016	Genie	Pair2_730	ST154	0.818181818
.Pre-recitation_score_2016	Genie	Pair1_430	ST155	0.818181818
.Pre-recitation_score_2016	Genie	Pair1_600	ST156	0.863636364
.Pre-recitation_score_2016	Genie	Pair1_600	ST157	0.863636364
.Pre-recitation_score_2016	Genie	Pair1_730	ST158	0.954545455
.Pre-recitation_score_2016	Genie	Pair1_600	ST159	0.772727273
.Pre-recitation_score_2016	Genie	Pair2_430	ST160	0.636363636
.Pre-recitation_score_2016	Genie	Pair2_430	ST161	0.954545455
.Pre-recitation_score_2016	Genie	Pair1_600	ST162	0.727272727
.Pre-recitation_score_2016	Genie	Pair1_600	ST163	0.863636364
.Pre-recitation_score_2016	Genie	Pair2_600	ST164	0.772727273
.Pre-recitation_score_2016	Genie	Pair1_600	ST165	0.727272727
.Pre-recitation_score_2016	Genie	Pair2_430	ST166	0.681818182
.Pre-recitation_score_2016	Genie	Pair2_430	ST167	0.954545455
.Pre-recitation_score_2016	Genie	Pair2_430	ST168	1
.Pre-recitation_score_2016	Genie	Pair1_730	ST169	1
.Pre-recitation_score_2016	Genie	Pair2_300	ST170	0.363636364
.Pre-recitation_score_2016	Genie	Pair1_300	ST171	0.954545455
.Pre-recitation_score_2016	Genie	Pair2_300	ST172	0.681818182
.Pre-recitation_score_2016	Genie	Pair1_600	ST173	0.954545455
.Pre-recitation_score_2016	Genie	Pair1_300	ST174	0.954545455
.Pre-recitation_score_2016	Genie	Pair1_300	ST175	0.772727273
.Pre-recitation_score_2016	Genie	Pair2_300	ST176	0.727272727
.Pre-recitation_score_2016	Genie	Pair2_730	ST177	0.863636364
.Pre-recitation_score_2016	Genie	Pair1_600	ST178	0.909090909
.Pre-recitation_score_2016	Genie	Pair2_430	ST179	0.681818182
.Pre-recitation_score_2016	Genie	Pair1_300	ST180	0.636363636
.Pre-recitation_score_2016	Genie	Pair2_730	ST181	0.818181818
.Pre-recitation_score_2016	Genie	Pair2_430	ST182	0.863636364
.Pre-recitation_score_2016	Genie	Pair2_730	ST183	0.818181818
.Pre-recitation_score_2016	Genie	Pair1_600	ST184	0.909090909
.Pre-recitation_score_2016	Genie	Pair2_430	ST185	0.409090909
.Pre-recitation_score_2016	Genie	Pair1_300	ST186	0.772727273
.Pre-recitation_score_2016	Genie	Pair2_300	ST187	0.681818182
.Pre-recitation_score_2016	Genie	Pair1_430	ST188	0.818181818
.Pre-recitation_score_2016	Genie	Pair1_300	ST189	0.454545455
.Pre-recitation_score_2016	Genie	Pair2_430	ST190	0.909090909
.Pre-recitation_score_2016	Genie	Pair2_300	ST191	0.818181818
.Pre-recitation_score_2016	Genie	Pair2_730	ST192	0.590909091
.Pre-recitation_score_2016	Genie	Pair2_300	ST193	0.818181818
.Pre-recitation_score_2016	Genie	Pair2_300	ST194	1
.Pre-recitation_score_2016	Genie	Pair2_300	ST195	0.590909091
.Pre-recitation_score_2016	Genie	Pair1_600	ST196	0.727272727
.Pre-recitation_score_2016	Genie	Pair2_430	ST197	1
.Pre-recitation_score_2016	Genie	Pair2_730	ST198	0.681818182
.Pre-recitation_score_2016	Genie	Pair2_730	ST199	0.954545455
.Pre-recitation_score_2016	Genie	Pair2_600	ST200	0.863636364
.Pre-recitation_score_2016	Genie	Pair2_300	ST201	0.5
.Pre-recitation_score_2016	Genie	Pair1_300	ST202	1
.Pre-recitation_score_2016	Genie	Pair1_730	ST203	0.5
Post-recitation_score_2016	Genie	Pair1_430	ST1	0.454545455
Post-recitation_score_2016	Genie	Pair2_600	ST2	0.454545455
Post-recitation_score_2016	Genie	Pair2_430	ST3	0.5
Post-recitation_score_2016	Genie	Pair1_430	ST4	0.545454545
Post-recitation_score_2016	Genie	Pair1_300	ST5	0.590909091
Post-recitation_score_2016	Genie	Pair2_430	ST6	0.590909091
Post-recitation_score_2016	Genie	Pair2_300	ST7	0.636363636
Post-recitation_score_2016	Genie	Pair1_430	ST8	0.818181818
Post-recitation_score_2016	Genie	Pair1_430	ST9	0.454545455
Post-recitation_score_2016	Genie	Pair1_430	ST10	0.454545455
Post-recitation_score_2016	Genie	Pair1_300	ST11	0.545454545
Post-recitation_score_2016	Genie	Pair2_600	ST12	0.545454545
Post-recitation_score_2016	Genie	Pair2_600	ST13	0.545454545
Post-recitation_score_2016	Genie	Pair2_730	ST14	0.545454545
Post-recitation_score_2016	Genie	Pair1_300	ST15	0.545454545
Post-recitation_score_2016	Genie	Pair2_300	ST16	0.545454545
Post-recitation_score_2016	Genie	Pair2_300	ST17	0.590909091
Post-recitation_score_2016	Genie	Pair2_600	ST18	0.636363636
Post-recitation_score_2016	Genie	Pair1_430	ST19	0.636363636
Post-recitation_score_2016	Genie	Pair2_430	ST20	0.636363636
Post-recitation_score_2016	Genie	Pair2_430	ST21	0.681818182
Post-recitation_score_2016	Genie	Pair2_430	ST22	0.818181818
Post-recitation_score_2016	Genie	Pair1_300	ST23	0.363636364
Post-recitation_score_2016	Genie	Pair2_430	ST24	0.409090909
Post-recitation_score_2016	Genie	Pair1_300	ST25	0.409090909
Post-recitation_score_2016	Genie	Pair2_600	ST26	0.5
Post-recitation_score_2016	Genie	Pair2_430	ST27	0.545454545
Post-recitation_score_2016	Genie	Pair2_730	ST28	0.545454545
Post-recitation_score_2016	Genie	Pair2_730	ST29	0.545454545
Post-recitation_score_2016	Genie	Pair2_300	ST30	0.545454545
Post-recitation_score_2016	Genie	Pair2_430	ST31	0.590909091
Post-recitation_score_2016	Genie	Pair1_730	ST32	0.590909091
Post-recitation_score_2016	Genie	Pair1_730	ST33	0.590909091
Post-recitation_score_2016	Genie	Pair1_300	ST34	0.590909091
Post-recitation_score_2016	Genie	Pair1_430	ST35	0.590909091
Post-recitation_score_2016	Genie	Pair2_430	ST36	0.681818182
Post-recitation_score_2016	Genie	Pair2_600	ST37	0.681818182
Post-recitation_score_2016	Genie	Pair2_730	ST38	0.727272727
Post-recitation_score_2016	Genie	Pair2_300	ST39	0.727272727
Post-recitation_score_2016	Genie	Pair2_600	ST40	0.772727273
Post-recitation_score_2016	Genie	Pair2_430	ST41	0.818181818
Post-recitation_score_2016	Genie	Pair1_300	ST42	0.818181818
Post-recitation_score_2016	Genie	Pair2_730	ST43	0.818181818
Post-recitation_score_2016	Genie	Pair1_300	ST44	0.909090909
Post-recitation_score_2016	Genie	Pair1_730	ST45	0.272727273
Post-recitation_score_2016	Genie	Pair2_600	ST46	0.363636364
Post-recitation_score_2016	Genie	Pair1_600	ST47	0.363636364
Post-recitation_score_2016	Genie	Pair1_430	ST48	0.409090909
Post-recitation_score_2016	Genie	Pair1_430	ST49	0.454545455
Post-recitation_score_2016	Genie	Pair2_300	ST50	0.454545455
Post-recitation_score_2016	Genie	Pair2_300	ST51	0.454545455
Post-recitation_score_2016	Genie	Pair2_730	ST52	0.454545455
Post-recitation_score_2016	Genie	Pair1_430	ST53	0.454545455
Post-recitation_score_2016	Genie	Pair2_430	ST54	0.5
Post-recitation_score_2016	Genie	Pair1_730	ST55	0.5
Post-recitation_score_2016	Genie	Pair2_430	ST56	0.5
Post-recitation_score_2016	Genie	Pair2_430	ST57	0.5
Post-recitation_score_2016	Genie	Pair2_600	ST58	0.545454545
Post-recitation_score_2016	Genie	Pair2_430	ST59	0.545454545
Post-recitation_score_2016	Genie	Pair1_600	ST60	0.545454545
Post-recitation_score_2016	Genie	Pair1_430	ST61	0.545454545
Post-recitation_score_2016	Genie	Pair1_430	ST62	0.545454545
Post-recitation_score_2016	Genie	Pair1_430	ST63	0.590909091
Post-recitation_score_2016	Genie	Pair1_430	ST64	0.590909091
Post-recitation_score_2016	Genie	Pair2_300	ST65	0.590909091
Post-recitation_score_2016	Genie	Pair2_730	ST66	0.590909091
Post-recitation_score_2016	Genie	Pair2_300	ST67	0.590909091
Post-recitation_score_2016	Genie	Pair1_430	ST68	0.590909091
Post-recitation_score_2016	Genie	Pair2_600	ST69	0.590909091
Post-recitation_score_2016	Genie	Pair1_300	ST70	0.590909091
Post-recitation_score_2016	Genie	Pair2_730	ST71	0.590909091
Post-recitation_score_2016	Genie	Pair1_730	ST72	0.636363636
Post-recitation_score_2016	Genie	Pair2_730	ST73	0.636363636
Post-recitation_score_2016	Genie	Pair1_430	ST74	0.636363636
Post-recitation_score_2016	Genie	Pair2_430	ST75	0.636363636
Post-recitation_score_2016	Genie	Pair1_430	ST76	0.636363636
Post-recitation_score_2016	Genie	Pair2_600	ST77	0.636363636
Post-recitation_score_2016	Genie	Pair1_600	ST78	0.636363636
Post-recitation_score_2016	Genie	Pair2_730	ST79	0.636363636
Post-recitation_score_2016	Genie	Pair2_300	ST80	0.681818182
Post-recitation_score_2016	Genie	Pair2_300	ST81	0.681818182
Post-recitation_score_2016	Genie	Pair2_430	ST82	0.681818182
Post-recitation_score_2016	Genie	Pair1_730	ST83	0.681818182
Post-recitation_score_2016	Genie	Pair1_430	ST84	0.681818182
Post-recitation_score_2016	Genie	Pair2_300	ST85	0.681818182
Post-recitation_score_2016	Genie	Pair1_300	ST86	0.681818182
Post-recitation_score_2016	Genie	Pair2_430	ST87	0.681818182
Post-recitation_score_2016	Genie	Pair1_430	ST88	0.681818182
Post-recitation_score_2016	Genie	Pair2_300	ST89	0.727272727
Post-recitation_score_2016	Genie	Pair1_300	ST90	0.727272727
Post-recitation_score_2016	Genie	Pair2_430	ST91	0.727272727
Post-recitation_score_2016	Genie	Pair1_600	ST92	0.727272727
Post-recitation_score_2016	Genie	Pair2_600	ST93	0.727272727
Post-recitation_score_2016	Genie	Pair2_300	ST94	0.727272727
Post-recitation_score_2016	Genie	Pair2_430	ST95	0.727272727
Post-recitation_score_2016	Genie	Pair2_730	ST96	0.727272727
Post-recitation_score_2016	Genie	Pair1_430	ST97	0.727272727
Post-recitation_score_2016	Genie	Pair1_300	ST98	0.727272727
Post-recitation_score_2016	Genie	Pair1_600	ST99	0.727272727
Post-recitation_score_2016	Genie	Pair2_600	ST100	0.727272727
Post-recitation_score_2016	Genie	Pair2_300	ST101	0.727272727
Post-recitation_score_2016	Genie	Pair1_730	ST102	0.727272727
Post-recitation_score_2016	Genie	Pair1_300	ST103	0.727272727
Post-recitation_score_2016	Genie	Pair1_600	ST104	0.727272727
Post-recitation_score_2016	Genie	Pair2_430	ST105	0.727272727
Post-recitation_score_2016	Genie	Pair2_600	ST106	0.727272727
Post-recitation_score_2016	Genie	Pair2_430	ST107	0.727272727
Post-recitation_score_2016	Genie	Pair2_600	ST108	0.772727273
Post-recitation_score_2016	Genie	Pair2_430	ST109	0.772727273
Post-recitation_score_2016	Genie	Pair2_430	ST110	0.772727273
Post-recitation_score_2016	Genie	Pair1_300	ST111	0.772727273
Post-recitation_score_2016	Genie	Pair2_300	ST112	0.772727273
Post-recitation_score_2016	Genie	Pair1_600	ST113	0.772727273
Post-recitation_score_2016	Genie	Pair1_430	ST114	0.772727273
Post-recitation_score_2016	Genie	Pair2_430	ST115	0.772727273
Post-recitation_score_2016	Genie	Pair2_600	ST116	0.772727273
Post-recitation_score_2016	Genie	Pair2_430	ST117	0.818181818
Post-recitation_score_2016	Genie	Pair1_730	ST118	0.818181818
Post-recitation_score_2016	Genie	Pair1_300	ST119	0.818181818
Post-recitation_score_2016	Genie	Pair2_730	ST120	0.818181818
Post-recitation_score_2016	Genie	Pair1_300	ST121	0.818181818
Post-recitation_score_2016	Genie	Pair1_300	ST122	0.818181818
Post-recitation_score_2016	Genie	Pair1_600	ST123	0.818181818
Post-recitation_score_2016	Genie	Pair1_600	ST124	0.818181818
Post-recitation_score_2016	Genie	Pair2_300	ST125	0.818181818
Post-recitation_score_2016	Genie	Pair1_300	ST126	0.818181818
Post-recitation_score_2016	Genie	Pair2_730	ST127	0.818181818
Post-recitation_score_2016	Genie	Pair1_430	ST128	0.818181818
Post-recitation_score_2016	Genie	Pair2_430	ST129	0.818181818
Post-recitation_score_2016	Genie	Pair2_600	ST130	0.818181818
Post-recitation_score_2016	Genie	Pair1_600	ST131	0.863636364
Post-recitation_score_2016	Genie	Pair1_300	ST132	0.863636364
Post-recitation_score_2016	Genie	Pair1_600	ST133	0.863636364
Post-recitation_score_2016	Genie	Pair1_300	ST134	0.863636364
Post-recitation_score_2016	Genie	Pair1_430	ST135	0.863636364
Post-recitation_score_2016	Genie	Pair1_300	ST136	0.863636364
Post-recitation_score_2016	Genie	Pair1_300	ST137	0.863636364
Post-recitation_score_2016	Genie	Pair2_430	ST138	0.863636364
Post-recitation_score_2016	Genie	Pair2_300	ST139	0.863636364
Post-recitation_score_2016	Genie	Pair1_600	ST140	0.863636364
Post-recitation_score_2016	Genie	Pair1_430	ST141	0.863636364
Post-recitation_score_2016	Genie	Pair2_300	ST142	0.863636364
Post-recitation_score_2016	Genie	Pair1_600	ST143	0.863636364
Post-recitation_score_2016	Genie	Pair1_430	ST144	0.863636364
Post-recitation_score_2016	Genie	Pair2_430	ST145	0.909090909
Post-recitation_score_2016	Genie	Pair1_300	ST146	0.909090909
Post-recitation_score_2016	Genie	Pair1_430	ST147	0.909090909
Post-recitation_score_2016	Genie	Pair1_600	ST148	0.909090909
Post-recitation_score_2016	Genie	Pair2_600	ST149	0.909090909
Post-recitation_score_2016	Genie	Pair2_600	ST150	0.909090909
Post-recitation_score_2016	Genie	Pair1_600	ST151	0.909090909
Post-recitation_score_2016	Genie	Pair1_300	ST152	0.909090909
Post-recitation_score_2016	Genie	Pair2_730	ST153	0.909090909
Post-recitation_score_2016	Genie	Pair2_730	ST154	0.909090909
Post-recitation_score_2016	Genie	Pair1_430	ST155	0.909090909
Post-recitation_score_2016	Genie	Pair1_600	ST156	0.909090909
Post-recitation_score_2016	Genie	Pair1_600	ST157	0.909090909
Post-recitation_score_2016	Genie	Pair1_730	ST158	0.909090909
Post-recitation_score_2016	Genie	Pair1_600	ST159	0.909090909
Post-recitation_score_2016	Genie	Pair2_430	ST160	0.909090909
Post-recitation_score_2016	Genie	Pair2_430	ST161	0.909090909
Post-recitation_score_2016	Genie	Pair1_600	ST162	0.909090909
Post-recitation_score_2016	Genie	Pair1_600	ST163	0.909090909
Post-recitation_score_2016	Genie	Pair2_600	ST164	0.954545455
Post-recitation_score_2016	Genie	Pair1_600	ST165	0.954545455
Post-recitation_score_2016	Genie	Pair2_430	ST166	0.954545455
Post-recitation_score_2016	Genie	Pair2_430	ST167	0.954545455
Post-recitation_score_2016	Genie	Pair2_430	ST168	0.954545455
Post-recitation_score_2016	Genie	Pair1_730	ST169	0.954545455
Post-recitation_score_2016	Genie	Pair2_300	ST170	0.954545455
Post-recitation_score_2016	Genie	Pair1_300	ST171	0.954545455
Post-recitation_score_2016	Genie	Pair2_300	ST172	0.954545455
Post-recitation_score_2016	Genie	Pair1_600	ST173	0.954545455
Post-recitation_score_2016	Genie	Pair1_300	ST174	0.954545455
Post-recitation_score_2016	Genie	Pair1_300	ST175	0.954545455
Post-recitation_score_2016	Genie	Pair2_300	ST176	0.954545455
Post-recitation_score_2016	Genie	Pair2_730	ST177	0.954545455
Post-recitation_score_2016	Genie	Pair1_600	ST178	0.954545455
Post-recitation_score_2016	Genie	Pair2_430	ST179	0.954545455
Post-recitation_score_2016	Genie	Pair1_300	ST180	0.954545455
Post-recitation_score_2016	Genie	Pair2_730	ST181	0.954545455
Post-recitation_score_2016	Genie	Pair2_430	ST182	0.954545455
Post-recitation_score_2016	Genie	Pair2_730	ST183	0.954545455
Post-recitation_score_2016	Genie	Pair1_600	ST184	0.954545455
Post-recitation_score_2016	Genie	Pair2_430	ST185	1
Post-recitation_score_2016	Genie	Pair1_300	ST186	1
Post-recitation_score_2016	Genie	Pair2_300	ST187	1
Post-recitation_score_2016	Genie	Pair1_430	ST188	1
Post-recitation_score_2016	Genie	Pair1_300	ST189	1
Post-recitation_score_2016	Genie	Pair2_430	ST190	1
Post-recitation_score_2016	Genie	Pair2_300	ST191	1
Post-recitation_score_2016	Genie	Pair2_730	ST192	1
Post-recitation_score_2016	Genie	Pair2_300	ST193	1
Post-recitation_score_2016	Genie	Pair2_300	ST194	1
Post-recitation_score_2016	Genie	Pair2_300	ST195	1
Post-recitation_score_2016	Genie	Pair1_600	ST196	1
Post-recitation_score_2016	Genie	Pair2_430	ST197	1
Post-recitation_score_2016	Genie	Pair2_730	ST198	1
Post-recitation_score_2016	Genie	Pair2_730	ST199	1
Post-recitation_score_2016	Genie	Pair2_600	ST200	1
Post-recitation_score_2016	Genie	Pair2_300	ST201	1
Post-recitation_score_2016	Genie	Pair1_300	ST202	1
Post-recitation_score_2016	Genie	Pair1_730	ST203	0.727272727
