## Supplementary material for "Genie: An interactive real-time simulation for teaching genetic drift": Sfile11_VIOLINPLOT_2017_GENIE_PRE_POST.txt

year	instruction	class	student	score
.Pre-recitation_score_2017	Genie	Pair1_130	ST1	0.863636364
.Pre-recitation_score_2017	Genie	Pair1_130	ST2	0.772727273
.Pre-recitation_score_2017	Genie	Pair1_130	ST3	1
.Pre-recitation_score_2017	Genie	Pair1_130	ST4	0.818181818
.Pre-recitation_score_2017	Genie	Pair1_130	ST5	1
.Pre-recitation_score_2017	Genie	Pair1_130	ST6	1
.Pre-recitation_score_2017	Genie	Pair1_130	ST7	1
.Pre-recitation_score_2017	Genie	Pair1_130	ST8	1
.Pre-recitation_score_2017	Genie	Pair1_130	ST9	1
.Pre-recitation_score_2017	Genie	Pair1_130	ST10	1
.Pre-recitation_score_2017	Genie	Pair1_130	ST11	0.909090909
.Pre-recitation_score_2017	Genie	Pair1_130	ST12	0.318181818
.Pre-recitation_score_2017	Genie	Pair1_130	ST13	1
.Pre-recitation_score_2017	Genie	Pair1_130	ST14	0.636363636
.Pre-recitation_score_2017	Genie	Pair1_130	ST15	0.590909091
.Pre-recitation_score_2017	Genie	Pair1_130	ST16	0.863636364
.Pre-recitation_score_2017	Genie	Pair1_130	ST17	1
.Pre-recitation_score_2017	Genie	Pair1_130	ST18	1
.Pre-recitation_score_2017	Genie	Pair1_130	ST19	1
.Pre-recitation_score_2017	Genie	Pair1_130	ST20	0.863636364
.Pre-recitation_score_2017	Genie	Pair1_130	ST21	0.818181818
.Pre-recitation_score_2017	Genie	Pair1_130	ST22	1
.Pre-recitation_score_2017	Genie	Pair1_130	ST23	0.772727273
.Pre-recitation_score_2017	Genie	Pair1_130	ST24	0.909090909
.Pre-recitation_score_2017	Genie	Pair1_130	ST25	1
.Pre-recitation_score_2017	Genie	Pair1_130	ST26	0.681818182
.Pre-recitation_score_2017	Genie	Pair1_130	ST27	0.863636364
.Pre-recitation_score_2017	Genie	Pair1_130	ST28	0.590909091
.Pre-recitation_score_2017	Genie	Pair1_130	ST29	0.909090909
.Pre-recitation_score_2017	Genie	Pair1_130	ST30	0.863636364
.Pre-recitation_score_2017	Genie	Pair1_130	ST31	0.681818182
.Pre-recitation_score_2017	Genie	Pair1_130	ST32	1
.Pre-recitation_score_2017	Genie	Pair1_130	ST33	1
.Pre-recitation_score_2017	Genie	Pair1_130	ST34	1
.Pre-recitation_score_2017	Genie	Pair1_130	ST35	0.863636364
.Pre-recitation_score_2017	Genie	Pair1_130	ST36	0.772727273
.Pre-recitation_score_2017	Genie	Pair1_130	ST37	1
.Pre-recitation_score_2017	Genie	Pair1_130	ST38	0.454545455
.Pre-recitation_score_2017	Genie	Pair1_130	ST39	0.727272727
.Pre-recitation_score_2017	Genie	Pair1_130	ST40	1
.Pre-recitation_score_2017	Genie	Pair1_700	ST118	0.409090909
.Pre-recitation_score_2017	Genie	Pair1_700	ST119	0.590909091
.Pre-recitation_score_2017	Genie	Pair1_700	ST120	0.454545455
.Pre-recitation_score_2017	Genie	Pair1_700	ST121	0.818181818
.Pre-recitation_score_2017	Genie	Pair1_700	ST122	0.727272727
.Pre-recitation_score_2017	Genie	Pair1_700	ST123	1
.Pre-recitation_score_2017	Genie	Pair1_700	ST124	0.5
.Pre-recitation_score_2017	Genie	Pair1_700	ST125	0.590909091
.Pre-recitation_score_2017	Genie	Pair1_700	ST126	1
.Pre-recitation_score_2017	Genie	Pair1_700	ST127	1
.Pre-recitation_score_2017	Genie	Pair1_700	ST128	0.727272727
.Pre-recitation_score_2017	Genie	Pair1_700	ST129	0.909090909
.Pre-recitation_score_2017	Genie	Pair1_700	ST130	0.863636364
.Pre-recitation_score_2017	Genie	Pair1_700	ST131	1
.Pre-recitation_score_2017	Genie	Pair1_700	ST132	0.818181818
.Pre-recitation_score_2017	Genie	Pair1_700	ST133	0.863636364
.Pre-recitation_score_2017	Genie	Pair1_700	ST134	0.863636364
.Pre-recitation_score_2017	Genie	Pair1_700	ST135	0.590909091
.Pre-recitation_score_2017	Genie	Pair1_700	ST136	0.818181818
.Pre-recitation_score_2017	Genie	Pair1_700	ST137	0.590909091
.Pre-recitation_score_2017	Genie	Pair1_700	ST138	0.590909091
.Pre-recitation_score_2017	Genie	Pair1_700	ST139	0.590909091
.Pre-recitation_score_2017	Genie	Pair1_700	ST140	0.636363636
.Pre-recitation_score_2017	Genie	Pair1_700	ST141	0.590909091
.Pre-recitation_score_2017	Genie	Pair1_700	ST142	1
.Pre-recitation_score_2017	Genie	Pair1_700	ST143	0.681818182
.Pre-recitation_score_2017	Genie	Pair1_700	ST144	0.772727273
.Pre-recitation_score_2017	Genie	Pair1_700	ST145	0.863636364
.Pre-recitation_score_2017	Genie	Pair1_700	ST146	0.590909091
.Pre-recitation_score_2017	Genie	Pair1_700	ST147	0.909090909
.Pre-recitation_score_2017	Genie	Pair1_700	ST148	0.863636364
.Pre-recitation_score_2017	Genie	Pair1_700	ST149	0.545454545
.Pre-recitation_score_2017	Genie	Pair1_700	ST150	0.681818182
.Pre-recitation_score_2017	Genie	Pair1_700	ST151	0.772727273
.Pre-recitation_score_2017	Genie	Pair1_700	ST152	0.818181818
.Pre-recitation_score_2017	Genie	Pair1_700	ST153	1
.Pre-recitation_score_2017	Genie	Pair1_700	ST154	0.454545455
.Pre-recitation_score_2017	Genie	Pair1_700	ST155	1
.Pre-recitation_score_2017	Genie	Pair1_700	ST156	0.909090909
.Pre-recitation_score_2017	Genie	Pair1_700	ST157	0.545454545
.Pre-recitation_score_2017	Genie	Pair1_700	ST158	0.681818182
.Pre-recitation_score_2017	Genie	Pair1_700	ST159	0.454545455
.Pre-recitation_score_2017	Genie	Pair1_700	ST160	0.772727273
.Pre-recitation_score_2017	Genie	Pair1_700	ST161	0.681818182
.Pre-recitation_score_2017	Genie	Pair1_700	ST162	1
.Pre-recitation_score_2017	Genie	Pair2_130	ST163	0.954545455
.Pre-recitation_score_2017	Genie	Pair2_130	ST164	0.5
.Pre-recitation_score_2017	Genie	Pair2_130	ST165	1
.Pre-recitation_score_2017	Genie	Pair2_130	ST166	0.863636364
.Pre-recitation_score_2017	Genie	Pair2_130	ST167	0.772727273
.Pre-recitation_score_2017	Genie	Pair2_130	ST168	0.954545455
.Pre-recitation_score_2017	Genie	Pair2_130	ST169	0.909090909
.Pre-recitation_score_2017	Genie	Pair2_130	ST170	0.636363636
.Pre-recitation_score_2017	Genie	Pair2_130	ST171	0.727272727
.Pre-recitation_score_2017	Genie	Pair2_130	ST172	0.818181818
.Pre-recitation_score_2017	Genie	Pair2_130	ST173	0.818181818
.Pre-recitation_score_2017	Genie	Pair2_130	ST174	1
.Pre-recitation_score_2017	Genie	Pair2_130	ST175	0.818181818
.Pre-recitation_score_2017	Genie	Pair2_130	ST176	0.772727273
.Pre-recitation_score_2017	Genie	Pair2_130	ST177	0.636363636
.Pre-recitation_score_2017	Genie	Pair2_130	ST178	0.545454545
.Pre-recitation_score_2017	Genie	Pair2_130	ST179	0.909090909
.Pre-recitation_score_2017	Genie	Pair2_130	ST180	1
.Pre-recitation_score_2017	Genie	Pair2_130	ST181	0.818181818
.Pre-recitation_score_2017	Genie	Pair2_130	ST182	0.863636364
.Pre-recitation_score_2017	Genie	Pair2_130	ST183	1
.Pre-recitation_score_2017	Genie	Pair2_130	ST184	1
.Pre-recitation_score_2017	Genie	Pair2_130	ST185	1
.Pre-recitation_score_2017	Genie	Pair2_130	ST186	0.772727273
.Pre-recitation_score_2017	Genie	Pair2_130	ST187	0.772727273
.Pre-recitation_score_2017	Genie	Pair2_130	ST188	0.818181818
.Pre-recitation_score_2017	Genie	Pair2_130	ST189	0.545454545
.Pre-recitation_score_2017	Genie	Pair2_130	ST190	0.727272727
.Pre-recitation_score_2017	Genie	Pair2_130	ST191	0.772727273
.Pre-recitation_score_2017	Genie	Pair2_130	ST192	0.863636364
.Pre-recitation_score_2017	Genie	Pair2_130	ST193	0.954545455
.Pre-recitation_score_2017	Genie	Pair2_130	ST194	0.636363636
.Pre-recitation_score_2017	Genie	Pair2_130	ST195	0.954545455
.Pre-recitation_score_2017	Genie	Pair2_130	ST196	1
.Pre-recitation_score_2017	Genie	Pair2_130	ST197	0.772727273
.Pre-recitation_score_2017	Genie	Pair2_130	ST198	0.772727273
.Pre-recitation_score_2017	Genie	Pair2_130	ST199	0.590909091
.Pre-recitation_score_2017	Genie	Pair2_130	ST200	0.681818182
.Pre-recitation_score_2017	Genie	Pair2_130	ST201	1
.Pre-recitation_score_2017	Genie	Pair2_130	ST202	0.772727273
.Pre-recitation_score_2017	Genie	Pair2_130	ST203	0.954545455
.Pre-recitation_score_2017	Genie	Pair2_130	ST204	0.636363636
.Pre-recitation_score_2017	Genie	Pair2_130	ST205	0.681818182
.Pre-recitation_score_2017	Genie	Pair2_130	ST206	0.818181818
.Pre-recitation_score_2017	Genie	Pair2_700	ST287	0.727272727
.Pre-recitation_score_2017	Genie	Pair2_700	ST288	0.590909091
.Pre-recitation_score_2017	Genie	Pair2_700	ST289	0.590909091
.Pre-recitation_score_2017	Genie	Pair2_700	ST290	0.727272727
.Pre-recitation_score_2017	Genie	Pair2_700	ST291	0.818181818
.Pre-recitation_score_2017	Genie	Pair2_700	ST292	0.409090909
.Pre-recitation_score_2017	Genie	Pair2_700	ST293	0.636363636
.Pre-recitation_score_2017	Genie	Pair2_700	ST294	0.636363636
.Pre-recitation_score_2017	Genie	Pair2_700	ST295	0.636363636
.Pre-recitation_score_2017	Genie	Pair2_700	ST296	0.636363636
.Pre-recitation_score_2017	Genie	Pair2_700	ST297	0.863636364
.Pre-recitation_score_2017	Genie	Pair2_700	ST298	0.818181818
.Pre-recitation_score_2017	Genie	Pair2_700	ST299	0.681818182
.Pre-recitation_score_2017	Genie	Pair2_700	ST300	0.5
.Pre-recitation_score_2017	Genie	Pair2_700	ST301	0.545454545
.Pre-recitation_score_2017	Genie	Pair2_700	ST302	0.636363636
.Pre-recitation_score_2017	Genie	Pair2_700	ST303	0.590909091
.Pre-recitation_score_2017	Genie	Pair2_700	ST304	0.772727273
.Pre-recitation_score_2017	Genie	Pair2_700	ST305	0.681818182
.Pre-recitation_score_2017	Genie	Pair2_700	ST306	0.590909091
.Pre-recitation_score_2017	Genie	Pair2_700	ST307	1
.Pre-recitation_score_2017	Genie	Pair2_700	ST308	0.863636364
.Pre-recitation_score_2017	Genie	Pair2_700	ST309	0.454545455
.Pre-recitation_score_2017	Genie	Pair2_700	ST310	0.909090909
.Pre-recitation_score_2017	Genie	Pair2_700	ST311	0.590909091
.Pre-recitation_score_2017	Genie	Pair2_700	ST312	0.590909091
.Pre-recitation_score_2017	Genie	Pair2_700	ST313	0.636363636
.Pre-recitation_score_2017	Genie	Pair2_700	ST314	0.772727273
.Pre-recitation_score_2017	Genie	Pair2_700	ST315	1
.Pre-recitation_score_2017	Genie	Pair2_700	ST316	0.454545455
.Pre-recitation_score_2017	Genie	Pair2_700	ST317	0.681818182
.Pre-recitation_score_2017	Genie	Pair2_700	ST318	0.727272727
.Pre-recitation_score_2017	Genie	Pair2_700	ST319	0.454545455
.Pre-recitation_score_2017	Genie	Pair2_700	ST320	1
.Pre-recitation_score_2017	Genie	Pair2_700	ST321	0.909090909
Post-recitation_score_2017	Genie	Pair1_130	ST1	0.772727273
Post-recitation_score_2017	Genie	Pair1_130	ST2	0.818181818
Post-recitation_score_2017	Genie	Pair1_130	ST3	1
Post-recitation_score_2017	Genie	Pair1_130	ST4	0.863636364
Post-recitation_score_2017	Genie	Pair1_130	ST5	1
Post-recitation_score_2017	Genie	Pair1_130	ST6	1
Post-recitation_score_2017	Genie	Pair1_130	ST7	1
Post-recitation_score_2017	Genie	Pair1_130	ST8	1
Post-recitation_score_2017	Genie	Pair1_130	ST9	1
Post-recitation_score_2017	Genie	Pair1_130	ST10	0.954545455
Post-recitation_score_2017	Genie	Pair1_130	ST11	0.954545455
Post-recitation_score_2017	Genie	Pair1_130	ST12	0.818181818
Post-recitation_score_2017	Genie	Pair1_130	ST13	0.636363636
Post-recitation_score_2017	Genie	Pair1_130	ST14	0.727272727
Post-recitation_score_2017	Genie	Pair1_130	ST15	0.727272727
Post-recitation_score_2017	Genie	Pair1_130	ST16	0.818181818
Post-recitation_score_2017	Genie	Pair1_130	ST17	1
Post-recitation_score_2017	Genie	Pair1_130	ST18	1
Post-recitation_score_2017	Genie	Pair1_130	ST19	1
Post-recitation_score_2017	Genie	Pair1_130	ST20	0.954545455
Post-recitation_score_2017	Genie	Pair1_130	ST21	0.909090909
Post-recitation_score_2017	Genie	Pair1_130	ST22	1
Post-recitation_score_2017	Genie	Pair1_130	ST23	1
Post-recitation_score_2017	Genie	Pair1_130	ST24	0.772727273
Post-recitation_score_2017	Genie	Pair1_130	ST25	1
Post-recitation_score_2017	Genie	Pair1_130	ST26	0.954545455
Post-recitation_score_2017	Genie	Pair1_130	ST27	1
Post-recitation_score_2017	Genie	Pair1_130	ST28	0.909090909
Post-recitation_score_2017	Genie	Pair1_130	ST29	0.863636364
Post-recitation_score_2017	Genie	Pair1_130	ST30	1
Post-recitation_score_2017	Genie	Pair1_130	ST31	0.772727273
Post-recitation_score_2017	Genie	Pair1_130	ST32	1
Post-recitation_score_2017	Genie	Pair1_130	ST33	1
Post-recitation_score_2017	Genie	Pair1_130	ST34	0.954545455
Post-recitation_score_2017	Genie	Pair1_130	ST35	0.863636364
Post-recitation_score_2017	Genie	Pair1_130	ST36	0.909090909
Post-recitation_score_2017	Genie	Pair1_130	ST37	1
Post-recitation_score_2017	Genie	Pair1_130	ST38	1
Post-recitation_score_2017	Genie	Pair1_130	ST39	1
Post-recitation_score_2017	Genie	Pair1_130	ST40	1
Post-recitation_score_2017	Genie	Pair1_700	ST118	0.590909091
Post-recitation_score_2017	Genie	Pair1_700	ST119	0.727272727
Post-recitation_score_2017	Genie	Pair1_700	ST120	0.590909091
Post-recitation_score_2017	Genie	Pair1_700	ST121	0.863636364
Post-recitation_score_2017	Genie	Pair1_700	ST122	0.727272727
Post-recitation_score_2017	Genie	Pair1_700	ST123	1
Post-recitation_score_2017	Genie	Pair1_700	ST124	0.545454545
Post-recitation_score_2017	Genie	Pair1_700	ST125	0.727272727
Post-recitation_score_2017	Genie	Pair1_700	ST126	1
Post-recitation_score_2017	Genie	Pair1_700	ST127	1
Post-recitation_score_2017	Genie	Pair1_700	ST128	0.727272727
Post-recitation_score_2017	Genie	Pair1_700	ST129	0.909090909
Post-recitation_score_2017	Genie	Pair1_700	ST130	1
Post-recitation_score_2017	Genie	Pair1_700	ST131	1
Post-recitation_score_2017	Genie	Pair1_700	ST132	1
Post-recitation_score_2017	Genie	Pair1_700	ST133	1
Post-recitation_score_2017	Genie	Pair1_700	ST134	0.954545455
Post-recitation_score_2017	Genie	Pair1_700	ST135	0.681818182
Post-recitation_score_2017	Genie	Pair1_700	ST136	0.909090909
Post-recitation_score_2017	Genie	Pair1_700	ST137	0.818181818
Post-recitation_score_2017	Genie	Pair1_700	ST138	0.636363636
Post-recitation_score_2017	Genie	Pair1_700	ST139	0.772727273
Post-recitation_score_2017	Genie	Pair1_700	ST140	1
Post-recitation_score_2017	Genie	Pair1_700	ST141	0.727272727
Post-recitation_score_2017	Genie	Pair1_700	ST142	1
Post-recitation_score_2017	Genie	Pair1_700	ST143	0.863636364
Post-recitation_score_2017	Genie	Pair1_700	ST144	0.818181818
Post-recitation_score_2017	Genie	Pair1_700	ST145	0.818181818
Post-recitation_score_2017	Genie	Pair1_700	ST146	0.772727273
Post-recitation_score_2017	Genie	Pair1_700	ST147	1
Post-recitation_score_2017	Genie	Pair1_700	ST148	0.863636364
Post-recitation_score_2017	Genie	Pair1_700	ST149	0.545454545
Post-recitation_score_2017	Genie	Pair1_700	ST150	0.909090909
Post-recitation_score_2017	Genie	Pair1_700	ST151	0.818181818
Post-recitation_score_2017	Genie	Pair1_700	ST152	1
Post-recitation_score_2017	Genie	Pair1_700	ST153	1
Post-recitation_score_2017	Genie	Pair1_700	ST154	0.863636364
Post-recitation_score_2017	Genie	Pair1_700	ST155	1
Post-recitation_score_2017	Genie	Pair1_700	ST156	1
Post-recitation_score_2017	Genie	Pair1_700	ST157	0.909090909
Post-recitation_score_2017	Genie	Pair1_700	ST158	0.909090909
Post-recitation_score_2017	Genie	Pair1_700	ST159	0.727272727
Post-recitation_score_2017	Genie	Pair1_700	ST160	0.954545455
Post-recitation_score_2017	Genie	Pair1_700	ST161	0.909090909
Post-recitation_score_2017	Genie	Pair1_700	ST162	1
Post-recitation_score_2017	Genie	Pair2_130	ST163	0.954545455
Post-recitation_score_2017	Genie	Pair2_130	ST164	0.590909091
Post-recitation_score_2017	Genie	Pair2_130	ST165	1
Post-recitation_score_2017	Genie	Pair2_130	ST166	0.863636364
Post-recitation_score_2017	Genie	Pair2_130	ST167	1
Post-recitation_score_2017	Genie	Pair2_130	ST168	1
Post-recitation_score_2017	Genie	Pair2_130	ST169	1
Post-recitation_score_2017	Genie	Pair2_130	ST170	0.863636364
Post-recitation_score_2017	Genie	Pair2_130	ST171	0.818181818
Post-recitation_score_2017	Genie	Pair2_130	ST172	0.909090909
Post-recitation_score_2017	Genie	Pair2_130	ST173	1
Post-recitation_score_2017	Genie	Pair2_130	ST174	1
Post-recitation_score_2017	Genie	Pair2_130	ST175	1
Post-recitation_score_2017	Genie	Pair2_130	ST176	0.909090909
Post-recitation_score_2017	Genie	Pair2_130	ST177	0.681818182
Post-recitation_score_2017	Genie	Pair2_130	ST178	0.818181818
Post-recitation_score_2017	Genie	Pair2_130	ST179	0.954545455
Post-recitation_score_2017	Genie	Pair2_130	ST180	1
Post-recitation_score_2017	Genie	Pair2_130	ST181	1
Post-recitation_score_2017	Genie	Pair2_130	ST182	0.863636364
Post-recitation_score_2017	Genie	Pair2_130	ST183	1
Post-recitation_score_2017	Genie	Pair2_130	ST184	1
Post-recitation_score_2017	Genie	Pair2_130	ST185	1
Post-recitation_score_2017	Genie	Pair2_130	ST186	1
Post-recitation_score_2017	Genie	Pair2_130	ST187	0.818181818
Post-recitation_score_2017	Genie	Pair2_130	ST188	0.909090909
Post-recitation_score_2017	Genie	Pair2_130	ST189	0.909090909
Post-recitation_score_2017	Genie	Pair2_130	ST190	0.954545455
Post-recitation_score_2017	Genie	Pair2_130	ST191	0.954545455
Post-recitation_score_2017	Genie	Pair2_130	ST192	0.954545455
Post-recitation_score_2017	Genie	Pair2_130	ST193	0.954545455
Post-recitation_score_2017	Genie	Pair2_130	ST194	0.954545455
Post-recitation_score_2017	Genie	Pair2_130	ST195	0.954545455
Post-recitation_score_2017	Genie	Pair2_130	ST196	1
Post-recitation_score_2017	Genie	Pair2_130	ST197	0.954545455
Post-recitation_score_2017	Genie	Pair2_130	ST198	1
Post-recitation_score_2017	Genie	Pair2_130	ST199	0.772727273
Post-recitation_score_2017	Genie	Pair2_130	ST200	1
Post-recitation_score_2017	Genie	Pair2_130	ST201	0.954545455
Post-recitation_score_2017	Genie	Pair2_130	ST202	0.727272727
Post-recitation_score_2017	Genie	Pair2_130	ST203	0.954545455
Post-recitation_score_2017	Genie	Pair2_130	ST204	0.727272727
Post-recitation_score_2017	Genie	Pair2_130	ST205	0.954545455
Post-recitation_score_2017	Genie	Pair2_130	ST206	0.909090909
Post-recitation_score_2017	Genie	Pair2_700	ST287	1
Post-recitation_score_2017	Genie	Pair2_700	ST288	0.772727273
Post-recitation_score_2017	Genie	Pair2_700	ST289	0.818181818
Post-recitation_score_2017	Genie	Pair2_700	ST290	0.909090909
Post-recitation_score_2017	Genie	Pair2_700	ST291	1
Post-recitation_score_2017	Genie	Pair2_700	ST292	0.772727273
Post-recitation_score_2017	Genie	Pair2_700	ST293	1
Post-recitation_score_2017	Genie	Pair2_700	ST294	0.818181818
Post-recitation_score_2017	Genie	Pair2_700	ST295	0.363636364
Post-recitation_score_2017	Genie	Pair2_700	ST296	0.181818182
Post-recitation_score_2017	Genie	Pair2_700	ST297	0.954545455
Post-recitation_score_2017	Genie	Pair2_700	ST298	0.909090909
Post-recitation_score_2017	Genie	Pair2_700	ST299	0.863636364
Post-recitation_score_2017	Genie	Pair2_700	ST300	0.409090909
Post-recitation_score_2017	Genie	Pair2_700	ST301	1
Post-recitation_score_2017	Genie	Pair2_700	ST302	0.909090909
Post-recitation_score_2017	Genie	Pair2_700	ST303	0.727272727
Post-recitation_score_2017	Genie	Pair2_700	ST304	0.954545455
Post-recitation_score_2017	Genie	Pair2_700	ST305	1
Post-recitation_score_2017	Genie	Pair2_700	ST306	1
Post-recitation_score_2017	Genie	Pair2_700	ST307	1
Post-recitation_score_2017	Genie	Pair2_700	ST308	0.818181818
Post-recitation_score_2017	Genie	Pair2_700	ST309	0.636363636
Post-recitation_score_2017	Genie	Pair2_700	ST310	1
Post-recitation_score_2017	Genie	Pair2_700	ST311	0.772727273
Post-recitation_score_2017	Genie	Pair2_700	ST312	0.454545455
Post-recitation_score_2017	Genie	Pair2_700	ST313	1
Post-recitation_score_2017	Genie	Pair2_700	ST314	0.818181818
Post-recitation_score_2017	Genie	Pair2_700	ST315	1
Post-recitation_score_2017	Genie	Pair2_700	ST316	0.818181818
Post-recitation_score_2017	Genie	Pair2_700	ST317	0.818181818
Post-recitation_score_2017	Genie	Pair2_700	ST318	0.590909091
Post-recitation_score_2017	Genie	Pair2_700	ST319	0.590909091
Post-recitation_score_2017	Genie	Pair2_700	ST320	1
Post-recitation_score_2017	Genie	Pair2_700	ST321	1
