## Supplementary material for "Genie: An interactive real-time simulation for teaching genetic drift": Sfile12_VIOLINPLOT_2017_NOGENIE_PRE_POST.txt

year	instruction	class	student	score
.Pre-recitation_score_2017	No_Genie	Pair1_300	ST41	1
.Pre-recitation_score_2017	No_Genie	Pair1_300	ST42	0.727272727
.Pre-recitation_score_2017	No_Genie	Pair1_300	ST43	0.818181818
.Pre-recitation_score_2017	No_Genie	Pair1_300	ST44	0.363636364
.Pre-recitation_score_2017	No_Genie	Pair1_300	ST45	0.590909091
.Pre-recitation_score_2017	No_Genie	Pair1_300	ST46	0.545454545
.Pre-recitation_score_2017	No_Genie	Pair1_300	ST47	0.772727273
.Pre-recitation_score_2017	No_Genie	Pair1_300	ST48	0.727272727
.Pre-recitation_score_2017	No_Genie	Pair1_300	ST49	0.909090909
.Pre-recitation_score_2017	No_Genie	Pair1_300	ST50	0.727272727
.Pre-recitation_score_2017	No_Genie	Pair1_300	ST51	0.363636364
.Pre-recitation_score_2017	No_Genie	Pair1_300	ST52	0.772727273
.Pre-recitation_score_2017	No_Genie	Pair1_300	ST53	0.545454545
.Pre-recitation_score_2017	No_Genie	Pair1_300	ST54	0.772727273
.Pre-recitation_score_2017	No_Genie	Pair1_300	ST55	0.5
.Pre-recitation_score_2017	No_Genie	Pair1_300	ST56	0.727272727
.Pre-recitation_score_2017	No_Genie	Pair1_300	ST57	0.909090909
.Pre-recitation_score_2017	No_Genie	Pair1_300	ST58	0.863636364
.Pre-recitation_score_2017	No_Genie	Pair1_300	ST59	1
.Pre-recitation_score_2017	No_Genie	Pair1_300	ST60	0.636363636
.Pre-recitation_score_2017	No_Genie	Pair1_300	ST61	0.863636364
.Pre-recitation_score_2017	No_Genie	Pair1_300	ST62	0.727272727
.Pre-recitation_score_2017	No_Genie	Pair1_300	ST63	0.636363636
.Pre-recitation_score_2017	No_Genie	Pair1_300	ST64	0.636363636
.Pre-recitation_score_2017	No_Genie	Pair1_300	ST65	0.772727273
.Pre-recitation_score_2017	No_Genie	Pair1_300	ST66	0.772727273
.Pre-recitation_score_2017	No_Genie	Pair1_300	ST67	0.909090909
.Pre-recitation_score_2017	No_Genie	Pair1_300	ST68	0.772727273
.Pre-recitation_score_2017	No_Genie	Pair1_300	ST69	0.772727273
.Pre-recitation_score_2017	No_Genie	Pair1_300	ST70	0.772727273
.Pre-recitation_score_2017	No_Genie	Pair1_300	ST71	0.954545455
.Pre-recitation_score_2017	No_Genie	Pair1_300	ST72	0.636363636
.Pre-recitation_score_2017	No_Genie	Pair1_300	ST73	0.454545455
.Pre-recitation_score_2017	No_Genie	Pair1_300	ST74	0.409090909
.Pre-recitation_score_2017	No_Genie	Pair1_300	ST75	0.863636364
.Pre-recitation_score_2017	No_Genie	Pair1_300	ST76	0.636363636
.Pre-recitation_score_2017	No_Genie	Pair1_300	ST77	0.863636364
.Pre-recitation_score_2017	No_Genie	Pair1_300	ST78	0.681818182
.Pre-recitation_score_2017	No_Genie	Pair1_300	ST79	0.681818182
.Pre-recitation_score_2017	No_Genie	Pair1_430	ST80	1
.Pre-recitation_score_2017	No_Genie	Pair1_430	ST81	0.909090909
.Pre-recitation_score_2017	No_Genie	Pair1_430	ST82	0.863636364
.Pre-recitation_score_2017	No_Genie	Pair1_430	ST83	0.818181818
.Pre-recitation_score_2017	No_Genie	Pair1_430	ST84	1
.Pre-recitation_score_2017	No_Genie	Pair1_430	ST85	0.727272727
.Pre-recitation_score_2017	No_Genie	Pair1_430	ST86	1
.Pre-recitation_score_2017	No_Genie	Pair1_430	ST87	1
.Pre-recitation_score_2017	No_Genie	Pair1_430	ST88	0.727272727
.Pre-recitation_score_2017	No_Genie	Pair1_430	ST89	0.636363636
.Pre-recitation_score_2017	No_Genie	Pair1_430	ST90	0.909090909
.Pre-recitation_score_2017	No_Genie	Pair1_430	ST91	0.272727273
.Pre-recitation_score_2017	No_Genie	Pair1_430	ST92	0.5
.Pre-recitation_score_2017	No_Genie	Pair1_430	ST93	0.727272727
.Pre-recitation_score_2017	No_Genie	Pair1_430	ST94	0.954545455
.Pre-recitation_score_2017	No_Genie	Pair1_430	ST95	0.863636364
.Pre-recitation_score_2017	No_Genie	Pair1_430	ST96	0.727272727
.Pre-recitation_score_2017	No_Genie	Pair1_430	ST97	0.681818182
.Pre-recitation_score_2017	No_Genie	Pair1_430	ST98	0.545454545
.Pre-recitation_score_2017	No_Genie	Pair1_430	ST99	0.454545455
.Pre-recitation_score_2017	No_Genie	Pair1_430	ST100	1
.Pre-recitation_score_2017	No_Genie	Pair1_430	ST101	0.954545455
.Pre-recitation_score_2017	No_Genie	Pair1_430	ST102	0.954545455
.Pre-recitation_score_2017	No_Genie	Pair1_430	ST103	0.727272727
.Pre-recitation_score_2017	No_Genie	Pair1_430	ST104	0.318181818
.Pre-recitation_score_2017	No_Genie	Pair1_430	ST105	0.545454545
.Pre-recitation_score_2017	No_Genie	Pair1_430	ST106	0.909090909
.Pre-recitation_score_2017	No_Genie	Pair1_430	ST107	1
.Pre-recitation_score_2017	No_Genie	Pair1_430	ST108	0.772727273
.Pre-recitation_score_2017	No_Genie	Pair1_430	ST109	0.954545455
.Pre-recitation_score_2017	No_Genie	Pair1_430	ST110	0.772727273
.Pre-recitation_score_2017	No_Genie	Pair1_430	ST111	0.818181818
.Pre-recitation_score_2017	No_Genie	Pair1_430	ST112	0.909090909
.Pre-recitation_score_2017	No_Genie	Pair1_430	ST113	0.454545455
.Pre-recitation_score_2017	No_Genie	Pair1_430	ST114	0.681818182
.Pre-recitation_score_2017	No_Genie	Pair1_430	ST115	0.772727273
.Pre-recitation_score_2017	No_Genie	Pair1_430	ST116	0.818181818
.Pre-recitation_score_2017	No_Genie	Pair1_430	ST117	0.909090909
.Pre-recitation_score_2017	No_Genie	Pair2_300	ST207	0.636363636
.Pre-recitation_score_2017	No_Genie	Pair2_300	ST208	0.454545455
.Pre-recitation_score_2017	No_Genie	Pair2_300	ST209	0.909090909
.Pre-recitation_score_2017	No_Genie	Pair2_300	ST210	1
.Pre-recitation_score_2017	No_Genie	Pair2_300	ST211	0.954545455
.Pre-recitation_score_2017	No_Genie	Pair2_300	ST212	0.636363636
.Pre-recitation_score_2017	No_Genie	Pair2_300	ST213	0.636363636
.Pre-recitation_score_2017	No_Genie	Pair2_300	ST214	0.409090909
.Pre-recitation_score_2017	No_Genie	Pair2_300	ST215	0.545454545
.Pre-recitation_score_2017	No_Genie	Pair2_300	ST216	0.954545455
.Pre-recitation_score_2017	No_Genie	Pair2_300	ST217	0.590909091
.Pre-recitation_score_2017	No_Genie	Pair2_300	ST218	0.727272727
.Pre-recitation_score_2017	No_Genie	Pair2_300	ST219	0.545454545
.Pre-recitation_score_2017	No_Genie	Pair2_300	ST220	0.818181818
.Pre-recitation_score_2017	No_Genie	Pair2_300	ST221	0.954545455
.Pre-recitation_score_2017	No_Genie	Pair2_300	ST222	0.954545455
.Pre-recitation_score_2017	No_Genie	Pair2_300	ST223	0.954545455
.Pre-recitation_score_2017	No_Genie	Pair2_300	ST224	0.5
.Pre-recitation_score_2017	No_Genie	Pair2_300	ST225	0.409090909
.Pre-recitation_score_2017	No_Genie	Pair2_300	ST226	0.954545455
.Pre-recitation_score_2017	No_Genie	Pair2_300	ST227	1
.Pre-recitation_score_2017	No_Genie	Pair2_300	ST228	0.409090909
.Pre-recitation_score_2017	No_Genie	Pair2_300	ST229	0.727272727
.Pre-recitation_score_2017	No_Genie	Pair2_300	ST230	1
.Pre-recitation_score_2017	No_Genie	Pair2_300	ST231	0.909090909
.Pre-recitation_score_2017	No_Genie	Pair2_300	ST232	0.5
.Pre-recitation_score_2017	No_Genie	Pair2_300	ST233	0.954545455
.Pre-recitation_score_2017	No_Genie	Pair2_300	ST234	0.863636364
.Pre-recitation_score_2017	No_Genie	Pair2_300	ST235	0.909090909
.Pre-recitation_score_2017	No_Genie	Pair2_300	ST236	0.681818182
.Pre-recitation_score_2017	No_Genie	Pair2_300	ST237	0.363636364
.Pre-recitation_score_2017	No_Genie	Pair2_300	ST238	0.590909091
.Pre-recitation_score_2017	No_Genie	Pair2_300	ST239	0.727272727
.Pre-recitation_score_2017	No_Genie	Pair2_300	ST240	0.863636364
.Pre-recitation_score_2017	No_Genie	Pair2_300	ST241	0.818181818
.Pre-recitation_score_2017	No_Genie	Pair2_300	ST242	0.272727273
.Pre-recitation_score_2017	No_Genie	Pair2_300	ST243	0.818181818
.Pre-recitation_score_2017	No_Genie	Pair2_300	ST244	0.909090909
.Pre-recitation_score_2017	No_Genie	Pair2_300	ST245	0.409090909
.Pre-recitation_score_2017	No_Genie	Pair2_300	ST246	0.818181818
.Pre-recitation_score_2017	No_Genie	Pair2_300	ST247	0.863636364
.Pre-recitation_score_2017	No_Genie	Pair2_300	ST248	0.954545455
.Pre-recitation_score_2017	No_Genie	Pair2_300	ST249	1
.Pre-recitation_score_2017	No_Genie	Pair2_300	ST250	0.454545455
.Pre-recitation_score_2017	No_Genie	Pair2_430	ST251	0.772727273
.Pre-recitation_score_2017	No_Genie	Pair2_430	ST252	0.545454545
.Pre-recitation_score_2017	No_Genie	Pair2_430	ST253	0.681818182
.Pre-recitation_score_2017	No_Genie	Pair2_430	ST254	1
.Pre-recitation_score_2017	No_Genie	Pair2_430	ST255	0.727272727
.Pre-recitation_score_2017	No_Genie	Pair2_430	ST256	0.681818182
.Pre-recitation_score_2017	No_Genie	Pair2_430	ST257	0.909090909
.Pre-recitation_score_2017	No_Genie	Pair2_430	ST258	0.954545455
.Pre-recitation_score_2017	No_Genie	Pair2_430	ST259	0.772727273
.Pre-recitation_score_2017	No_Genie	Pair2_430	ST260	0.590909091
.Pre-recitation_score_2017	No_Genie	Pair2_430	ST261	0.636363636
.Pre-recitation_score_2017	No_Genie	Pair2_430	ST262	0.772727273
.Pre-recitation_score_2017	No_Genie	Pair2_430	ST263	0.590909091
.Pre-recitation_score_2017	No_Genie	Pair2_430	ST264	0.545454545
.Pre-recitation_score_2017	No_Genie	Pair2_430	ST265	0.590909091
.Pre-recitation_score_2017	No_Genie	Pair2_430	ST266	0.636363636
.Pre-recitation_score_2017	No_Genie	Pair2_430	ST267	0.772727273
.Pre-recitation_score_2017	No_Genie	Pair2_430	ST268	0.909090909
.Pre-recitation_score_2017	No_Genie	Pair2_430	ST269	0.681818182
.Pre-recitation_score_2017	No_Genie	Pair2_430	ST270	0.454545455
.Pre-recitation_score_2017	No_Genie	Pair2_430	ST271	0.590909091
.Pre-recitation_score_2017	No_Genie	Pair2_430	ST272	0.772727273
.Pre-recitation_score_2017	No_Genie	Pair2_430	ST273	0.545454545
.Pre-recitation_score_2017	No_Genie	Pair2_430	ST274	0.454545455
.Pre-recitation_score_2017	No_Genie	Pair2_430	ST275	0.636363636
.Pre-recitation_score_2017	No_Genie	Pair2_430	ST276	0.545454545
.Pre-recitation_score_2017	No_Genie	Pair2_430	ST277	0.772727273
.Pre-recitation_score_2017	No_Genie	Pair2_430	ST278	0.909090909
.Pre-recitation_score_2017	No_Genie	Pair2_430	ST279	0.590909091
.Pre-recitation_score_2017	No_Genie	Pair2_430	ST280	0.5
.Pre-recitation_score_2017	No_Genie	Pair2_430	ST281	0.409090909
.Pre-recitation_score_2017	No_Genie	Pair2_430	ST282	0.590909091
.Pre-recitation_score_2017	No_Genie	Pair2_430	ST283	0.954545455
.Pre-recitation_score_2017	No_Genie	Pair2_430	ST284	0.681818182
.Pre-recitation_score_2017	No_Genie	Pair2_430	ST285	0.590909091
.Pre-recitation_score_2017	No_Genie	Pair2_430	ST286	1
Post-recitation_score_2017	No_Genie	Pair1_300	ST41	1
Post-recitation_score_2017	No_Genie	Pair1_300	ST42	0.772727273
Post-recitation_score_2017	No_Genie	Pair1_300	ST43	1
Post-recitation_score_2017	No_Genie	Pair1_300	ST44	0.590909091
Post-recitation_score_2017	No_Genie	Pair1_300	ST45	0.590909091
Post-recitation_score_2017	No_Genie	Pair1_300	ST46	0.909090909
Post-recitation_score_2017	No_Genie	Pair1_300	ST47	0.909090909
Post-recitation_score_2017	No_Genie	Pair1_300	ST48	0.954545455
Post-recitation_score_2017	No_Genie	Pair1_300	ST49	0.954545455
Post-recitation_score_2017	No_Genie	Pair1_300	ST50	0.772727273
Post-recitation_score_2017	No_Genie	Pair1_300	ST51	0.409090909
Post-recitation_score_2017	No_Genie	Pair1_300	ST52	0.863636364
Post-recitation_score_2017	No_Genie	Pair1_300	ST53	0.909090909
Post-recitation_score_2017	No_Genie	Pair1_300	ST54	0.909090909
Post-recitation_score_2017	No_Genie	Pair1_300	ST55	0.818181818
Post-recitation_score_2017	No_Genie	Pair1_300	ST56	0.954545455
Post-recitation_score_2017	No_Genie	Pair1_300	ST57	0.954545455
Post-recitation_score_2017	No_Genie	Pair1_300	ST58	0.909090909
Post-recitation_score_2017	No_Genie	Pair1_300	ST59	1
Post-recitation_score_2017	No_Genie	Pair1_300	ST60	1
Post-recitation_score_2017	No_Genie	Pair1_300	ST61	0.909090909
Post-recitation_score_2017	No_Genie	Pair1_300	ST62	0.954545455
Post-recitation_score_2017	No_Genie	Pair1_300	ST63	0.818181818
Post-recitation_score_2017	No_Genie	Pair1_300	ST64	0.545454545
Post-recitation_score_2017	No_Genie	Pair1_300	ST65	0.863636364
Post-recitation_score_2017	No_Genie	Pair1_300	ST66	0.954545455
Post-recitation_score_2017	No_Genie	Pair1_300	ST67	0.863636364
Post-recitation_score_2017	No_Genie	Pair1_300	ST68	0.818181818
Post-recitation_score_2017	No_Genie	Pair1_300	ST69	0.909090909
Post-recitation_score_2017	No_Genie	Pair1_300	ST70	0.545454545
Post-recitation_score_2017	No_Genie	Pair1_300	ST71	1
Post-recitation_score_2017	No_Genie	Pair1_300	ST72	0.909090909
Post-recitation_score_2017	No_Genie	Pair1_300	ST73	0.954545455
Post-recitation_score_2017	No_Genie	Pair1_300	ST74	0.545454545
Post-recitation_score_2017	No_Genie	Pair1_300	ST75	0.954545455
Post-recitation_score_2017	No_Genie	Pair1_300	ST76	0.590909091
Post-recitation_score_2017	No_Genie	Pair1_300	ST77	0.954545455
Post-recitation_score_2017	No_Genie	Pair1_300	ST78	0.681818182
Post-recitation_score_2017	No_Genie	Pair1_300	ST79	0.863636364
Post-recitation_score_2017	No_Genie	Pair1_430	ST80	1
Post-recitation_score_2017	No_Genie	Pair1_430	ST81	0.772727273
Post-recitation_score_2017	No_Genie	Pair1_430	ST82	0.818181818
Post-recitation_score_2017	No_Genie	Pair1_430	ST83	0.863636364
Post-recitation_score_2017	No_Genie	Pair1_430	ST84	1
Post-recitation_score_2017	No_Genie	Pair1_430	ST85	0.772727273
Post-recitation_score_2017	No_Genie	Pair1_430	ST86	1
Post-recitation_score_2017	No_Genie	Pair1_430	ST87	1
Post-recitation_score_2017	No_Genie	Pair1_430	ST88	0.954545455
Post-recitation_score_2017	No_Genie	Pair1_430	ST89	0.818181818
Post-recitation_score_2017	No_Genie	Pair1_430	ST90	0.863636364
Post-recitation_score_2017	No_Genie	Pair1_430	ST91	0.409090909
Post-recitation_score_2017	No_Genie	Pair1_430	ST92	0.909090909
Post-recitation_score_2017	No_Genie	Pair1_430	ST93	0.863636364
Post-recitation_score_2017	No_Genie	Pair1_430	ST94	1
Post-recitation_score_2017	No_Genie	Pair1_430	ST95	0.909090909
Post-recitation_score_2017	No_Genie	Pair1_430	ST96	0.818181818
Post-recitation_score_2017	No_Genie	Pair1_430	ST97	0.818181818
Post-recitation_score_2017	No_Genie	Pair1_430	ST98	0.818181818
Post-recitation_score_2017	No_Genie	Pair1_430	ST99	0.681818182
Post-recitation_score_2017	No_Genie	Pair1_430	ST100	1
Post-recitation_score_2017	No_Genie	Pair1_430	ST101	0.954545455
Post-recitation_score_2017	No_Genie	Pair1_430	ST102	1
Post-recitation_score_2017	No_Genie	Pair1_430	ST103	1
Post-recitation_score_2017	No_Genie	Pair1_430	ST104	0.5
Post-recitation_score_2017	No_Genie	Pair1_430	ST105	0.545454545
Post-recitation_score_2017	No_Genie	Pair1_430	ST106	1
Post-recitation_score_2017	No_Genie	Pair1_430	ST107	0.954545455
Post-recitation_score_2017	No_Genie	Pair1_430	ST108	0.863636364
Post-recitation_score_2017	No_Genie	Pair1_430	ST109	0.954545455
Post-recitation_score_2017	No_Genie	Pair1_430	ST110	0.636363636
Post-recitation_score_2017	No_Genie	Pair1_430	ST111	0.818181818
Post-recitation_score_2017	No_Genie	Pair1_430	ST112	0.954545455
Post-recitation_score_2017	No_Genie	Pair1_430	ST113	0.727272727
Post-recitation_score_2017	No_Genie	Pair1_430	ST114	0.863636364
Post-recitation_score_2017	No_Genie	Pair1_430	ST115	0.954545455
Post-recitation_score_2017	No_Genie	Pair1_430	ST116	0.954545455
Post-recitation_score_2017	No_Genie	Pair1_430	ST117	1
Post-recitation_score_2017	No_Genie	Pair2_300	ST207	0.954545455
Post-recitation_score_2017	No_Genie	Pair2_300	ST208	0.954545455
Post-recitation_score_2017	No_Genie	Pair2_300	ST209	0.909090909
Post-recitation_score_2017	No_Genie	Pair2_300	ST210	1
Post-recitation_score_2017	No_Genie	Pair2_300	ST211	1
Post-recitation_score_2017	No_Genie	Pair2_300	ST212	0.590909091
Post-recitation_score_2017	No_Genie	Pair2_300	ST213	0.863636364
Post-recitation_score_2017	No_Genie	Pair2_300	ST214	0.727272727
Post-recitation_score_2017	No_Genie	Pair2_300	ST215	0.636363636
Post-recitation_score_2017	No_Genie	Pair2_300	ST216	0.954545455
Post-recitation_score_2017	No_Genie	Pair2_300	ST217	1
Post-recitation_score_2017	No_Genie	Pair2_300	ST218	1
Post-recitation_score_2017	No_Genie	Pair2_300	ST219	1
Post-recitation_score_2017	No_Genie	Pair2_300	ST220	0.909090909
Post-recitation_score_2017	No_Genie	Pair2_300	ST221	1
Post-recitation_score_2017	No_Genie	Pair2_300	ST222	1
Post-recitation_score_2017	No_Genie	Pair2_300	ST223	1
Post-recitation_score_2017	No_Genie	Pair2_300	ST224	0.818181818
Post-recitation_score_2017	No_Genie	Pair2_300	ST225	0.545454545
Post-recitation_score_2017	No_Genie	Pair2_300	ST226	0.954545455
Post-recitation_score_2017	No_Genie	Pair2_300	ST227	1
Post-recitation_score_2017	No_Genie	Pair2_300	ST228	0.909090909
Post-recitation_score_2017	No_Genie	Pair2_300	ST229	0.909090909
Post-recitation_score_2017	No_Genie	Pair2_300	ST230	0.954545455
Post-recitation_score_2017	No_Genie	Pair2_300	ST231	0.863636364
Post-recitation_score_2017	No_Genie	Pair2_300	ST232	0.590909091
Post-recitation_score_2017	No_Genie	Pair2_300	ST233	0.954545455
Post-recitation_score_2017	No_Genie	Pair2_300	ST234	0.954545455
Post-recitation_score_2017	No_Genie	Pair2_300	ST235	0.909090909
Post-recitation_score_2017	No_Genie	Pair2_300	ST236	0.772727273
Post-recitation_score_2017	No_Genie	Pair2_300	ST237	0.272727273
Post-recitation_score_2017	No_Genie	Pair2_300	ST238	0.818181818
Post-recitation_score_2017	No_Genie	Pair2_300	ST239	0.954545455
Post-recitation_score_2017	No_Genie	Pair2_300	ST240	0.909090909
Post-recitation_score_2017	No_Genie	Pair2_300	ST241	1
Post-recitation_score_2017	No_Genie	Pair2_300	ST242	0.863636364
Post-recitation_score_2017	No_Genie	Pair2_300	ST243	0.954545455
Post-recitation_score_2017	No_Genie	Pair2_300	ST244	1
Post-recitation_score_2017	No_Genie	Pair2_300	ST245	0.590909091
Post-recitation_score_2017	No_Genie	Pair2_300	ST246	0.727272727
Post-recitation_score_2017	No_Genie	Pair2_300	ST247	0.909090909
Post-recitation_score_2017	No_Genie	Pair2_300	ST248	0.909090909
Post-recitation_score_2017	No_Genie	Pair2_300	ST249	1
Post-recitation_score_2017	No_Genie	Pair2_300	ST250	0.909090909
Post-recitation_score_2017	No_Genie	Pair2_430	ST251	0.772727273
Post-recitation_score_2017	No_Genie	Pair2_430	ST252	0.5
Post-recitation_score_2017	No_Genie	Pair2_430	ST253	1
Post-recitation_score_2017	No_Genie	Pair2_430	ST254	1
Post-recitation_score_2017	No_Genie	Pair2_430	ST255	0.909090909
Post-recitation_score_2017	No_Genie	Pair2_430	ST256	0.909090909
Post-recitation_score_2017	No_Genie	Pair2_430	ST257	0.954545455
Post-recitation_score_2017	No_Genie	Pair2_430	ST258	0.954545455
Post-recitation_score_2017	No_Genie	Pair2_430	ST259	0.772727273
Post-recitation_score_2017	No_Genie	Pair2_430	ST260	0.727272727
Post-recitation_score_2017	No_Genie	Pair2_430	ST261	0.863636364
Post-recitation_score_2017	No_Genie	Pair2_430	ST262	0.909090909
Post-recitation_score_2017	No_Genie	Pair2_430	ST263	0.772727273
Post-recitation_score_2017	No_Genie	Pair2_430	ST264	0.681818182
Post-recitation_score_2017	No_Genie	Pair2_430	ST265	0.772727273
Post-recitation_score_2017	No_Genie	Pair2_430	ST266	0.818181818
Post-recitation_score_2017	No_Genie	Pair2_430	ST267	0.909090909
Post-recitation_score_2017	No_Genie	Pair2_430	ST268	0.909090909
Post-recitation_score_2017	No_Genie	Pair2_430	ST269	0.863636364
Post-recitation_score_2017	No_Genie	Pair2_430	ST270	0.454545455
Post-recitation_score_2017	No_Genie	Pair2_430	ST271	0.909090909
Post-recitation_score_2017	No_Genie	Pair2_430	ST272	0.727272727
Post-recitation_score_2017	No_Genie	Pair2_430	ST273	0.772727273
Post-recitation_score_2017	No_Genie	Pair2_430	ST274	0.590909091
Post-recitation_score_2017	No_Genie	Pair2_430	ST275	0.909090909
Post-recitation_score_2017	No_Genie	Pair2_430	ST276	0.454545455
Post-recitation_score_2017	No_Genie	Pair2_430	ST277	0.818181818
Post-recitation_score_2017	No_Genie	Pair2_430	ST278	1
Post-recitation_score_2017	No_Genie	Pair2_430	ST279	0.5
Post-recitation_score_2017	No_Genie	Pair2_430	ST280	0.681818182
Post-recitation_score_2017	No_Genie	Pair2_430	ST281	0.772727273
Post-recitation_score_2017	No_Genie	Pair2_430	ST282	1
Post-recitation_score_2017	No_Genie	Pair2_430	ST283	1
Post-recitation_score_2017	No_Genie	Pair2_430	ST284	0.727272727
Post-recitation_score_2017	No_Genie	Pair2_430	ST285	0.590909091
Post-recitation_score_2017	No_Genie	Pair2_430	ST286	0.863636364
