## Supplementary material for "Genie: An interactive real-time simulation for teaching genetic drift": Sfile14_results_without_honors_sections.xlsx

### Sheet: BLM without honor sessions
	Query	Predictor	Estimate	SE	z-score	p-value	Interpretation
	Are the pre-recitation scores different across classes (Genie 2016, Genie 2017, and Non-Genie 2017)?	(Intercept)	0.58061	0.06836	8.493	< 2E-16	Classes 2017 Genie and non Genie have different pre-recitation scores
		year2017_Genie	0.96807	0.11494	8.423	< 2E-16
		year2017_No_Genie	0.53567	0.1032	5.191	3.75e-07
	Are the post-recitation scores dependent on the pre-recitation scores and/or class (Genie 2016, Genie 2017, and Non-Genie 2017)?	(Intercept)	-0.9576	0.1614	-5.835	5.39e-09	Classes 2017 Genie and non Genie have different post-recitation scores, but the differences are affected by the pre-recitation scores
		score_pre	3.4138	0.2478	13.778	< 2E-16
		year2017_Genie	0.464	0.113	4.107	4.01e-05
		year2017_No_Genie	0.2484	0.1005	2.472	0.0134
	Are the post-recitation scores on 2016 dependent of the pre-recitation scores and/or the class section?	(Intercept)	-0.74495	0.3041	-2.45	0.0143	Section Pair1_730 (honors) of class 2016 has different post-recitation scores, but the differences are affected by the pre-recitation scores
		score_pre	3.18627	0.40809	7.808	5.82e-15
		classPair1_430	-0.37879	0.21901	-1.73	0.0837
		classPair1_600	-0.16142	0.23479	-0.688	0.4918
		classPair2_300	0.30497	0.22732	1.342	0.1797
		classPair2_430	-0.09456	0.20642	-0.458	0.6469
		classPair2_600	-0.33123	0.23569	-1.405	0.1599
		classPair2_730	0.05091	0.24289	0.21	0.834
	Are the post-recitation scores on 2017 dependent of the pre-recitation scores and/or the class section when using Genie?	(Intercept)	-0.514798	0.444126	-1.159	0.246	Class 2017 Genie has post-recitation scores only affected by the pre-recitation scores
		score_pre	3.33765	0.509854	6.546	5.9e-11
		classPair1_700	-0.185459	0.213494	-0.869	0.385
		classPair2_700	0.003713	0.233502	0.016	0.987
	Are the post-recitation scores on 2017 dependent of the pre-recitation scores and/or the class section when not using Genie?	(Intercept)	-0.82725	0.28131	-2.941	0.00327	Class 2017 Non-genie has post-recitation scores only affected by the pre-recitation scores
		score_pre	3.58268	0.36956	9.695	< 2E-16
		classPair1_430	-0.02261	0.1943	-0.116	0.90737
		classPair2_300	0.3298	0.18845	1.75	0.0801
		classPair2_430	-0.12554	0.19046	-0.659	0.50979

### Sheet: cohensD without honor session
	Query	Cohen's d (Lower 95%CI, Upper 95% CI)	Interpretation
	Are the scores different before and after instruction on 2016 (Genie)?	0.582101 (0.3224473, 0.8417546)	Medium differences between pre- and post-recitation scores on 2016 class with post-recitation scores being larger than pre-recitation scores
	Are the scores different before and after instruction on 2017 (Genie)?	0.6584647 (0.4304504, 0.8864790)	Medium differences between pre- and post-recitation scores on Genie class with post-recitation scores being larger than pre-recitation scores
	Are the scores different before and after instruction on 2017 (No Genie)?	0.6584647 (0.4304504, 0.8864790)	Medium differences between pre- and post-recitation scores on non-Genie class with post-recitation scores being larger than pre-recitation scores
	Are the pre-recitation scores different between 2017's Genie and Non Genie classes?	0.1993648 (-0.03992275,0.43865234)	Neglible differences between pre on Genie and non-Genie classes
	Are the post-recitation scores different between 2017's Genie and Non Genie classes?	0.1426812 (-0.09632273, 0.38168521)	Neglible differences between post on Genie and non-Genie classes
	Are the difference in pre- and post-recitation scores different between 2017's Genie and Non Genie classes?	-0.09702481 (-0.3358686, 0.1418189)	Neglible differences between differences on Genie and non-Genie classes

### Sheet: student t quantile without hono
	Query	t -value (p-value)	Mean pre-score	Mean post-score	Lower 95% CI, Upper 95% CI	Interpretation
	Do different groups of students have differences performances on 2016?	-8.0886 (2.183E-11)	0.446678	0.637238	-0.2376201, -0.1434988	Significant difference between pre- and post-recitation scores on all pre-recitation quantiles, the one with most influence is the second (0.25-0.5)
		-4.9708 (2.334E-06)	0.637385	0.728294	-0.12713354, -0.05468464
		-3.8504 (0.0002084)	0.854724	0.911765	-0.08643305, -0.02764894
	Do different groups of students have differences performances on 2017 Genie classes?	-5.1209 (0.0002038)	0.443182	0.69697	-0.3609817, -0.1465941	Significant difference between pre- and post-recitation scores on all pre-recitation quantiles, the one with most influence is the third (0.5-0.75)
		-5.5585 (1.129E-06)	0.635281	0.796537	-0.21995628, -0.1029480
		-2.2785 (0.02433)	0.912534	0.945592	-0.061762106, -0.004353597
	Do different groups of students have differences performances on 2017 Non-Genie classes?	-6.1278 (1.203E-06)	0.420455	0.676136	-0.3410806, -0.1702830	Significant difference between pre- and post-recitation scores on all pre-recitation quantiles, the one with most influence is the third (0.5-0.75)
		-7.7138 (4.412E-11)	0.642149	0.812397	-0.2142222, -0.1262737
		-2.3369 (0.02074)	0.88986	0.921911	-0.059147557, -0.004955007

### Sheet: student t paired without honors
	Query	t -value (p-value)	Mean of the difference	Lower 95% CI, Upper 95% CI	Interpretation
	Are paired post- and pre-recitation scores different in 2016?	-10.05 (2.2E-16)	-0.108901	-0.13027419, -0.08752884	Individual students did better post-recitation compared to pre-recitation. When classes are divided by using Genie or not the improvement is a bit larger
	Are paired post- and pre-recitation scores different in 2017 in Genie classes?	-6.9835 (1.77E-10)	-0.1	-0.1283541, -0.0716459
	Are paired post- and pre-recitation scores different in 2017 in non-Genie classes?	-9.8159 (2.2E-16)	-0.11465	-0.1377211, -0.0915783

### Sheet: student t Q per class without h
	Evaluation		Genie 2016							Genie 2017						Non-Genie 2017
			Question	Incorrect to incorrect switches	Incorrect to correct switches	Correct to incorrect switches	Correct to correct switches	McNemar stat.	p-value	Incorrect to incorrect switches	Incorrect to correct switches	Correct to incorrect switches	Correct to correct switches	McNemar stat.	p-value	Incorrect to incorrect switches	Incorrect to correct switches	Correct to incorrect switches	Correct to correct switches	McNemar stat.	p-value
	Key concepts		Q1	8	20	14	150	1.05882	0.303484	0	5	3	113	0.5	0.4795	0	13	5	139	3.55556	0.0593464
			Q3	10	50	6	126	34.5714	4.10893e-09	1	9	2	109	4.45455	0.0348085	4	16	8	129	2.66667	0.10247
			Q15	9	26	13	144	4.33333	0.037373	5	16	7	93	3.52174	0.0605689	2	18	5	132	7.34783	0.00671439
			Q4	26	41	13	112	14.5185	0.000138789	5	12	10	94	0.181818	0.669815	13	14	11	119	0.36	0.548506
			Q10	20	25	18	129	1.13953	0.285751	9	18	6	88	6	0.0143059	6	18	4	129	8.90909	0.00283754
			Q13	17	84	7	84	65.1538	6.92731e-16	2	27	5	87	15.125	0.000100622	8	39	3	107	30.8571	2.77738e-08
			Q16	54	28	42	68	2.8	0.0942643	24	16	14	67	0.133333	0.715001	27	30	27	73	0.157895	0.691102
	Misconceptions*	1	Q7	8	30	17	137	3.59574	0.0579277	6	18	10	87	2.28571	0.13057	11	23	10	113	5.12121	0.0236351
		2	Q5	34	48	13	97	20.082	7.41929e-06	4	25	6	86	11.6452	0.000643698	16	39	4	98	28.4884	9.42629e-08
			Q6	66	50	17	59	16.2537	5.54004e-05	17	36	4	64	25.6	4.20039e-07	24	60	5	68	46.5385	8.98377e-12
			Q8	67	44	21	60	8.13846	0.0043336	19	26	4	72	16.1333	5.90358e-05	36	44	8	69	24.9231	5.96639e-07
		3	Q2	36	39	25	92	3.0625	0.0801183	23	14	11	73	0.36	0.548506	43	20	20	74	0	1
		4	Q9	8	25	19	140	0.818182	0.365712	5	16	4	96	7.2	0.00729036	10	20	6	121	7.53846	0.00603956
			Q12	35	59	17	81	23.2105	1.452e-06	20	21	5	75	9.84615	0.00170187	32	34	11	80	11.7556	0.000606619
			Q17	46	56	11	79	30.2239	3.8494e-08	23	33	5	60	20.6316	5.56702e-06	34	33	4	86	22.7297	1.86461e-06
			Q20	22	39	14	117	11.7925	0.000594713	7	22	3	89	14.44	0.000144696	9	15	4	129	6.36842	0.0116169
		5	Q14	57	44	31	60	2.25333	0.133327	16	23	6	76	9.96552	0.00159499	21	32	12	92	9.09091	0.00256883
			Q19	26	35	35	96	0	1	8	10	11	92	0.047619	0.827259	16	26	11	104	6.08108	0.0136637
			Q22	42	29	29	92	0	1	9	15	7	90	2.90909	0.0880815	16	23	6	112	9.96552	0.00159499
		6	Q11	16	46	15	115	15.7541	7.21315e-05	3	15	7	96	2.90909	0.0880815	6	32	5	114	19.7027	9.04733e-06
			Q18	11	29	6	146	15.1143	0.000101195	2	12	4	103	4	0.0455003	1	16	6	134	4.54545	0.0330063
			Q21	18	23	27	124	0.32	0.571608	4	11	2	104	6.23077	0.0125549	10	18	12	117	1.2	0.273322
	± Significant p-values
	* Misconceptions (Price et al. 2014)
	1. Genetic drift is unpredictable because it has a random component.
	2. Genetic drift is natural selection/adaptation/acclimation to the environment that may result from a need to survive.
	3. Genetic drift is not evolution because it does not lead to directional change that increases fitness.
	4. Natural selection is always the most powerful mechanism of evolution, and it is the primary agent of evolutionary change.
	5. Genetic drift is random mutation.
	6. Genetic drift is gene flow or migration.

### Sheet: McN GvsNG by Q without honors
	Evaluation		Question	Genie 2017		Non-Genie 2017		Incorrect to correct switches		Correct to incorrect switches
				Incorrect to correct switches	Correct to incorrect switches	Incorrect to correct switches	Correct to incorrect switches	McNemar stat.	p-value	McNemar stat.	p-value
	Key concepts		Q1	5	3	13	5	3.55556	0.0593464	0.5	0.4795
			Q3	9	2	16	8	1.96	0.161513	3.6	0.0577796
			Q15	16	7	18	5	0.117647	0.731601	0.333333	0.563703
			Q4	12	10	14	11	0.153846	0.694887	0.047619	0.827259
			Q10	18	6	18	4	0	1	0.4	0.527089
			Q13	27	5	39	3	2.18182	0.139649	0.5	0.4795
			Q16	16	14	30	27	4.26087	0.039	4.12195	0.0423302
	Misconceptions*	1	Q7	18	10	23	10	0.609756	0.43488	0	1
		2	Q5	25	6	39	4	3.0625	0.0801183	0.4	0.527089
			Q6	36	4	60	5	6	0.0143059	0.111111	0.738883
			Q8	26	4	44	8	4.62857	0.0314437	1.33333	0.248213
		3	Q2	14	11	20	20	1.05882	0.303484	2.6129	0.105998
		4	Q9	16	4	20	6	0.444444	0.504985	0.4	0.527089
			Q12	21	5	34	11	3.07273	0.0796158	2.25	0.133614
			Q17	33	5	33	4	0	1	0.111111	0.738883
			Q20	22	3	15	4	1.32432	0.249817	0.142857	0.705457
		5	Q14	23	6	32	12	1.47273	0.224916	2	0.157299
			Q19	10	11	26	11	7.11111	0.00766076	0	1
			Q22	15	7	23	6	1.68421	0.194366	0.0769231	0.781511
		6	Q11	15	7	32	5	6.14894	0.0131491	0.333333	0.563703
			Q18	12	4	16	6	0.571429	0.449692	0.4	0.527089
			Q21	11	2	18	12	1.68966	0.193646	7.14286	0.00752632
	± Significant p-values
	* Misconceptions (Price et al. 2014)
	1. Genetic drift is unpredictable because it has a random component.
	2. Genetic drift is natural selection/adaptation/acclimation to the environment that may result from a need to survive.
	3. Genetic drift is not evolution because it does not lead to directional change that increases fitness.
	4. Natural selection is always the most powerful mechanism of evolution, and it is the primary agent of evolutionary change.
	5. Genetic drift is random mutation.
	6. Genetic drift is gene flow or migration.

### Sheet: Fisher exact test without honor
	Evaluation		Question	Genie 2017		Non-Genie 2017		OR.est	p-value
				Incorrect to correct switches	Correct to correct switches	Incorrect to correct switches	Correct to correct switches
	Key concepts		Q1	5	13	3	5	0.652476	0.667285
			Q3	9	16	2	8	2.20179	0.446976
			Q15	16	18	7	5	0.641248	0.73811
			Q4	12	14	10	11	0.944055	1
			Q10	18	18	6	4	0.672545	0.725416
			Q13	27	39	5	3	0.420438	0.280347
			Q16	16	30	14	27	1.02825	1
	Misconceptions*	1	Q7	18	23	10	10	0.785784	0.785664
		2	Q5	25	39	6	4	0.432448	0.303698
			Q6	36	60	4	5	0.752127	0.728431
			Q8	26	44	4	8	1.17943	1
		3	Q2	14	20	11	20	1.268	0.799049
		4	Q9	16	20	4	6	1.19528	1
			Q12	21	34	5	11	1.3531	0.770589
			Q17	33	33	5	4	0.802379	1
			Q20	22	15	3	4	1.92531	0.443039
		5	Q14	23	32	6	12	1.4305	0.588664
			Q19	10	26	11	11	0.391423	0.100905
			Q22	15	23	7	6	0.565558	0.518154
		6	Q11	15	32	7	5	0.341609	0.107588
			Q18	12	16	4	6	1.12153	1
			Q21	11	18	2	12	3.56708	0.163519
	± Significant p-values
	* Misconceptions (Price et al. 2014)
	1. Genetic drift is unpredictable because it has a random component.
	2. Genetic drift is natural selection/adaptation/acclimation to the environment that may result from a need to survive.
	3. Genetic drift is not evolution because it does not lead to directional change that increases fitness.
	4. Natural selection is always the most powerful mechanism of evolution, and it is the primary agent of evolutionary change.
	5. Genetic drift is random mutation.
	6. Genetic drift is gene flow or migration.
